# Cell type-specific biotin labeling *in vivo* resolves regional neuronal proteomic differences in mouse brain

**DOI:** 10.1101/2021.08.03.454921

**Authors:** Sruti Rayaprolu, Sara Bitarafan, Ranjita Betarbet, Sydney Sunna, Lihong Cheng, Hailian Xiao, Pritha Bagchi, Duc M. Duong, Ruth Nelson, Annie M. Goettemoeller, Viktor János Oláh, Matt Rowan, Allan I. Levey, Levi B. Wood, Nicholas T. Seyfried, Srikant Rangaraju

## Abstract

Isolation and proteomic profiling of brain cell types, particularly neurons, pose several technical challenges which limit our ability to resolve distinct cellular phenotypes in neurological diseases. Therefore, we generated a novel mouse line that enables cell type-specific expression of a biotin ligase, TurboID, via Cre-lox strategy for *in vivo* proximity-dependent biotinylation of proteins. Using adenoviral-based and transgenic approaches, we show striking protein biotinylation in neuronal cell bodies and axons throughout the mouse brain. We quantified more than 2,000 neuron-derived proteins following enrichment that mapped to numerous subcellular compartments. Synaptic, transmembrane transporters, ion channel subunits, and disease-relevant druggable targets were among the most significantly enriched proteins. Remarkably, we resolved brain region-specific proteomic profiles of Camk2a neurons with distinct functional molecular signatures and disease associations that may underlie regional neuronal vulnerability. Leveraging the neuronal specificity of this *in vivo* biotinylation strategy, we used an antibody-based approach to uncover regionally unique patterns of neuron-derived signaling phospho-proteins and cytokines, particularly in the cortex and cerebellum. Our work provides a proteomic framework to investigate cell type-specific mechanisms driving physiological and pathological states of the brain as well as complex tissues beyond the brain.
