## Supplemental Table 1 for "Cell type-specific biotin labeling *in vivo* resolves regional neuronal proteomic differences in mouse brain"

### Sheet: Sheet1
Supplemental Table 4: Selected biotinylated cell surface, transporter, and ion channel proteins in neurons from the AAV cohort.
Cell Surface	Transmembrane transporters	Calcium channel regulator activity	Gated channel activity
Ache	Abcb1a	Gnb2	Asic1
Apmap	Abcb7	Grm2	Cacna1a
App	Abcb8	Grm3	Cacna1b
Bcam	Abcd3	Grm7	Cacna1c
Bmpr2	Atp1a1	Hpcal4	Cacna1e
C1qbp	Atp1a2	Nrxn1	Cacna2d1
Calr	Atp1a3	Nrxn2	Cacna2d3
Capn5	Atp1b1	Nrxn3	Cacng3
Cd9	Atp1b3	Prkcb	Clic4
Clic4	Atp2a2	Slc30a1	Gabra1
Cntnap2	Atp2b1	Stx1a	Gabra3
Dmd	Atp2b2		Gabra4
Epha4	Atp2b3		Gabrb2
Erp44	Atp2b4		Gabrb3
Flot2	Atp5c1		Gabrg2
Gdi2	Atp6v0d1		Gria1
Gpm6a	Atp6v1a		Gria2
Gria1	Atp6v1c1		Gria3
Grin1	Atp6v1e1		Gria4
Grin2a	Atp6v1g2		Grid2
Hnrnpu	Atp6v1h		Grin1
Hsp90aa1	Atp8a1		Grin2a
Hsp90ab1	Atp9a		Grin2b
Hspa5	Mcu		Grm7
Hspa8	Pcyox1		Hcn1
Hspa9	Serinc1		Hcn2
Hspd1	Slc12a2		Itpr3
Kcnd2	Slc12a5		Kcna1
L1cam	Slc12a6		Kcna2
M6pr	Slc13a5		Kcnab2
Mpp2	Slc16a1		Kcnb1
Nlgn2	Slc17a6		Kcnc3
Nlgn3	Slc17a7		Kcnd2
Nrp1	Slc18a2		Kcnd3
Nrxn1	Slc1a2		Kcnip1
Ntrk2	Slc1a3		Kcnj6
P4hb	Slc1a4		Kcnma1
Pam	Slc20a2		Kcnq2
Pdia3	Slc25a12		Mtmr6
Pebp1	Slc25a13		Rasa3
Pgrmc1	Slc25a18		Ryr2
Ppfia2	Slc25a22		Scn2b
Slc1a3	Slc25a3		Vdac1
Slc6a1	Slc32a1		Vdac2
Sort1	Slc38a3		Vdac3
Sptb	Slc3a2
Tfrc	Slc44a1
Thy1	Slc4a10
Tjp1	Slc4a3
Tmx3	Slc4a4
Tnr	Slc4a7
Trpv2	Slc4a8
Usp14	Slc6a1
Vcam1	Slc6a11
	Slc6a17
	Slc6a9
	Slc7a14
	Slc7a5
	Slc8a1
	Slc8a2
	Slc9a1
	Tap1
	Timm44
