## Supplemental Table 2 for "Cell type-specific biotin labeling *in vivo* resolves regional neuronal proteomic differences in mouse brain"

### Sheet: Sheet1
Supplemental Table 5: Biotinylated proteins (n = 354) not detected in total brain proteome of AAV cohort and potential druggable targets (n = 33).
Gene Symbols	Druggable Target	Molecular Function
6430548M08Rik
Aatk
Abcb1a
Abcd2
Abhd17a
Abhd17b
Acot1
Acsl4	Yes	Ligase
Adcy1	Yes	Calmodulin-binding, Lyase
Adcy8
Adgra1
Ajap1
Akap1
Akap10
Akap2
Akt1	Yes	Developmental protein, Kinase, Serine/threonine-protein kinase, Transferase
Aktip
Ano8
Api5
Apod
Arfgef3
Arhgap31
Arhgap39
Arhgef11
Arrb2
Arvcf
Atl3
Atp5h
Atp5o
Atpaf1
B4gat1
Baiap3
Bcam
Bcat2
Begain
Birc6
Bmpr2
Brinp1
Brinp2
C1ql3
C2cd5
C6EQH2
Cacna1c
Calm1
Camsap1
Capn1	Yes	Hydrolase, Protease, Thiol protease
Cars	Yes	Aminoacyl-tRNA synthetase, Ligase
Ccdc170
Ccdc177
Cct8
Cdc23
Cdk14
Cds1
Chrm1
Clptm1l
Cmip
Cmtr1
Cnnm1
Col1a2
Copg2
COX3
Cpne9
Cpped1
Cpt1a
Csnk1e
Csnk1g2
Cyb5r1
Cyld	Yes	Hydrolase, Protease, Thiol protease
Cyp2d22
Cyp51a1
D630045J12Rik
Daam1
Dagla
Dctn4
Ddost
Dgkd
Dhrs7
Dhrs7b
Dip2a
Dis3l2
Dnah5
Dnajc16
Dock1
Dock7
Ecpas
Edc3
Efnb2
Efr3a
Eif1b
Eif3m
Elfn1
Elp1
Elp3
Elp4
Emc4
Eml1
Eml2
Ephb2	Yes	Developmental protein, Kinase, Receptor, Transferase, Tyrosine-protein kinase
Eps15
Ero1a
Esyt1
Esyt2
Exoc6b
Fam171a2
Fam171b
Fcgbp
Fhip1b
Fibp
Flad1	Yes	Nucleotidyltransferase, Transferase
Flii
Flrt2
Frs3
Fryl
Fyn
Gabrb2
Gabrg1
Gba2	Yes	Glycosidase, Glycosyltransferase, Hydrolase, Transferase
Gde1
Glra2
Gm44502
Gnai3
Gnao1
Gprc5b
Gpt
Gria4
Grid2
Grk2
Grm1	Yes	G-protein coupled receptor, Receptor, Transducer
Grm4
Grm7
Gucy1a1	Yes	Lyase
H2az1
H2-D1
Hdac1
Hdac6
Hnrnpa3
Hsd11b1	Yes	Oxidoreductase
Hsdl1
Hsdl2
Ifggd1
Il1rapl1
Ilk
Inpp5a
Inpp5j
Irgm1
Itm2b
Jakmip1
Jcad
Kcnb1
Kcnc3
Kcnd3
Kcnj16
Kcnq2
Kdsr	Yes	Oxidoreductase
Kifbp
Lars1
Letmd1
Lman2
Lmbrd1	Yes
Lmo7
Lpcat1
Lpcat2
Lpcat4
Lpgat1
Lrrc4b
Lrrc8a	Yes	Ion channel
Lrrtm1
Lxn
Maea
Man2c1
Map3k5
Map4k1
Mark4
Mars2	Yes	Aminoacyl-tRNA synthetase, Ligase
Mavs
Mfn2	Yes	Hydrolase
Mindy1
mKIAA0285
Mrps30
Mtmr6
Mtmr9
Naa15
Nat8l		Acyltransferase, Transferase
Nbas
Ncbp1
Nceh1
Nck1
Ncln
ND5
Nhsl2
Nlgn4l
Nop58
Nras
Nrbp2
Nrd1
Ntng1
Numa1
Nup155	Yes
Nup205	Yes
Nwd2
O08599
O08599-2
Osbpl6
P52480
P52480-2
P60766
P60766-1
Pacrg
Pacs2
Paip1
Pcyt2
Pdcd8
Pdk1
Pdp1	Yes	Hydrolase, Protein phosphatase
Pds5b
Pfn1
Pgap1
Pgbd5
Pick1
Pik3ca
Pik3r4
Plcg1
Plcxd3
Plin4
Plxna2
Plxnc1
Plxnd1
Pnpla6	Yes	Hydrolase
Pomgnt2	Yes	Glycosyltransferase, Transferase
Ppip5k1
Ppm1g
Ppp2r5b
Ppp4r4
Preb
Prickle2
Prkaa1
Prmt8
Prrc2a
Prrt1
Prxl2b
Ptpmt1
Ptpre
Ptprf	Yes	Heparin-binding, Hydrolase, Protein phosphatase, Receptor
Q64332
Q64332-2
Q80Z38
Q80Z38-2
Q8BPI7
Q8BR90
Q8BS79
Q8BW35
Q99P72
Q99P72-1
Q9CYS6
Q9DBH2
Q9R0U5
Rab15
Rab21
Rac1
Ralgapa1
Ranbp2	Yes	RNA-binding, Transferase
Ranbp6
Rap1a
Rasa1
Rasa3
Rasgrp1
Rasgrp2
Rgs7bp
Rhot2
Ric8a
Rnf121
Rpl18a
Rpl9
Rps5
Rragc
Sacs
Safb2
Sarm1
Sart3
Sass6
Sec16a
Sec61a1	Yes
Sel1l
Serinc1
Shc3
Shisa9
Sipa1l3
Slc18a2
Slc20a1
Slc20a2	Yes	Host cell receptor for virus entry, Receptor
Slc2a1	Yes
Slc2a13
Slc30a1
Slc38a3
Slc44a1
Slc4a7
Slc4a8
Smarca5
Smcr8
Snap25
Snrk
Sorbs1
Spcs2
Sphkap
Spred1
Srgap1
Srp54
Stk25
Strada	Yes
Tap1	Yes
Tapt1
Tars
Tbc1d9b
Tbck	Yes
Tdrp
Tenm1
Timm29
Tjp2
Tm9sf4
Tmem120a
Tmem178b
Tmem33
Tmem94
Tnik	Yes	Kinase, Serine/threonine-protein kinase, Transferase
Tomm70
Tpbg
Tprg1l
Trappc12
Trappc9
Trip12
Trpm3
Ttc37
Ttll12
TURBOID
Ube2v2
Ube4a
Ubr1	Yes	Transferase
Ugt8
Uqcr10
Usp48
Vps13d
Vps18
Vps33b
Vps37a
Vps39
Vwa5a
Vwa8
Wdr82
Wdr91
Xirp1
Xpo5
Yipf5
Ythdf1
Zdhhc17
