## Supplemental Table 4 for "Cell type-specific biotin labeling *in vivo* resolves regional neuronal proteomic differences in mouse brain"

### Sheet: Sheet1
Supplemental Table 7: GSEA analysis of biotinylated proteins (n = 354) not identified in total brain proteome from AAV cohort.
Ontology-ID	Ontology Name	Ontology Type	Number Changed	Number Measured	Number in Ontology	Percent Changed	Percent Present	Z Score	FisherExactP	AdjustedP	gene symbols
GO:0007268	synaptic transmission	biological_process	7	86	136	8.13953	63.2353	2.09754	0.0458623	1	Abcb1a|Abcd2|Acsl4|Adcy1|Adcy8|Akap1|Aktip|Ano8|Arhgap31|Arrb2|Atl3|Atp5h|Atp5o|Bcam|Bmpr2|C2cd5|Cacna1c|Calm1|Cds1|Chrm1|Clptm1l|Cnnm1|Copg2|Cpt1a|Cyb5r1|Cyld|Dagla|Ddost|Dhrs7b|Dnajc16|Efnb2|Elfn1|Emc4|Ephb2|Eps15|Esyt1|Esyt2|Fam171a2|Fam171b|Flii|Flrt2|Gabrb2|Gba2|Gde1|Gnai3|Gnao1|Gprc5b|Gria4|Grid2|Grm1|Grm4|Grm7|H2-D1|Hdac6|Hsd11b1|Ilk|Irgm1|Itm2b|Jakmip1|Kcnb1|Kcnc3|Kcnd3|Kcnq2|Kdsr|Letmd1|…
GO:0043406	positive regulation of MAP kinase activity	biological_process	6	69	153	8.69565	45.098	2.11856	0.0477012	1	Arrb2|Gnai3|Gnao1
GO:0071702	organic substance transport	biological_process	10	136	331	7.35294	41.0876	2.16424	0.0399984	1	Kcnb1|Kcnc3|Kcnq2
GO:0016050	vesicle organization	biological_process	5	52	70	9.61538	74.2857	2.18395	0.0475914	1	Abcb1a|Adcy1|Akap10|Akt1|Aktip|Ano8|Arrb2|Arvcf|Atp5o|Bcam|C2cd5|Cacna1c|Capn1|Cdk14|Chrm1|Cnnm1|Daam1|Dagla|Dgkd|Efnb2|Efr3a|Eps15|Esyt2|Fyn|Gabrb2|Gba2|Gnai3|Gprc5b|Grid2|Grm1|Grm4|Grm7|H2-D1|Il1rapl1|Ilk|Inpp5j|Itm2b|Kcnd3|Kcnq2|Lrrc4b|Lrrtm1|Nras|Ntng1|Osbpl6|Pdk1|Pick1|Pik3ca|Plcg1|Plin4|Plxna2|Plxnd1|Ppip5k1|Prmt8|Prrt1|Ptpre|Rap1a|Rasa1|Rasgrp1|Rasgrp2|Rgs7bp|Serinc1|Slc20a2|Slc2a1|Slc30a1…
GO:0070848	response to growth factor stimulus	biological_process	6	65	141	9.23077	46.0993	2.28156	0.0372339	1	Bmpr2|Hdac6|Plcg1
GO:0031331	positive regulation of cellular catabolic process	biological_process	6	63	103	9.52381	61.165	2.36765	0.0326053	1	Gria4|Grid2|Grm1|Grm4|Grm7
GO:0006944	cellular membrane fusion	biological_process	4	34	54	11.7647	62.963	2.41858	0.0394846	1	Apod|Ilk|Mfn2
GO:0007611	learning or memory	biological_process	8	89	161	8.98876	55.2795	2.55445	0.020139	1	Calm1|Nras|Slc18a2
GO:0060828	regulation of canonical Wnt receptor signaling pathway	biological_process	5	45	125	11.1111	36	2.55531	0.027699	1	Abcd2|Akt1|Cpt1a
GO:0009582	detection of abiotic stimulus	biological_process	3	20	72	15	27.7778	2.60843	0.0390175	1	Gnai3|Grm4|Grm7
GO:0042439	ethanolamine-containing compound metabolic process	biological_process	3	19	34	15.7895	55.8824	2.72182	0.0341033	1	Akt1|Bmpr2|Cacna1c
GO:0001676	long-chain fatty acid metabolic process	biological_process	3	19	29	15.7895	65.5172	2.72182	0.0341033	1	Akt1|Arrb2|Baiap3|Bmpr2|Cdk14|Chrm1|Col1a2|Csnk1e|Csnk1g2|Cyld|Dagla|Dgkd|Efnb2|Ephb2|Frs3|Fyn|Gde1|Gnai3|Gnao1|Gria4|Grm1|Grm4|Ilk|Nras|Pick1|Plcg1|Plxna2|Plxnd1|Prkaa1|Ptpre|Rac1|Rgs7bp|Sel1l|Tenm1|Tnik
GO:0007264	small GTPase mediated signal transduction	biological_process	15	196	310	7.65306	63.2258	2.83113	0.0118794	1	Arrb2|Fyn|Lxn
GO:0000038	very long-chain fatty acid metabolic process	biological_process	3	18	30	16.6667	60	2.84328	0.029533	1	Cds1|Inpp5a|Inpp5j|Lpcat1|Lpcat2|Lpcat4|Lpgat1|Pcyt2|Pgap1|Plcg1|Pnpla6|Serinc1
GO:0046486	glycerolipid metabolic process	biological_process	10	111	194	9.00901	57.2165	2.86832	0.00977975	1	Calm1|Dctn4|Ilk
GO:0045833	negative regulation of lipid metabolic process	biological_process	3	17	52	17.6471	32.6923	2.97394	0.0253102	1	Akt1|Bmpr2|Plcg1
GO:0051588	regulation of neurotransmitter transport	biological_process	4	26	42	15.3846	61.9048	3.0777	0.0161318	1	Bmpr2|Hdac6|Prkaa1|Slc2a1
GO:0031344	regulation of cell projection organization	biological_process	15	184	262	8.15217	70.229	3.09823	0.00519823	0.985717	Akt1|Dock7|Inpp5j|Pik3ca|Tenm1
GO:0032856	activation of Ras GTPase activity	biological_process	3	16	28	18.75	57.1429	3.11517	0.0214373	1	Akt1|Ilk|Pik3ca
GO:0001910	regulation of leukocyte mediated cytotoxicity	biological_process	3	16	41	18.75	39.0244	3.11517	0.0214373	1	Cacna1c|Grm4|Ilk|Inpp5j
GO:0000186	activation of MAPKK activity	biological_process	3	16	31	18.75	51.6129	3.11517	0.0214373	1	H2-D1|Irgm1|Sec61a1|Tap1
GO:0051640	organelle localization	biological_process	6	48	62	12.5	77.4194	3.14291	0.00944743	1	Hdac6|Mfn2|Plxna2|Rasgrp1|Stk25|Vps33b
GO:0043491	protein kinase B signaling cascade	biological_process	3	15	29	20	51.7241	3.26866	0.0179149	1	Elp3|Elp4|Lpcat1|Lpcat2|Naa15|Nat8l
GO:0033135	regulation of peptidyl-serine phosphorylation	biological_process	5	34	67	14.7059	50.7463	3.31464	0.00885461	1	Arrb2|Chrm1|Gabrb2|Gria4|Grid2|Grm1|Grm4|Grm7|Kcnb1|Lrrc4b|Lrrtm1|Pick1
GO:0009267	cellular response to starvation	biological_process	4	22	50	18.1818	44	3.51524	0.00889532	1	Dock7|Ralgapa1|Rasgrp1
GO:0010595	positive regulation of endothelial cell migration	biological_process	3	13	39	23.0769	33.3333	3.62135	0.0119147	1	Arrb2|H2-D1|Tap1
GO:0006644	phospholipid metabolic process	biological_process	12	116	200	10.3448	58	3.68923	0.00152982	0.613483	Grm1|Map3k5|Tnik
GO:0050906	detection of stimulus involved in sensory perception	biological_process	3	12	1078	25	1.11317	3.82659	0.00942838	1	Aatk|Akt1|Ephb2|Fyn|Gprc5b|Grid2|Ilk|Inpp5j|Ppp2r5b|Rac1|Sarm1|Stk25|Tenm1|Tnik|Ube2v2
GO:0007166	cell surface receptor linked signaling pathway	biological_process	35	498	2320	7.02811	21.4655	3.85887	0.000386377	0.312198	Elp3|Elp4|Nck1|Pik3ca|Spred1|Strada
GO:0051385	response to mineralocorticoid stimulus	biological_process	3	11	29	27.2727	37.931	4.05665	0.00727476	1	Kcnc3|Nat8l|Slc18a2|Slc30a1
GO:0031998	regulation of fatty acid beta-oxidation	biological_process	3	11	13	27.2727	84.6154	4.05665	0.00727476	1	Akt1|Apod|Prkaa1
GO:0031280	negative regulation of cyclase activity	biological_process	3	11	33	27.2727	33.3333	4.05665	0.00727476	1	Aatk|Akt1|Bmpr2|Cdk14|Csnk1e|Csnk1g2|Ephb2|Fyn|Ilk|Map3k5|Mark4|Nrbp2|Pdk1|Pik3ca|Pik3r4|Prkaa1|Snrk|Stk25|Strada|Tbck|Tnik
GO:0019229	regulation of vasoconstriction	biological_process	3	11	39	27.2727	28.2051	4.05665	0.00727476	1	Acsl4|Cds1|Cpt1a|Inpp5a|Inpp5j|Lpcat2|Pcyt2|Pgap1|Pnpla6|Serinc1
GO:0048662	negative regulation of smooth muscle cell proliferation	biological_process	3	10	25	30	40	4.31747	0.00544328	1	Chrm1|Gprc5b|Grm1|Grm4|Grm7
GO:0010634	positive regulation of epithelial cell migration	biological_process	3	8	17	37.5	47.0588	4.96752	0.00268925	0.812995	Acot1|Nceh1|Pnpla6
GO:0043679	axon terminus	cellular_component	3	22	36	13.6364	61.1111	2.40221	0.0498561	1	Abcd2|Cyp2d22|Dagla
GO:0031902	late endosome membrane	cellular_component	5	47	68	10.6383	69.1176	2.44232	0.0327122	1	Aatk|Arhgap31|Arhgef11|Col1a2|Dock1|Dock7|Nras|Rab15|Rab21|Rac1|Rap1a|Rasgrp1|Rasgrp2|Rhot2|Srgap1
GO:0043195	terminal button	cellular_component	3	21	32	14.2857	65.625	2.50215	0.0442706	1	Lpcat2|Pcyt2|Pnpla6
GO:0005741	mitochondrial outer membrane	cellular_component	7	74	99	9.45946	74.7475	2.53899	0.0225108	1	Acot1|Acsl4|Cpt1a
GO:0044432	endoplasmic reticulum part	cellular_component	24	383	751	6.26632	50.9987	2.55744	0.0187058	1	Arrb2|Fyn|Lxn
GO:0097060	synaptic membrane	cellular_component	12	134	205	8.95522	65.3659	3.12381	0.00509641	0.985717	Acsl4|Atl3|Cds1|Ddost|H2-D1|Hsd11b1|Kdsr|Lpcat1|Lpcat2|Lpcat4|Lpgat1|Nat8l|Ncln|Osbpl6|Pgap1|Pnpla6|Rab21|Rasgrp1|Sec61a1|Sel1l|Serinc1|Spcs2|Tap1|Yipf5
GO:0043198	dendritic shaft	cellular_component	4	25	32	16	78.125	3.1784	0.0140631	1	Cdk14|Csnk1e|Cyld|Hdac1|Ilk
GO:0030666	endocytic vesicle membrane	cellular_component	4	25	40	16	62.5	3.1784	0.0140631	1	Adcy1|Adcy8|Cacna1c|Ephb2|Grm4|Grm7|Nras|Shc3
GO:0030017	sarcomere	cellular_component	3	13	29	23.0769	44.8276	3.62135	0.0119147	1	Acsl4|Akap1|Cpt1a|Letmd1|Mavs|Mfn2|Slc44a1
GO:0005886	plasma membrane	cellular_component	71	1072	3450	6.62313	31.0725	5.16874	1.60396e-06	0.00485319	Grm4|Ilk|Slc18a2
GO:0044425	membrane part	cellular_component	138	2213	7125	6.23588	31.0596	7.08049	1.04657e-11	1.26667e-07	Slc38a3|Slc4a7|Slc4a8
GO:0005099	Ras GTPase activator activity	molecular_function	6	68	92	8.82353	73.913	2.15823	0.0449308	1	Cpt1a|Lpcat1|Lpcat2
GO:0003924	GTPase activity	molecular_function	10	136	205	7.35294	66.3415	2.16424	0.0399984	1	Irgm1|Vps18|Vps33b|Vps37a|Vps39
GO:0005275	amine transmembrane transporter activity	molecular_function	4	34	74	11.7647	45.9459	2.41858	0.0394846	1	C2cd5|Gnai3|Mfn2|Vps33b
GO:0015297	antiporter activity	molecular_function	3	21	52	14.2857	40.3846	2.50215	0.0442706	1	Serinc1|Slc18a2|Slc38a3|Slc44a1
GO:0008374	O-acyltransferase activity	molecular_function	3	21	37	14.2857	56.7568	2.50215	0.0442706	1	Chrm1|Kcnc3|Slc18a2
GO:0004091	carboxylesterase activity	molecular_function	3	18	50	16.6667	36	2.84328	0.029533	1	Abcd2|Akt1|Cpt1a|Csnk1e|Prkaa1|Ube2v2
GO:0004930	G-protein coupled receptor activity	molecular_function	5	40	1901	12.5	2.10416	2.86749	0.0173948	1	Akt1|Fyn|Hdac6|Pfn1|Plcg1|Ppp2r5b
GO:0004672	protein kinase activity	molecular_function	21	299	610	7.02341	49.0164	2.94289	0.00778519	1	C2cd5|Eps15|Gnai3|Sec16a|Vps33b
GO:0019887	protein kinase regulator activity	molecular_function	6	49	103	12.2449	47.5728	3.0823	0.0104297	1	Acsl4|Akt1|Osbpl6|Pgap1|Pick1|Serinc1|Slc18a2|Slc2a1|Slc38a3|Slc44a1
GO:0016407	acetyltransferase activity	molecular_function	6	48	94	12.5	51.0638	3.14291	0.00944743	1	Atl3|Gnai3|Gnao1|Mfn2|Nras|Rab21|Rac1|Rap1a|Rhot2|Rragc
GO:0008066	glutamate receptor activity	molecular_function	5	20	29	25	68.9655	4.94282	0.000763868	0.420231	Ralgapa1|Rasa1|Rasa3|Srgap1|Tbc1d9b|Tbck
GO:0005251	delayed rectifier potassium channel activity	molecular_function	3	7	31	42.8571	22.5806	5.38555	0.00172953	0.628727	Grm1|Grm4|Ilk|Map3k5|Nras|Tenm1
GO:0031821	metabotropic serotonin receptor binding	molecular_function	3	5	5	60	100	6.54985	0.000523319	0.372573	Cacna1c|Chrm1|Gabrb2|Grid2|Grm4|Grm7|Shc3
