## Supplemental Table 8 for "Cell type-specific biotin labeling *in vivo* resolves regional neuronal proteomic differences in mouse brain"

### Sheet: Sheet1
Supplemental Table 11: GSEA analysis of differentially enriched proteins (n = 1245) from RosaTurboID/wt/Camk2a-CreErt2 vs. Camk2a-CreErt2.
These data are associated with Supplemental Figure 5
Ontology-ID	Ontology Name	Ontology Type	Number Changed	Number Measured	Number in Ontology	Percent Changed	Percent Present	Z Score	FisherExactP	AdjustedP	gene symbols
GO:0006081	cellular aldehyde metabolic process	biological_process	6	17	30	35.2941	56.6667	2.24396	0.0374769	0.536615	Akr1a1|Glo1|Idh1|Idh2|Tkt|Tpi1
GO:0010921	regulation of phosphatase activity	biological_process	14	52	91	26.9231	57.1429	2.26368	0.0328826	0.486526	Calm1|Camsap3|Dlg2|Elfn1|Elfn2|Farp1|Fkbp1a|Magi2|Ppp1r2|Ppp6r2|Ppp6r3|Rimbp2|Slc7a14|Wnk1
GO:0050807	regulation of synapse organization	biological_process	9	29	51	31.0345	56.8627	2.2995	0.0350097	0.50806	Camk1|Camk2b|Dab2ip|Grin1|Nlgn2|Nlgn3|Nrxn1|Ptk2|Shank3
GO:0042490	mechanoreceptor differentiation	biological_process	4	9	29	44.4444	31.0345	2.38919	0.0383809	0.536615	Atp2b2|Kcnma1|Ntrk2|Ntrk3
GO:0010226	response to lithium ion	biological_process	4	9	25	44.4444	36	2.38919	0.0383809	0.536615	Calr|Gsk3a|Gsk3b|Tph2
GO:0007626	locomotory behavior	biological_process	22	89	160	24.7191	55.625	2.39224	0.0259182	0.41537	Adam22|Adcy5|Arcn1|Astn1|Atp2b2|Cacna1e|Calb1|Cend1|Epha4|Grin1|Grm1|Grm5|Kcnma1|Mapt|Nlgn2|Scn1a|Shank3|Snca|Sncg|Sod2|Sptbn4|Vps13a
GO:0043524	negative regulation of neuron apoptosis	biological_process	14	50	98	28	51.0204	2.4301	0.0283797	0.440359	Aars|Dnajc5|Gclc|Grik2|Grin1|Itsn1|Kras|Nefl|Nrbp2|Ntrk2|Snca|Sncb|Sod2|Wfs1
GO:0051970	negative regulation of transmission of nerve impulse	biological_process	5	12	31	41.6667	38.7097	2.49383	0.0277309	0.432509	Abhd6|Gnai2|Grik2|Slc24a2|Slc6a1
GO:0032092	positive regulation of protein binding	biological_process	5	12	39	41.6667	30.7692	2.49383	0.0277309	0.432509	Add1|Add2|Arrb1|Cdk5|Gsk3b
GO:0031529	ruffle organization	biological_process	5	12	14	41.6667	85.7143	2.49383	0.0277309	0.432509	Arf6|Cyfip1|Mtor|Rac1|Tpm1
GO:0060191	regulation of lipase activity	biological_process	12	39	97	30.7692	40.2062	2.62269	0.0140701	0.290413	Arl1|Calm1|Fkbp1a|Gna11|Gna13|Gnaq|Grm1|Grm5|Lrp1|Magi2|Por|Snca
GO:0060081	membrane hyperpolarization	biological_process	4	8	17	50	47.0588	2.68589	0.0242647	0.394415	Atp1a1|Cacng2|Grik2|Nlgn3
GO:0040020	regulation of meiosis	biological_process	4	8	28	50	28.5714	2.68589	0.0242647	0.394415	Calr|Camk2b|Eif4g3|Plcb1
GO:0006884	cell volume homeostasis	biological_process	4	8	14	50	57.1429	2.68589	0.0242647	0.394415	Add1|Anxa7|Kcnma1|Shank3
GO:0008277	regulation of G-protein coupled receptor protein signaling pathway	biological_process	12	38	67	31.5789	56.7164	2.72666	0.0118104	0.271751	Abhd6|Arrb1|Gpr158|Grm5|Gsk3a|Kctd16|Palm|Plcb1|Rgs7|Snca|Syp|Tmod2
GO:0071625	vocalization behavior	biological_process	3	5	5	60	100	2.7397	0.0294753	0.44151	Nrxn1|Shank1|Shank3
GO:0048148	behavioral response to cocaine	biological_process	3	5	11	60	45.4545	2.7397	0.0294753	0.44151	Cdk5|Homer1|Snca
GO:0042069	regulation of catecholamine metabolic process	biological_process	3	5	12	60	41.6667	2.7397	0.0294753	0.44151	Comt|Maob|Snca
GO:0019307	mannose biosynthetic process	biological_process	3	5	5	60	100	2.7397	0.0294753	0.44151	Gmppa|Mpi|Pmm1
GO:0017144	drug metabolic process	biological_process	3	5	14	60	35.7143	2.7397	0.0294753	0.44151	Ak4|Cbr1|Nos1
GO:0000768	syncytium formation by plasma membrane fusion	biological_process	3	5	18	60	27.7778	2.7397	0.0294753	0.44151	Capn2|Gsk3b|Neo1
GO:0006749	glutathione metabolic process	biological_process	10	29	42	34.4828	69.0476	2.81253	0.00954642	0.233415	G6pdx|Gclc|Ggt7|Glo1|Gstk1|Gstz1|Idh1|Mgst3|Sod2|Txnrd1
GO:0090003	regulation of establishment of protein localization in plasma membrane	biological_process	6	14	21	42.8571	66.6667	2.81695	0.0137524	0.288357	Appl1|Arf6|Dlg1|Kif5b|Nrxn1|Ppp2r5a
GO:0048675	axon extension	biological_process	6	14	23	42.8571	60.8696	2.81695	0.0137524	0.288357	Cyfip1|Dclk1|Map1b|Mapt|Nlgn3|Raph1
GO:0032012	regulation of ARF protein signal transduction	biological_process	6	14	16	42.8571	87.5	2.81695	0.0137524	0.288357	Cyth2|Iqsec1|Iqsec2|Iqsec3|Psd2|Psd3
GO:0048638	regulation of developmental growth	biological_process	16	54	113	29.6296	47.7876	2.85755	0.00765912	0.197651	Aatk|Cdk5|Dlg1|Gsk3a|Ist1|Map1b|Mapt|Naca|Ndel1|Ntrk3|Omg|Plcb1|Plxna4|Por|Rtn4|Twf2
GO:0007264	small GTPase mediated signal transduction	biological_process	45	196	310	22.9592	63.2258	2.88806	0.00668847	0.17802	Aatk|Agap1|Agap3|Arf1|Arf5|Arf6|Arhgap1|Arhgap32|Arhgef9|Arl1|Arl15|Arl3|Arl8a|Baiap2|Dbnl|Diras1|Dock3|Dock4|Dock7|Elmo1|G3bp2|Gna13|Itsn1|Kras|Psd3|Rab12|Rab21|Rab33a|Rab3c|Rab5a|Rab5b|Rab5c|Rabl6|Rac1|Ralgapb|Rapgef2|Rapgef4|Rasgrf1|Rasgrf2|Rheb|Rhob|Rhot1|Rhot2|Rock2|Syngap1
GO:0051261	protein depolymerization	biological_process	4	7	18	57.1429	38.8889	3.03358	0.0138186	0.288357	Dstn|Mical3|Stmn1|Synj1
GO:0043653	mitochondrial fragmentation involved in apoptosis	biological_process	4	7	7	57.1429	100	3.03358	0.0138186	0.288357	Atg3|Dnm1l|Fis1|Mff
GO:0007158	neuron cell-cell adhesion	biological_process	4	7	8	57.1429	87.5	3.03358	0.0138186	0.288357	Astn1|Nlgn2|Nlgn3|Nrxn1
GO:0051131	chaperone-mediated protein complex assembly	biological_process	3	4	8	75	50	3.2777	0.0133307	0.288357	Cct2|Hspa4|Lonp1
GO:0032536	regulation of cell projection size	biological_process	3	4	5	75	80	3.2777	0.0133307	0.288357	Nefl|Nefm|Twf2
GO:0002367	cytokine production involved in immune response	biological_process	3	4	8	75	50	3.2777	0.0133307	0.288357	Dlg1|Hspd1|Kit
GO:0000422	mitochondrion degradation	biological_process	3	4	6	75	66.6667	3.2777	0.0133307	0.288357	Cisd2|Fis1|Fundc1
GO:0002026	regulation of the force of heart contraction	biological_process	6	12	23	50	52.1739	3.29044	0.00559128	0.156646	Atp1a1|Atp2a2|Glrx3|Pebp1|Prkca|Slc8a1
GO:0045823	positive regulation of heart contraction	biological_process	4	6	20	66.6667	30	3.45184	0.00675131	0.17802	Atp1a1|Gsk3a|Ryr2|Tpm1
GO:0045116	protein neddylation	biological_process	4	6	8	66.6667	75	3.45184	0.00675131	0.17802	Nae1|Nedd8|Uba3|Ube2m
GO:0006099	tricarboxylic acid cycle	biological_process	10	24	29	41.6667	82.7586	3.52972	0.00195476	0.0725719	Aco1|Dlst|Idh1|Idh2|Idh3b|Idh3g|Ogdh|Pdha1|Sdhb|Suclg1
GO:2000463	positive regulation of excitatory postsynaptic membrane potential	biological_process	6	11	11	54.5455	100	3.56613	0.00321622	0.102707	Grin1|Nlgn2|Nlgn3|Nrxn1|Shank1|Shank3
GO:0031280	negative regulation of cyclase activity	biological_process	6	11	33	54.5455	33.3333	3.56613	0.00321622	0.102707	Adcy5|Gnai1|Gnai2|Gnaz|Grm7|Palm
GO:0007215	glutamate signaling pathway	biological_process	8	17	22	47.0588	77.2727	3.58299	0.00220342	0.0791334	Gnaq|Gria2|Grik2|Grin1|Grm1|Grm5|Homer1|Plcb1
GO:0010721	negative regulation of cell development	biological_process	15	42	108	35.7143	38.8889	3.60845	0.00108603	0.0453249	Aatk|Cdk5|Cit|Ctnnb1|Dab2ip|Epha4|Ephb2|Gsk3b|Hook3|Lingo1|Ntrk3|Ptk2|Rtn4|Rufy3|Syngap1
GO:0043648	dicarboxylic acid metabolic process	biological_process	11	27	44	40.7407	61.3636	3.6117	0.00145856	0.0578786	Cmpk1|Gad2|Idh1|Idh2|Idh3b|Me1|Me2|Me3|Ogdh|Sdhb|Suclg1
GO:0033135	regulation of peptidyl-serine phosphorylation	biological_process	13	34	67	38.2353	50.7463	3.65113	0.00111679	0.0461752	Araf|Arrb1|Braf|Dmd|Dock7|Gsk3a|Gsk3b|Inpp5j|Ntrk3|Pak1|Ppm1f|Snca|Sptbn4
GO:0051412	response to corticosterone stimulus	biological_process	5	8	23	62.5	34.7826	3.66127	0.00337262	0.106023	Calm1|Maob|Nefl|Ntrk3|Pebp1
GO:0006468	protein phosphorylation	biological_process	65	276	526	23.5507	52.4715	3.72288	0.000479116	0.0241614	Aak1|Aatk|Abi1|Abi2|Abl2|Araf|Bcr|Braf|Brsk1|Brsk2|Camk1|Camk2b|Camk2d|Camk2g|Camk4|Camkk2|Cd81|Cdc42bpa|Cdc42bpb|Cdk5|Csnk1d|Csnk2a1|Csnk2a2|Dab2ip|Dclk1|Epha4|Ephb2|Gnai2|Grm1|Grm5|Gsk3a|Gsk3b|Kit|Madd|Map2|Mapk8ip3|Mark1|Mark2|Mast1|Mink1|Mtor|Ntrk2|Ntrk3|Pak1|Pak2|Pak3|Ppp3cb|Prkaca|Prkar2b|Prkca|Prkra|Ptk2|Ptpn11|Ptpra|Rock2|Sik3|Snrk|Spag9|Stk24|Stk38l|Stk39|Tnik|Wnk1|Wnk2|Yes1
GO:0031175	neuron projection development	biological_process	25	82	117	30.4878	70.0855	3.74362	0.000594073	0.0285313	Abi2|Atcay|Baiap2|Capzb|Cdk5|Cit|Clmn|Cntnap1|Dock7|Gprin1|L1cam|Lingo1|Map1b|Map2|Myh10|Ncam1|Ndel1|Pak1|Pak3|Ppp1r9a|Prickle2|Rac1|Rasgrf1|Syngap1|Vapa
GO:2000311	regulation of alpha-amino-3-hydroxy-5-methyl-4-isoxazole propionate selective glutamate receptor activity	biological_process	6	10	17	60	58.8235	3.87585	0.00168274	0.0642466	Cacng2|Mink1|Nlgn2|Nlgn3|Nrxn1|Shank1
GO:0090102	cochlea development	biological_process	4	5	14	80	35.7143	3.97321	0.00256764	0.0885191	Atp2b2|Gabrb2|Gabrb3|Ntrk3
GO:0006208	pyrimidine base catabolic process	biological_process	4	5	7	80	71.4286	3.97321	0.00256764	0.0885191	Crmp1|Dpysl2|Dpysl4|Dpysl5
GO:0006102	isocitrate metabolic process	biological_process	4	5	5	80	100	3.97321	0.00256764	0.0885191	Idh1|Idh2|Idh3b|Idh3g
GO:0050885	neuromuscular process controlling balance	biological_process	14	35	48	40	72.9167	3.99324	0.000422336	0.0223211	Aars|Abr|Adcy5|Atp2b2|Bcr|Camk2b|Cntnap1|Kcnma1|Myh10|Nefl|Nlgn2|Nrxn1|Shank1|Shank3
GO:0045162	clustering of voltage-gated sodium channels	biological_process	3	3	5	100	60	4.03256	0.00377247	0.114146	Nfasc|Nrcam|Sptbn4
GO:0033240	positive regulation of cellular amine metabolic process	biological_process	3	3	8	100	37.5	4.03256	0.00377247	0.114146	Comt|Maob|Pebp1
GO:0033239	negative regulation of cellular amine metabolic process	biological_process	3	3	4	100	75	4.03256	0.00377247	0.114146	Atcay|Comt|Snca
GO:0032354	response to follicle-stimulating hormone stimulus	biological_process	3	3	12	100	25	4.03256	0.00377247	0.114146	Asns|Hmgcs1|Por
GO:0005513	detection of calcium ion	biological_process	3	3	7	100	42.8571	4.03256	0.00377247	0.114146	Calm1|Ryr2|Stim1
GO:0007214	gamma-aminobutyric acid signaling pathway	biological_process	7	12	19	58.3333	63.1579	4.08705	0.00084116	0.0367529	Gabbr1|Gabbr2|Gabra1|Gabra3|Gabrb3|Gabrg2|Gnai2
GO:0002027	regulation of heart rate	biological_process	7	12	44	58.3333	27.2727	4.08705	0.00084116	0.0367529	Ank2|Cacna1e|Calm1|Dmd|Ryr2|Sptbn4|Tpm1
GO:0000338	protein deneddylation	biological_process	6	9	9	66.6667	100	4.2285	0.000775163	0.0352474	Cops2|Cops3|Cops4|Cops5|Cops6|Gps1
GO:0051130	positive regulation of cellular component organization	biological_process	70	284	489	24.6479	58.0777	4.29864	5.38009e-05	0.00434407	Abl2|Abr|Actr3b|Add1|Arf6|Arpc2|Arpc3|Arrb1|Bcr|Bin1|C2cd5|Calr|Camk1|Camk1d|Camk2b|Cd47|Clip1|Cnot1|Ctbp1|Ctnnb1|Dab2ip|Dlg1|Dmd|Dnm1l|Dstn|Eif5a|Epha4|Gpm6a|Gsk3b|Hdac6|Hnrnpk|Ist1|Katnb1|Kif5b|Magi2|Map1b|Mapt|Mark2|Mff|Mtor|Nck1|Ndel1|Nefl|Nlgn2|Nlgn3|Nos1|Nrxn1|Ntrk2|Ntrk3|Numbl|Pak1|Palm|Pebp1|Pfn2|Ppm1f|Ptk2|Rac1|Ranbp1|Rock2|Scyl2|Sgip1|Shank3|Snca|Stmn2|Synpo|Tpm1|Tppp|Twf2|Vcp|Wasl
GO:0043244	regulation of protein complex disassembly	biological_process	16	39	55	41.0256	70.9091	4.3935	0.000116078	0.00789265	Add1|Add2|Capzb|Clasp1|Clasp2|Dstn|Eif5a|Hdac6|Katnb1|Map6|Rdx|Shroom2|Sptan1|Stmn2|Twf2|Upf1
GO:0021954	central nervous system neuron development	biological_process	7	11	27	63.6364	40.7407	4.3981	0.000404838	0.0215848	Cdk5|Gabrb1|Gnaq|Lingo1|Map2|Ntrk2|Ogdh
GO:0035176	social behavior	biological_process	10	19	33	52.6316	57.5758	4.45906	0.000193895	0.0123511	Anxa7|Grin1|Kras|Nlgn2|Nlgn3|Nrxn1|Ppp3cb|Shank1|Shank3|Vps13a
GO:0023052	signaling	biological_process	35	114	253	30.7018	45.0593	4.48737	3.94554e-05	0.00341092	Cacna1e|Cacng2|Camk4|Cdk5|Ctnnb1|Dlg2|Dlgap1|Dlgap3|Dlgap4|Gabra1|Gabrb2|Gabrg2|Gria1|Gria2|Grik2|Grin1|Grm5|Grm7|Kcnma1|Kcnq2|Mink1|Nfasc|Nrxn1|Nrxn2|Slc12a5|Snca|Sncb|Sncg|Sptbn4|Stx1b|Sv2a|Sv2b|Syp|Tmod2|Usp14
GO:0001508	regulation of action potential	biological_process	8	13	36	61.5385	36.1111	4.57315	0.000209178	0.0131766	Dpp6|Gna11|Gnaq|Grik2|Kcnd2|Kcnip1|Kcnma1|Scn1a
GO:0006188	IMP biosynthetic process	biological_process	6	8	10	75	80	4.63664	0.000297718	0.017349	Adsl|Ampd2|Ampd3|Atic|Gart|Paics
GO:0035418	protein localization to synapse	biological_process	7	10	12	70	83.3333	4.74838	0.000170113	0.0110692	Cdk5|Homer1|Klc1|Lrrtm1|Nlgn2|Nrxn1|Shank1
GO:0031344	regulation of cell projection organization	biological_process	53	184	262	28.8043	70.229	5.01018	4.11081e-06	0.000578524	Aatk|Abl2|Arf6|Camk1|Camk1d|Camk2b|Cdk5|Cit|Dab2ip|Dmd|Epha4|Ephb2|Gap43|Gfap|Gpm6a|Grin1|Gsk3b|Inpp5j|Ist1|Katnb1|Map1b|Mapt|Mark2|Mtor|Ncs1|Ndel1|Nefl|Nefm|Nlgn3|Nrcam|Nrxn1|Ntrk2|Ntrk3|Numbl|Omg|Palm|Plxna4|Ptk2|Rab5a|Rac1|Rtn4|Rufy3|Shank1|Shank3|Sipa1l1|Srcin1|Stk24|Stmn2|Syngap1|Tnik|Twf2|Vim|Wasl
GO:0009988	cell-cell recognition	biological_process	9	14	38	64.2857	36.8421	5.0298	4.98911e-05	0.00413023	Cct2|Cct3|Cct4|Cct5|Cct6a|Cct8|Dlg1|Tcp1|Ubap2l
GO:0032271	regulation of protein polymerization	biological_process	29	79	106	36.7089	74.5283	5.20667	4.75204e-06	0.000653567	Actr3b|Add1|Add2|Arf6|Arpc2|Arpc3|Arpc5|Arpc5l|Capzb|Clip1|Coro1a|Dlg1|Inpp5j|Mapre1|Mapt|Mtor|Nck1|Pak3|Pfn2|Rac1|Rdx|Snca|Sptan1|Stmn1|Stmn2|Tmsb4x|Tppp|Twf2|Wasl
GO:0006140	regulation of nucleotide metabolic process	biological_process	58	197	374	29.4416	52.6738	5.43892	6.62145e-07	0.000117852	Abr|Adcy5|Agap1|Agap3|Agfg1|Ahsa1|Akap12|Akap5|Arfgap1|Arhgap1|Arhgap32|Arhgef7|Arrb1|Asap1|Asap2|Bcr|Bin1|Calm1|Dab2ip|Dock4|Dock7|Epha4|Git1|Gna13|Gnai1|Gnai2|Gnaq|Gnas|Gnaz|Grm7|Gsk3a|Gsk3b|Gucy1a2|Mtor|Ndel1|Nos1|Ntrk2|Ntrk3|Ocrl|Palm|Pkp4|Plcb1|Rab3gap1|Rab3gap2|Rabgap1l|Ralgapa1|Ralgapb|Rap1gap|Rapgef2|Rasgrf1|Rgs7|Sipa1l1|Smap1|Smap2|Syngap1|Tbc1d10b|Tpm1|Tsc2
GO:0050808	synapse organization	biological_process	24	58	81	41.3793	71.6049	5.43946	2.0022e-06	0.000299168	Atp2b2|Cacng2|Cadm1|Cdk5|Ctnnb1|Dbnl|Elfn1|Farp1|Gphn|Gpm6a|Lrrtm1|Nfasc|Nlgn2|Nlgn3|Nrxn1|Nrxn2|Ntrk2|Pak1|Palm|Shank1|Shank3|Snca|Sncb|Sncg
GO:0007612	learning	biological_process	24	54	99	44.4444	54.5455	5.87046	4.11287e-07	8.02872e-05	Amph|Apbb1|Asic1|Cacna1e|Cdk5|Comt|Ctnnd2|Ephb2|Grin1|Grm5|Grm7|Kras|Nlgn3|Nrxn1|Ntrk2|Ppp1r1b|Prkar2b|Shank1|Shank3|Slc12a5|Slc24a2|Slc6a1|Syngap1|Synj1
GO:0051493	regulation of cytoskeleton organization	biological_process	53	165	263	32.1212	62.7376	5.92641	8.6895e-08	1.94757e-05	Actr3b|Add1|Add2|Arf6|Arpc2|Arpc3|Arpc5|Arpc5l|Baiap2|Camsap3|Capzb|Chordc1|Clasp1|Clasp2|Clip1|Coro1a|Ctnnb1|Cyld|Dlg1|Dst|Dstn|Gpm6b|Hdac6|Inpp5j|Katnb1|Lrp1|Map6|Mapre1|Mapt|Mark2|Mtor|Nck1|Ntrk3|Pak1|Pak3|Pfn2|Ppm1f|Rac1|Ranbp1|Rdx|Rock2|Shank1|Shank3|Shroom2|Snca|Sptan1|Stmn1|Stmn2|Synpo|Tmsb4x|Tpm1|Twf2|Wasl
GO:0051049	regulation of transport	biological_process	110	422	871	26.0664	48.4501	6.12008	1.01836e-08	2.86632e-06	Aak1|Abr|Add1|Ahcyl1|Ank2|Appl1|Arl6ip5|Arrb1|Asic1|Atp1a1|Atp2b2|Bcr|Bin1|Brsk2|C2cd5|Cacna1e|Cacna2d1|Cadm1|Cadps2|Calm1|Calr|Camk1|Camk1d|Camk2d|Camk4|Cask|Cd47|Cdk5|Cplx3|Ctnnb1|Cyld|Dab2ip|Dlg1|Dmd|Dnm1l|Dpp6|Dpysl2|Fkbp1a|Gapvd1|Gfap|Gnai2|Gnaq|Gpm6b|Gsk3a|Gsk3b|Hnrnpk|Homer1|Khdrbs1|Kif5b|Lrp1|Magi2|Maob|Map1b|Mapt|Mtor|Mylk|Nat8l|Ncam1|Ncs1|Nos1|Ntrk2|Oxct1|Pacsin1|Pclo|Pde8b|Pfn2|Picalm|…
GO:0048812	neuron projection morphogenesis	biological_process	43	120	186	35.8333	64.5161	6.16874	3.51019e-08	8.49676e-06	Atl1|Brsk1|Brsk2|Cdk5|Cntnap1|Cspg5|Dab2ip|Dbnl|Dclk1|Dock7|Dst|Epha4|Ephb2|Farp1|Flot1|Gfap|Gpm6a|Gsk3b|Map1b|Map1s|Map2|Mapt|Mink1|Myh10|Ndel1|Nefh|Nefl|Nptx1|Numbl|Omg|Pacsin1|Pak1|Pak3|Picalm|Pip5k1c|Plxna4|Ptk2|Ptpn11|Ptprz1|Rac1|Sptbn4|Stmn1|Stxbp5
GO:0007010	cytoskeleton organization	biological_process	97	347	590	27.9539	58.8136	6.51301	1.9063e-09	6.23565e-07	Abl2|Ablim1|Ablim2|Ablim3|Abr|Actr3b|Add1|Add2|Agfg1|Arf6|Arfip2|Arpc3|Arrb1|Baiap2|Bcr|Brsk2|Calr|Camsap1|Camsap3|Cap2|Capzb|Cdc42bpa|Cdc42bpb|Cdk5|Ckap5|Clasp1|Clip1|Cntnap1|Coro1a|Coro1c|Coro2a|Coro2b|Csnk1d|Ctnnb1|Cul3|Dbn1|Dctn2|Dlg1|Dock7|Dpysl2|Dst|Dstn|Dync1li2|Elmo1|Fmn2|Gfap|Gsk3b|Hook3|Ina|Iqsec1|Iqsec2|Iqsec3|Kif2a|Kit|Kras|Limch1|Map1a|Map1b|Map1s|Map2|Map4|Map7|Mapt|Mark1|Mast1|Mica…
GO:0050804	regulation of synaptic transmission	biological_process	45	113	184	39.823	61.413	7.16174	3.196e-10	1.61171e-07	Abhd6|Asic1|Atp2b2|Baiap2|Calb1|Camk2b|Cdk5|Cplx2|Cplx3|Cspg5|Ctnnd2|Ephb2|Gfap|Gnai2|Gpm6b|Grik2|Grin1|Grm5|Gsk3b|Kras|Nat8l|Ncs1|Nlgn2|Nlgn3|Nos1|Nrxn1|Ntrk2|Pebp1|Pfn2|Prkaca|Ptk2|Rapgef2|Rasgrf1|Rims1|Shank3|Shisa9|Sipa1l1|Slc24a2|Slc30a1|Slc6a1|Snca|Sncg|Syngap1|Syngr1|Syp
GO:0051234	establishment of localization	biological_process	318	1305	2397	24.3678	54.4431	9.66155	3.05598e-20	3.69865e-16	Aak1|Abcb7|Abcd2|Aftph|Agap1|Agap3|Agfg1|Ahcyl1|Aip|Akap12|Akap5|Amph|Ank1|Ank2|Ankfy1|Anxa6|Ap1g1|Ap1m1|Ap1s2|Ap3b2|Ap3d1|Arcn1|Arf1|Arf5|Arf6|Arfgap1|Arhgap21|Arl1|Arl3|Arl6ip5|Arrb1|Asic1|Atcay|Atg3|Atg4b|Atp1a1|Atp2b1|Atp2b2|Atp2b4|Atp5o|Atp6v0a1|Atp6v1a|Atp6v1b2|Atp6v1e1|Bag6|Bin1|Brsk1|Brsk2|C2cd5|Cacna1e|Cacna2d1|Cadps2|Calr|Camk1|Camk2b|Camk2d|Camk2g|Camk4|Cask|Cdc23|Cdc42bpa|Cdk5|Chmp4b|…
GO:0005768	endosome	cellular_component	41	197	328	20.8122	60.061	2.05328	0.0459829	0.625315	Aatk|Ap1g1|Arf6|Arpc2|Astn1|Atp1a1|Atp6v1e1|Atp9a|Avl9|Birc6|Clvs2|Flot1|Flot2|Gapvd1|Gripap1|Hgs|Hspd1|Ocrl|Osbpl1a|Ptpn23|Rab11fip2|Rab21|Rab5a|Rab5b|Rabep1|Rabgap1l|Rps6kc1|Slc30a3|Snx1|Snx27|Stmn2|Tfrc|Tnik|Tpt1|Traf3|Trim3|Tsg101|Usp10|Vipas39|Vps11|Vps18
GO:0005887	integral to plasma membrane	cellular_component	27	121	464	22.314	26.0776	2.05998	0.0433507	0.595543	Ank2|Asic1|Atp2b1|Atp2b4|Cd47|Cd81|Epha4|Ephb2|Gabra1|Grin1|Kcnd3|Lrp1|Nlgn2|Nlgn3|Ntrk2|Ntrk3|Pcdh1|Pcdh10|Pcdh9|Plxna2|Reep2|Slc32a1|Slc4a10|Slc6a1|Slc6a17|Slc8a1|Stim1
GO:0032420	stereocilium	cellular_component	4	9	20	44.4444	45	2.38919	0.0383809	0.536615	Dock4|Mpp1|Rdx|Twf2
GO:0030131	clathrin adaptor complex	cellular_component	8	24	28	33.3333	85.7143	2.40221	0.0243434	0.394415	Aftph|Ap1g1|Ap1m1|Arcn1|Gga1|Gga3|Picalm|Sgip1
GO:0030027	lamellipodium	cellular_component	23	93	106	24.7312	87.7358	2.44932	0.0203683	0.378094	Abi1|Abi2|Apbb1|Arhgef7|Arpc3|Arpc5|Capzb|Cdh2|Cdk5|Coro1a|Ctnnb1|Cttn|Cyfip1|Dbnl|Itsn1|Mylk|Ptk2|Rac1|Rdx|Srcin1|Twf2|Wasf1|Wasl
GO:0019897	extrinsic to plasma membrane	cellular_component	16	58	89	27.5862	65.1685	2.5315	0.0170677	0.333717	Aak1|Cdh2|Ctnnb1|Cyld|Farp1|Fermt2|Gna11|Gna13|Gnai1|Gnai2|Gnaq|Gnas|Gnaz|Gphn|Rac1|Rgs7
GO:0005643	nuclear pore	cellular_component	13	44	55	29.5455	80	2.56221	0.0190847	0.36091	Cse1l|Ddx19a|Eif5a|Ipo4|Ipo7|Ipo9|Nup155|Nup214|Nup62|Ranbp2|Tnpo1|Xpo5|Xpo7
GO:0030496	midbody	cellular_component	16	56	90	28.5714	62.2222	2.6912	0.0142414	0.292154	Arl3|Arl8a|Birc6|Chmp4b|Cyld|Dnm2|Erh|Gnai1|Gnai2|Katnb1|Mapre3|Myh10|Pitpnm1|Pkp4|Ppp1cc|Slc2a1
GO:0016529	sarcoplasmic reticulum	cellular_component	7	18	34	38.8889	52.9412	2.73021	0.014361	0.292154	Ank1|Atp2a2|Cacna2d1|Calr|Nos1|Ryr2|S100a1
GO:0005954	calcium- and calmodulin-dependent protein kinase complex	cellular_component	3	5	6	60	83.3333	2.7397	0.0294753	0.44151	Camk1|Camk2b|Camk2d
GO:0001726	ruffle	cellular_component	17	59	74	28.8136	79.7297	2.81441	0.0100987	0.240875	Arf6|Arfip2|Arhgap1|Arhgef7|Baiap2|Cit|Clip1|Cttn|Cyfip1|Dbnl|Gnas|Inpp5j|Pak1|Rab5a|Rdx|Tln1|Tln2
GO:0030175	filopodium	cellular_component	13	41	53	31.7073	77.3585	2.85556	0.00832698	0.212172	Abi1|Abi2|Baiap2|Cdk5|Dmd|Epha4|Gpm6a|Palm|Ppp1r9a|Rdx|Rufy3|Srcin1|Twf2
GO:0030139	endocytic vesicle	cellular_component	15	49	71	30.6122	69.0141	2.9114	0.00842056	0.214095	Arf6|Calr|Coro1a|Dab2ip|Dnm2|Ehd3|Flot2|Itsn1|Nlgn3|Nrxn1|Rab5a|Rab5b|Rab5c|Rabep1|Vps11
GO:0030315	T-tubule	cellular_component	7	17	27	41.1765	62.963	2.91348	0.0101102	0.240875	Ank2|Atp1a1|Cacna2d1|Camk2d|Scn1a|Slc30a1|Slc8a1
GO:0022624	proteasome accessory complex	cellular_component	7	17	17	41.1765	100	2.91348	0.0101102	0.240875	Psmc1|Psmc2|Psmd1|Psmd11|Psmd12|Psmd14|Psmd8
GO:0005938	cell cortex	cellular_component	20	70	110	28.5714	63.6364	3.01177	0.00464813	0.135885	Add3|Arf6|Arfip2|Arhgap32|Arhgef7|Arhgef9|C2cd5|Clasp1|Crip2|Ctnnb1|Cttn|Dbnl|Fermt2|Fmn2|Glrx3|Grm7|Marcks|Myh10|Shroom2|Snca
GO:0030137	COPI-coated vesicle	cellular_component	4	7	9	57.1429	77.7778	3.03358	0.0138186	0.288357	Arcn1|Pacs1|Pacsin1|Tmed10
GO:0030017	sarcomere	cellular_component	6	13	29	46.1538	44.8276	3.04233	0.00903082	0.223061	Arf1|Calm1|Dctn4|Habp4|Psma6|Ryr2
GO:0008328	ionotropic glutamate receptor complex	cellular_component	11	30	43	36.6667	69.7674	3.19131	0.00390602	0.117016	Abhd12|Abhd6|Cacng2|Gria1|Gria2|Gria3|Grik2|Grin1|Shank1|Shank2|Shisa9
GO:0070032	synaptobrevin 2-SNAP-25-syntaxin-1a-complexin I complex	cellular_component	3	4	4	75	100	3.2777	0.0133307	0.288357	Cplx1|Snap25|Vamp2
GO:0005829	cytosol	cellular_component	136	674	1012	20.178	66.6008	3.45591	0.000804441	0.0361939	Abi2|Abr|Aco1|Adsl|Aftph|Agap1|Ahsa1|Aip|Akr1a1|Anxa7|Appl1|Araf|Arf1|Arrb1|Atg3|Atp6v1a|Atp6v1b2|Atp6v1e1|Bag6|Baiap2|Bcr|Calb1|Calm1|Calr|Camk2b|Cask|Cct8|Cdc37|Cdk5|Chmp4b|Cndp2|Coro7|Cplx1|Cplx2|Cplx3|Csnk1d|Ctbp1|Ctnnb1|Cyb5r3|Cycs|Cyld|Dnm1l|Dock4|Dpysl2|Dusp3|Dynll1|Elmo2|Farp1|Fkbp1a|Fmn2|Gabrb2|Gad2|Gapvd1|Gclc|Gnai2|Gnaz|Gnl1|Gsk3b|Gtpbp1|Hdac6|Hgs|Hmgcs1|Hspd1|Idh1|Khsrp|Kif5b|Lancl2|M…
GO:0005852	eukaryotic translation initiation factor 3 complex	cellular_component	7	13	14	53.8462	92.8571	3.80774	0.00157847	0.0614284	Ddx3x|Eif3a|Eif3b|Eif3c|Eif3d|Eif3e|Eif3l
GO:0044448	cell cortex part	cellular_component	19	55	98	34.5455	56.1224	3.89311	0.000487606	0.0244875	Ank1|Capzb|Clasp1|Coro1a|Dstn|Exoc3|Exoc4|Exoc8|Lancl2|Lasp1|Mapre1|Mark2|Mpp1|Ppp1r9a|Shroom2|Sptan1|Sptbn4|Stim1|Wasl
GO:0008180	signalosome	cellular_component	11	24	31	45.8333	77.4194	4.09347	0.000437856	0.0228421	Basp1|Cops2|Cops3|Cops4|Cops5|Cops6|Dock7|Dynll1|Flot1|Gps1|Nckipsd
GO:0048471	perinuclear region of cytoplasm	cellular_component	67	269	436	24.9071	61.6972	4.29854	5.01647e-05	0.00413023	Aatk|Add1|Alg2|Ank2|Anxa6|Ap1g1|Arf1|Arf5|Atp9a|Brsk2|Calr|Cisd2|Cops5|Csnk1d|Ctnnb1|Ctsb|Cyfip1|Cyld|Dlg1|Dnm1l|Dync1i1|Ehd3|Eif4h|Gad2|Gak|Gsk3b|Hdac6|Hip1r|Kif5b|Lnpep|Lrp1|Magi2|Map1s|Map6|Mapre3|Mtdh|Ncs1|Pak2|Pde4b|Picalm|Pkp4|Ppm1f|Prkar2b|Prkra|Ptk2|Rangap1|Scyl2|Sec23a|Serbp1|Snap25|Snap47|Snca|Sncg|Sorbs2|Spag9|Stmn2|Stx7|Tfrc|Tnik|Tollip|Tppp|Tsc2|Twf2|Uso1|Vamp2|Vapa|Wdr44
GO:0034702	ion channel complex	cellular_component	22	62	156	35.4839	39.7436	4.34004	0.00011704	0.00791358	Cacna1e|Cacna2d1|Cacng2|Calm1|Cntnap1|Gabra1|Gabra3|Gabrb1|Gabrb2|Gabrb3|Gabrg2|Kcna1|Kcna2|Kcnc1|Kcnd2|Kcnd3|Kcnma1|Kcnq2|Ryr2|Scn1a|Stxbp5|Ttyh1
GO:0005905	coated pit	cellular_component	15	35	43	42.8571	81.3953	4.46043	0.00010454	0.00723002	Aak1|Ap1s2|Arrb1|Epn1|Eps15l1|Hip1r|Hspd1|Itsn1|Lrp1|Necap1|Ocrl|Picalm|Reps1|Sgip1|Tfrc
GO:0031252	cell leading edge	cellular_component	12	25	32	48	78.125	4.47738	0.000138756	0.00927825	Aak1|Abi1|Arhgap1|Arpc2|Cdc42bpb|Coro1a|Dctn1|Dst|Hdac6|Ndel1|Raph1|Vim
GO:0005856	cytoskeleton	cellular_component	90	374	655	24.0642	57.0992	4.64539	1.01656e-05	0.00118094	Abi1|Abi2|Abl2|Ablim1|Ablim2|Add1|Add3|Akap12|Amph|Ank1|Ank2|Arhgap21|Arhgap26|Arhgap32|Arl6ip5|Arpc5l|Baiap2|Bsn|Capzb|Cct8|Cdk5|Cit|Ckap5|Clasp1|Clip1|Copb2|Coro1a|Coro1c|Coro2a|Coro2b|Cotl1|Cttn|Dbn1|Dclk2|Dmd|Dst|Dstn|Dynll1|Elmo1|Elmo2|Erc2|Farp1|Fmn2|Frmpd3|Gphn|Hip1r|Kalrn|Katnb1|Lancl2|Lasp1|Macf1|Map4|Map7|Mapre1|Mark1|Mast1|Mical3|Mpp1|Mprip|Ndel1|Nmt1|Nos1|Pfn2|Pkp4|Plec|Ppid|Ppp1r9a|R…
GO:0048770	pigment granule	cellular_component	26	69	86	37.6812	80.2326	5.08637	6.09881e-06	0.000785255	Anxa6|Atp1a1|Atp6v0a1|Atp6v1b2|Cct4|Ctsb|Dnajc5|Flot1|Ganab|Gna13|P4hb|Pdcd6ip|Rab5a|Rab5b|Rab5c|Rac1|Rpn1|Sec22b|Slc1a4|Slc2a1|Slc3a2|Snd1|Syngr1|Tfrc|Tmed10|Tmem33
GO:0005832	chaperonin-containing T-complex	cellular_component	7	9	9	77.7778	100	5.14816	5.89955e-05	0.00460659	Cct2|Cct3|Cct4|Cct5|Cct6a|Cct8|Tcp1
GO:0044433	cytoplasmic vesicle part	cellular_component	56	188	294	29.7872	63.9456	5.44224	6.25857e-07	0.000114769	Aftph|Amph|Anxa7|Ap1g1|Ap1m1|Ap1s2|Ap3b2|Arcn1|Arhgap21|Atp6v0a1|Atp8a1|C2cd5|Cadps2|Clip1|Copa|Copb2|Copg1|Copg2|Coro1a|Cspg5|Dmxl2|Epn1|Epn2|Flot2|Fmn2|Gad2|Hip1r|Necap1|Ocrl|Picalm|Rab21|Scamp1|Scamp5|Scyl1|Sec23a|Sec24b|Sec24c|Sec61a1|Sgip1|Sh3kbp1|Slc17a6|Slc2a3|Slc30a3|Slc32a1|Slc6a17|Snca|Sv2a|Sv2b|Syn2|Syngr1|Syp|Syt1|Syt7|Tmed10|Vamp2|Vps51
GO:0005737	cytoplasm	cellular_component	448	2369	4258	18.9109	55.6364	5.44255	8.65095e-08	1.94757e-05	Aars|Abcb7|Abi1|Ablim1|Ablim2|Ablim3|Acadl|Aco1|Actr10|Actr1b|Actr3b|Add2|Add3|Adsl|Aftph|Agap3|Ahsa1|Aip|Ak1|Akap10|Akap12|Alg2|Ank2|Ap3b2|Apbb1|Arf5|Arf6|Arhgap1|Arhgap26|Arhgap44|Arih1|Arl1|Arl3|Arl6ip5|Arl8a|Arpc2|Arpc3|Arpc5|Arpc5l|Arrb1|Asap1|Aspa|Atcay|Ate1|Atg4b|Atp2b2|Atp6v0a1|Atp6v1b2|Atp6v1e1|Bag6|Baiap2|Basp1|Bcas3|Bcr|Begain|Bin1|Braf|Brsk1|Brsk2|Bsn|Cab39|Calb1|Calb2|Calr|Camk1|Camk…
GO:0030117	membrane coat	cellular_component	19	38	42	50	90.4762	5.86586	7.14217e-07	0.000125278	Ap1s2|Ap3b2|Ap3d1|Arcn1|Copa|Copb2|Copg1|Copg2|Dnm1|Epn1|Epn2|Necap1|Picalm|Scyl1|Sec23a|Sec24b|Sec24c|Snap91|Synj1
GO:0043025	neuronal cell body	cellular_component	55	166	251	33.1325	66.1355	6.30818	1.31079e-08	3.60557e-06	Agfg1|Alcam|Arhgef7|Atp2b2|Begain|Calb1|Camk2d|Cdk5|Cplx1|Cplx2|Crmp1|Dab2ip|Dpysl2|Dpysl5|Eif5a|Eno2|Ephb2|Gpm6a|Gria1|Grik2|Grm1|Gsk3b|Hcfc1|Homer1|Katnb1|Kcna1|Kcnd3|Kcnip1|Klc1|Map1s|Map2|Myh10|Ncam1|Ndufs7|Ntrk2|Pebp1|Pmm1|Ppp1r1b|Prkca|Psd2|Pura|Rheb|Rtn4|Scn1a|Shroom2|Slc12a5|Slc1a4|Sncb|Sncg|Snph|Sptbn4|Srcin1|Strn3|Tsc2|Txnrd1
GO:0044430	cytoskeletal part	cellular_component	167	629	1245	26.5501	50.5221	7.93693	1.42108e-13	1.14662e-10	Actr10|Actr1b|Actr3b|Add1|Add2|Arhgap32|Arl3|Arl8a|Arpc2|Arpc3|Arpc5|Birc6|Brsk1|Brsk2|Calm1|Camk2b|Camsap1|Camsap2|Camsap3|Capzb|Cct2|Cct3|Cct4|Cct5|Cct6a|Cct8|Cdc42bpa|Cdc42bpb|Cdk5|Cep170|Cep170b|Chd4|Ckap5|Clasp1|Clasp2|Clip1|Clip2|Coro1a|Crmp1|Csnk1d|Ctnnb1|Ctnnd2|Cul3|Cyld|Dbnl|Dctn1|Dctn2|Dctn4|Dhx9|Dlg1|Dlg2|Dlgap1|Dlgap3|Dnm1|Dnm1l|Dnm2|Dnm3|Dst|Dstn|Dync1i1|Dync1i2|Dync1li1|Dync1li2|Dyn…
GO:0044463	cell projection part	cellular_component	104	320	555	32.5	57.6577	8.53555	1.33894e-14	1.35044e-11	Aak1|Aatk|Abi1|Add1|Ak1|Ap3d1|Apbb1|Arf6|Basp1|Bin1|Bsn|C2cd5|Camk2d|Cdc37|Cdk5|Cntnap1|Ctnnb1|Dctn2|Dlg1|Dlg2|Dmd|Dpysl2|Dst|Epha4|Erc2|Exoc4|Exoc8|Fkbp1a|Gabrg2|Gap43|Gna13|Gpm6a|Gprin1|Gria1|Grin1|Grm5|Gsk3b|Homer1|Ina|Inpp5j|Katnb1|Kcna1|Kcna2|Kcnc1|Kcnma1|Kcnq2|Kif5b|Klc1|L1cam|Lrrtm1|Macf1|Map1b|Map2|Mapk8ip3|Mapre1|Mapt|Myh10|Ncam1|Nefh|Nefl|Nefm|Nfasc|Nos1|Nrxn1|Ntrk2|Pacsin1|Pak1|Palm|Pe…
GO:0016020	membrane	cellular_component	478	2269	5624	21.0665	40.345	8.68437	2.26728e-17	3.92012e-14	Abcb7|Abcd2|Abr|Acadl|Adcy5|Add1|Add2|Add3|Agap3|Agpat1|Agpat3|Aip|Ak1|Akap10|Akap12|Akap5|Alg2|Amer2|Amph|Ank1|Ank2|Ankfy1|Ano10|Anxa7|Ap1g1|Ap1m1|Ap1s2|Ap3b2|Ap3d1|Apbb1|Apmap|Appl1|Arf5|Arf6|Arfgap1|Arhgap1|Arhgap21|Arhgap32|Arl1|Arl3|Arl6ip5|Arl8a|Arpc2|Arrb1|Asap1|Asap2|Atcay|Atl1|Atl2|Atp1a1|Atp2a2|Atp2b2|Atp5o|Atp6v0a1|Atp6v1a|Atp6v1b2|Atp8a1|Atp9a|Baiap2|Basp1|Bcl2l13|Bcr|Bcs1l|Begain|Bir…
GO:0030054	cell junction	cellular_component	141	457	737	30.8534	62.0081	9.29956	1.77985e-17	3.92012e-14	Abi1|Abi2|Add3|Ahnak|Amph|Ank2|Arhgap21|Arhgap26|Arhgap32|Arhgef7|Arpc2|Atcay|Baiap2|Brsk1|Bsn|Cadm1|Cadm3|Cadps2|Calb2|Camk2d|Camsap3|Capzb|Cask|Cd99l2|Cdc42bpb|Cdh2|Cdk5|Cplx3|Ctnnb1|Ctnnd2|Cyfip1|Dbn1|Dlg1|Dlg2|Dlgap1|Dlgap3|Dmd|Dmxl2|Dnm2|Dst|Dtna|Epha4|Erc2|Fermt2|Frrs1l|Gabbr1|Gabbr2|Gabra1|Gabra3|Gabrb1|Gabrb2|Gabrb3|Gabrg2|Gad2|Gak|Gap43|Git1|Gphn|Gria1|Gria2|Gria3|Grid1|Grik2|Grin1|Homer…
GO:0043005	neuron projection	cellular_component	120	363	503	33.0579	72.167	9.41976	2.0058e-17	3.92012e-14	Abi1|Abi2|Acad9|Add1|Alcam|Ap3d1|Arhgef7|Atcay|Atl1|Baiap2|Begain|Bin1|Bsn|Cadm1|Calb1|Cdk5|Cntnap1|Cplx1|Cplx2|Crmp1|Ctnnd2|Cyfip1|Dab2ip|Dbnl|Dpysl2|Dpysl5|Eif5a|Elfn1|Epha4|Farp1|Fkbp1a|Gabbr2|Gabrb1|Gabrg2|Gad2|Gap43|Gnas|Gpm6a|Gria1|Grin1|Grm1|Grm2|Grm5|Grm7|Gsk3b|Homer1|Itsn1|Katnb1|Kcna1|Kcnd2|Kcnd3|Kcnip1|Kif21a|Kif5b|Klc1|Lrrtm1|Map1b|Map1s|Map2|Mapk8ip3|Mapt|Mink1|Myh10|Ncam1|Ncam2|Ncs1…
GO:0045202	synapse	cellular_component	76	181	234	41.989	77.3504	9.92083	5.68894e-18	1.72133e-14	Abi1|Add1|Apbb1|Arfgap1|Asic1|Atcay|Bsn|Cadm1|Camk2d|Cask|Cdh2|Cdk5|Cplx1|Cplx2|Cplx3|Ctnnb1|Cyfip1|Dlg1|Dlgap1|Dlgap3|Dlgap4|Dmd|Dtna|Elfn1|Epha4|Frrs1l|Gabrg2|Gad2|Gap43|Gria1|Gria2|Grik2|Grin1|Homer1|Iqsec3|Itsn1|Lrrtm1|Magi2|Map1b|Map1s|Myh10|Nefm|Nlgn2|Nlgn3|Nos1|Nrcam|Nrxn1|Ntrk2|Pclo|Phactr1|Ppfia2|Prkaca|Prrt1|Prrt2|Rimbp2|Rims1|Scamp1|Sh3kbp1|Shank1|Shank3|Shisa9|Slc32a1|Snap25|Snap29|Sn…
GO:0044456	synapse part	cellular_component	92	230	342	40	67.2515	10.377	8.21792e-20	4.97307e-16	Aak1|Add1|Amph|Ank2|Ap3d1|Arhgap32|Bin1|Brsk1|Bsn|Cadm1|Cadps2|Cdk5|Ctnnd2|Cttnbp2|Dbnl|Dlg1|Dlg2|Dlgap1|Dlgap3|Dmd|Dmxl2|Dnajc5|Dnm2|Epha4|Erc2|Gabbr1|Gabbr2|Gabra1|Gabra3|Gabrb1|Gabrb2|Gabrb3|Gabrg2|Gad2|Gphn|Gria1|Gria2|Gria3|Grid1|Grik2|Grin1|Grm1|Grm2|Grm5|Grm7|Homer1|Iqsec3|Kcnma1|Kctd16|L1cam|Lrrtm1|Magi2|Mink1|Nbea|Ncs1|Ndufs7|Nipsnap1|Nlgn2|Nrxn1|Nrxn2|Ntrk2|Pebp1|Pfn2|Pick1|Psd3|Rab3c|R…
GO:0030544	Hsp70 protein binding	molecular_function	5	13	15	38.4615	86.6667	2.27692	0.0394184	0.54774	Bag6|Fkbp1a|Ppid|Snca|Stip1
GO:0044325	ion channel binding	molecular_function	10	33	48	30.303	68.75	2.33752	0.0282785	0.439352	Ank2|Calm1|Ctnnb1|Dlg1|Fkbp1a|Homer1|Pacs1|Rims1|Usp10|Yes1
GO:0016709	oxidoreductase activity, acting on paired donors, with incorporation or reduction of molecular oxygen, NADH or NADPH as one donor, and incorporation of one atom of oxygen	molecular_function	4	9	35	44.4444	25.7143	2.38919	0.0383809	0.536615	Cyp46a1|Mical3|Nos1|Por
GO:0008186	RNA-dependent ATPase activity	molecular_function	4	9	10	44.4444	90	2.38919	0.0383809	0.536615	Ddx39b|Ddx3x|Snrnp200|Upf1
GO:0001664	G-protein-coupled receptor binding	molecular_function	15	55	202	27.2727	27.2277	2.40031	0.0236844	0.394415	Arrb1|Gna11|Gna13|Gnai1|Gnai2|Gnaq|Gnas|Gnaz|Grm5|Homer1|Magi2|Palm|Reep2|Shank1|Stat3
GO:0070064	proline-rich region binding	molecular_function	5	12	17	41.6667	70.5882	2.49383	0.0277309	0.432509	Abi2|Apbb1|Baiap2|Cyld|Itsn1
GO:0008135	translation factor activity, nucleic acid binding	molecular_function	17	62	91	27.4194	68.1319	2.58169	0.0202312	0.376704	Eef1d|Eif3a|Eif3b|Eif3c|Eif3d|Eif3e|Eif3l|Eif4a1|Eif4b|Eif4g1|Eif4g2|Eif4g3|Eif4h|Eif5|Eif5a|Etf1|Gspt1
GO:0051879	Hsp90 protein binding	molecular_function	4	8	14	50	57.1429	2.68589	0.0242647	0.394415	Cdc37|Chordc1|Hdac6|Ppid
GO:0016595	glutamate binding	molecular_function	4	8	8	50	100	2.68589	0.0242647	0.394415	Gad2|Gclc|Grin1|Grm7
GO:0090079	translation regulator activity, nucleic acid binding	molecular_function	3	5	9	60	55.5556	2.7397	0.0294753	0.44151	Paip1|Pcbp1|Pura
GO:0034595	phosphatidylinositol phosphate 5-phosphatase activity	molecular_function	3	5	7	60	71.4286	2.7397	0.0294753	0.44151	Inpp5j|Ocrl|Synj1
GO:0004198	calcium-dependent cysteine-type endopeptidase activity	molecular_function	3	5	15	60	33.3333	2.7397	0.0294753	0.44151	Capn2|Capn5|Capns1
GO:0051018	protein kinase A binding	molecular_function	6	14	22	42.8571	63.6364	2.81695	0.0137524	0.288357	Akap10|Gsk3a|Gsk3b|Lrba|Nbea|Ryr2
GO:0003924	GTPase activity	molecular_function	33	136	205	24.2647	66.3415	2.81939	0.00812382	0.20787	Agap1|Agap3|Arf6|Arl1|Arl3|Atl1|Atl2|Diras1|Dnm1|Dnm1l|Dnm2|Dnm3|Ehd3|Gna11|Gna13|Gnai1|Gnai2|Gnaq|Gnas|Gnaz|Gnl1|Gspt1|Gspt2|Gtpbp1|Kras|Rab21|Rab5a|Rab5b|Rab5c|Rac1|Rheb|Rhot1|Rhot2
GO:0016812	hydrolase activity, acting on carbon-nitrogen (but not peptide) bonds, in cyclic amides	molecular_function	4	7	10	57.1429	70	3.03358	0.0138186	0.288357	Crmp1|Dpysl2|Dpysl4|Dpysl5
GO:0004576	oligosaccharyl transferase activity	molecular_function	4	7	8	57.1429	87.5	3.03358	0.0138186	0.288357	Ddost|Rpn1|Rpn2|Stt3a
GO:0047372	acylglycerol lipase activity	molecular_function	3	4	6	75	66.6667	3.2777	0.0133307	0.288357	Abhd12|Abhd6|Faah
GO:0004614	phosphoglucomutase activity	molecular_function	3	4	4	75	100	3.2777	0.0133307	0.288357	Pgm1|Pgm2l1|Pgm3
GO:0016653	oxidoreductase activity, acting on NADH or NADPH, heme protein as acceptor	molecular_function	4	6	10	66.6667	60	3.45184	0.00675131	0.17802	Cyb5r1|Cyb5r3|Nos1|Por
GO:0031683	G-protein beta/gamma-subunit complex binding	molecular_function	7	14	24	50	58.3333	3.55457	0.00273538	0.0924758	Gna11|Gna13|Gnai1|Gnai2|Gnaq|Gnas|Gnaz
GO:0030159	receptor signaling complex scaffold activity	molecular_function	5	8	9	62.5	88.8889	3.66127	0.00337262	0.106023	Akap12|Magi2|Nup62|Shank1|Shank3
GO:0032553	ribonucleotide binding	molecular_function	207	1071	1847	19.3277	57.9859	3.66255	0.000366105	0.0203256	Aak1|Aars|Aatk|Abcb7|Abcd2|Abcf2|Abl2|Acss1|Actr1b|Actr3b|Adck1|Adcy5|Agap1|Agap3|Ak1|Ak4|Araf|Arf1|Arf5|Arf6|Arl1|Arl15|Arl3|Arl8a|Asns|Atl1|Atl2|Atp13a1|Atp1a1|Atp2a2|Atp2b1|Atp2b2|Atp2b4|Atp6v1a|Atp6v1b2|Atp8a1|Atp9a|Bcr|Bcs1l|Braf|Brsk1|Brsk2|Camk1|Camk1d|Camk2b|Camk2d|Camk2g|Camk4|Camkk1|Camkk2|Cask|Cct2|Cct3|Cct4|Cct5|Cct6a|Cct8|Cdc42bpa|Cdc42bpb|Cdk18|Cdk5|Chd4|Cit|Cmpk1|Coasy|Csnk1d|Csnk2…
GO:0000287	magnesium ion binding	molecular_function	31	110	174	28.1818	63.2184	3.67242	0.000761844	0.0352474	Abl2|Atp8a1|Atp9a|Bpnt1|Brsk1|Brsk2|Cdc42bpa|Cdc42bpb|Comt|Eno1|Eno2|Enoph1|Farsb|Gclc|Idh1|Idh2|Idh3b|Idh3g|Mark1|Mark2|Mast1|Pdxk|Pgm1|Pgm3|Ppa1|Ppa2|Prpsap2|Sik3|Snca|Snrk|Stk38l
GO:0030276	clathrin binding	molecular_function	7	13	17	53.8462	76.4706	3.80774	0.00157847	0.0614284	Aftph|Clint1|Ncald|Picalm|Smap1|Snap91|Syt1
GO:0005543	phospholipid binding	molecular_function	76	328	465	23.1707	70.5376	3.87942	0.000231517	0.0141517	Abr|Agap1|Agap3|Amer2|Anxa6|Anxa7|Appl1|Arhgap21|Arhgap23|Arhgap26|Arhgap32|Arhgef7|Arhgef9|Asap1|Asap2|Bcr|C2cd5|Cadps2|Cdc42bpa|Cdc42bpb|Cit|Clvs2|Cyth2|Dab2ip|Dnm1|Dnm2|Dnm3|Elmo1|Exoc8|Farp1|Fermt2|Hip1r|Iqsec1|Iqsec2|Iqsec3|Itsn1|Kalrn|Lancl2|Mark1|Mprip|Osbp|Osbpl1a|Osbpl6|Osbpl8|Osbpl9|Pacsin1|Pclo|Picalm|Pitpna|Pitpnm1|Plcb1|Plcl2|Plekha6|Psd2|Psd3|Raph1|Rasgrf1|Rasgrf2|Rock2|Rph3a|Rps6kc…
GO:0005509	calcium ion binding	molecular_function	61	250	609	24.4	41.0509	3.91341	0.000244971	0.0147507	Anxa6|Anxa7|Atp2b2|Braf|C2cd5|Cab39|Cacna1e|Calb1|Calb2|Calm1|Calr|Camkk2|Capn2|Capns1|Cdh2|Dmd|Dst|Dtna|Efhd2|Ehd3|Eps15l1|Grin1|Grm7|Hpcal1|Itsn1|Kcnip1|Lrp1|Macf1|Micu3|Myl6|Ncald|Ncs1|Necab2|Padi2|Pcdh1|Pcdh10|Pcdh9|Pclo|Pef1|Plcb1|Plcl2|Pls1|Pls3|Ppp3cb|Reps1|Rhot1|Rhot2|Rph3a|Ryr2|S100a1|Snca|Sncb|Sptan1|Stat3|Stim1|Synrg|Syt1|Syt7|Tpt1|Ttyh1|Vcan
GO:0005083	small GTPase regulator activity	molecular_function	54	214	304	25.2336	70.3947	3.95278	0.000242285	0.0146619	Abr|Agap1|Agap3|Agfg1|Arfgap1|Arhgap1|Arhgef7|Arhgef9|Asap1|Asap2|Bcr|Cdc42bpa|Cdc42bpb|Cit|Cyth2|Dab2ip|Dmxl2|Dock4|Farp1|Git1|Iqsec1|Iqsec2|Iqsec3|Itsn1|Kalrn|Madd|Mink1|Ocrl|Psd2|Psd3|Rab3gap1|Rabgap1|Rabgap1l|Rac1|Ralgapa1|Ralgapb|Rangap1|Rapgef2|Rapgef4|Rasgrf1|Rasgrf2|Rims1|Rph3a|Sbf1|Sgsm1|Smap1|Smap2|Syngap1|Tbc1d10b|Tbc1d17|Tbc1d24|Tnik|Trio|Wasl
GO:0017124	SH3 domain binding	molecular_function	25	79	111	31.6456	71.1712	3.95902	0.000430603	0.0226591	Abi2|Arhgap1|Arhgap26|Baiap2|Cntnap1|Cttnbp2|Dab2ip|Dnajc6|Dock4|Elmo1|Elmo2|Inpp5j|Khdrbs1|Mapt|Nckipsd|Pak3|Pdcd6ip|Reps1|Sgip1|Sh3bgrl2|Sh3kbp1|Shank1|Shank2|Shank3|Syngap1
GO:0004448	isocitrate dehydrogenase activity	molecular_function	4	5	6	80	83.3333	3.97321	0.00256764	0.0885191	Idh1|Idh2|Idh3b|Idh3g
GO:0016619	malate dehydrogenase (oxaloacetate-decarboxylating) activity	molecular_function	3	3	3	100	100	4.03256	0.00377247	0.114146	Me1|Me2|Me3
GO:0019899	enzyme binding	molecular_function	129	605	1036	21.3223	58.3977	4.06769	8.47227e-05	0.00621454	Abi2|Adcy5|Akap12|Akap5|Ank1|Ank2|Apbb1|Appl1|Arf6|Arhgef7|Arih1|Arrb1|Atg3|Atp1a1|Atp6v0a1|Bcr|Bin1|Brsk1|Brsk2|Cab39|Calm1|Calr|Cdc37|Cdc42bpb|Cdh2|Coro1a|Cotl1|Ctnnb1|Cul1|Cul2|Cul3|Cyfip1|Cyld|Dab2ip|Dlg1|Dmd|Dmxl2|Dnm1l|Dnm2|Dock4|Dock7|Dpysl2|Dynll1|Elfn1|Elfn2|Ensa|Faf2|Fkbp1a|Gfap|Gga3|Glrx3|Grin1|Gsk3a|Gsk3b|Hdac6|Hnrnpa0|Hnrnpul1|Ipo9|Kit|Lonp1|Magi2|Mapk8ip3|Mapt|Marcks|Nae1|Nbea|Ndufs…
GO:0017075	syntaxin-1 binding	molecular_function	7	12	13	58.3333	92.3077	4.08705	0.00084116	0.0367529	Cplx1|Cplx2|Snap25|Snph|Stxbp5|Syp|Vamp2
GO:0004683	calmodulin-dependent protein kinase activity	molecular_function	8	14	16	57.1429	87.5	4.29219	0.000421561	0.0223211	Camk1|Camk1d|Camk2b|Camk2d|Camk2g|Camk4|Camkk1|Camkk2
GO:0005096	GTPase activator activity	molecular_function	42	142	208	29.5775	68.2692	4.64496	1.9122e-05	0.00194482	Abr|Agap1|Agap3|Agfg1|Arfgap1|Arhgap1|Arhgap21|Arhgap23|Arhgap26|Arhgap32|Arhgap44|Arrb1|Asap1|Asap2|Bcr|Dab2ip|Dock4|Gapvd1|Git1|Gnaq|Ocrl|Plcb1|Rab3gap1|Rabep1|Rabgap1|Rabgap1l|Ralgapa1|Ralgapb|Ranbp1|Rangap1|Rap1gap|Rapgef2|Rgs7|Sgsm1|Sipa1l1|Smap1|Smap2|Syngap1|Tbc1d10b|Tbc1d17|Tbc1d24|Tsc2
GO:0022892	substrate-specific transporter activity	molecular_function	89	366	879	24.3169	41.6382	4.7296	7.89968e-06	0.00097561	Ap1g1|Ap1s2|Ap3d1|Asic1|Atp13a1|Atp1a1|Atp2a2|Atp2b1|Atp2b2|Atp2b4|Atp5o|Atp6v0a1|Atp6v1a|Atp6v1e1|Atp8a1|Atp9a|Cacna1e|Cacna2d1|Cacng2|Cox4i1|Cse1l|Gabra1|Gabra3|Gabrb1|Gabrb2|Gabrb3|Gabrg2|Gltp|Gpm6a|Gria1|Gria2|Gria3|Grid1|Grik2|Grin1|Grm7|Ipo4|Ipo7|Ipo9|Kcna1|Kcna2|Kcnc1|Kcnd2|Kcnd3|Kcnip1|Kcnma1|Kcnq2|Kpna3|Kpna4|Lasp1|Ncs1|Pcyox1|Ryr2|Scn1a|Slc12a5|Slc16a1|Slc17a6|Slc1a4|Slc1a6|Slc24a2|Slc2…
GO:0016917	GABA receptor activity	molecular_function	8	12	21	66.6667	57.1429	4.88366	9.31794e-05	0.00655669	Gabbr1|Gabbr2|Gabra1|Gabra3|Gabrb1|Gabrb2|Gabrb3|Gabrg2
GO:0005516	calmodulin binding	molecular_function	31	89	132	34.8315	67.4242	5.03886	5.7572e-06	0.000758847	Add1|Add2|Add3|Akap5|Atp2b2|Camk1|Camk1d|Camk2b|Camk2d|Camk2g|Camkk1|Camkk2|Cask|Gap43|Grin1|Map2|Map6|Marcks|Myh10|Nos1|Phka1|Plcb1|Ppp3cb|Ryr2|Sptan1|Strn|Strn3|Strn4|Syt1|Tjp1|Vamp2
GO:0050321	tau-protein kinase activity	molecular_function	8	11	11	72.7273	100	5.23007	3.59846e-05	0.00320236	Brsk1|Brsk2|Cdk5|Csnk1d|Gsk3a|Gsk3b|Mark1|Mark2
GO:0035254	glutamate receptor binding	molecular_function	12	20	24	60	83.3333	5.48505	7.19265e-06	0.000897449	Cacng2|Ctnnb1|Flot1|Flot2|Gnas|Grin1|Gsk3b|Homer1|Rasgrf1|Shank1|Shank2|Shank3
GO:0008066	glutamate receptor activity	molecular_function	12	20	29	60	68.9655	5.48505	7.19265e-06	0.000897449	Gabbr1|Gabbr2|Gria1|Gria2|Gria3|Grid1|Grik2|Grin1|Grm1|Grm2|Grm5|Grm7
GO:0008092	cytoskeletal protein binding	molecular_function	116	384	607	30.2083	63.2619	8.12127	9.75174e-14	8.43038e-11	Ablim1|Ablim2|Ablim3|Actr3b|Add1|Add2|Add3|Ank1|Ank2|Ap1g1|Arhgap26|Arl3|Arpc2|Arpc3|Arpc5|Arpc5l|Atcay|Atp1a1|Baiap2|Brsk1|Calm1|Camsap1|Camsap2|Camsap3|Cap2|Capn2|Capzb|Clasp1|Clasp2|Clip1|Clmn|Coro1a|Coro1c|Coro2a|Coro2b|Cotl1|Cyfip1|Dbn1|Dbnl|Dmd|Dst|Dstn|Dync1i1|Farp1|Fmn2|Gphn|Gsk3b|Hdac6|Hip1r|Hook3|Katnb1|Kcnma1|Kcnq2|Kif5b|Klc1|Ktn1|Lasp1|Limch1|Macf1|Magi1|Map1a|Map1b|Map1s|Map2|Map4|Ma…
