## Supplemental Table 9 for "Cell type-specific biotin labeling *in vivo* resolves regional neuronal proteomic differences in mouse brain"

### Sheet: Sheet1
Supplemental Table 12: Camk2a enriched proteins (n = 114) not detected in reference brain proteome.
Gene Symbols
Cyrib
Q3TY51
Tufm
Atp5f1a
Rps2
Rars1
Rack1
Septin11
Tomm70
Kpym_P52480-2
Gnao
Prxl2b
Timm29
Ptpa
Q8C7E6
6430548M08Rik
Gm20390
Pea15
Aldh3a1
Magohb
Ctnna2
Rpl6
Eif4a3l1
Washc4
Ro60
Pgm1
Eaa2
Septin6
Grk2
Tkfc
Fcsk
Q3U4D1
Tle6
Rusf1
Rps4x
Septin2
Scn5a
Septin7
Phf24
Q3UJP5
Cycs
Fahd2a
Rab1a
Yars1
Abraxas2
Septin8
mKIAA1087
Ecpas
Kifbp
Rpl15
Ube2d2a
Lars1
Rhot2
Ankar
Hacd3
Q8BW35
Chrm3
Gucy1a1
Katnal2
Stum
mt-Nd1
Adss1
Adgrl1
Epb41l4b
Q8C371
Iars1
Pals2
Gnao_P18872-2
Panx2
Ank2_Q8C8R3-2
Cyria
Kiaa1107
Shtn1
Qars1
Relch
Adgrb1
Igtp
Gm49601
mKIAA1101
Get3
Mtss2
Scn2a
Hnrnpk
Dnah5
Akr1b3
Retreg2
Septin4
Efl1
Gucy1b1
Elp1
Ptpns1
Afdn
Adgrb3
C2cd3
Prune1
Plppr3
Plppr4
Ajm1
F7DBB3
Mrtfb
Lnpk
Epb41l1
Jpt1
D630045J12Rik
Pakap
Eef1b2
Cracdl
Septin9
Rnf121
Etl4
Septin3
C2cd4c
Washc2
TurboID
