## Supplemental Table 10 for "Cell type-specific biotin labeling *in vivo* resolves regional neuronal proteomic differences in mouse brain"

### Sheet: Sheet1
Supplemental Table 13: Core brain regional proteomic signatures of Camk2a positive neurons from RosaTurboID/wt transgenic cohort
This table is associated with Fig 3c.
		CTX/HIP vs. (ST, PM, CB)		ST vs. (CTX/HIP, PM, CB)		PM vs. (CTX/HIP, ST, CB)		CB vs. (CTX/HIP, PM, CB)
Majority Protein IDs	Gene Symbols	Log2 (difference)	p value	Log2 (difference)	p value	Log2 (difference)	p value	Log2 (difference)	p value	Enriched Region	Druggable target?	Molecular Function
Q5DTI3	Syt2	-4.63141	2.53709e-05	-0.984272	0.588786	3.36972	0.0746876	3.56923	0.0155252	CB
D3YZV2	Kcnc3	-3.4431	0.00243025	-2.14562	0.213749	3.17428	0.0693715	3.39819	0.0113248	CB
Q80TT9	Acot11	-3.39598	4.2287e-05	-0.614192	0.653389	2.70756	0.0553353	2.27289	0.0440886	CB
D3YTV8	Ank1	-4.69334	3.19737e-06	-0.40008	0.818803	2.644	0.140852	3.79038	0.00631399	CB	Yes
P50114	S100b	-3.57811	0.00155154	-1.05701	0.53397	2.56996	0.136087	3.08748	0.0254098	CB
Q8BJ71	Nup93	-2.09795	0.0527051	-2.47943	0.116075	2.48227	0.101823	2.69451	0.0252736	CB	Yes
Q80Y17	Llgl1	-3.1294	0.000534973	-0.792373	0.58289	2.45384	0.0874643	2.36205	0.039866	CB
P24549	Aldh1a1	-3.45126	5.19284e-05	-0.643107	0.64469	2.4487	0.0869319	2.63175	0.0199695	CB
Q05BC3-2	Eml1	-2.92947	0.000823848	-0.934382	0.490591	2.32042	0.090927	2.38042	0.0293243	CB
Q8C6E3	Cat	-2.81154	0.000391801	-0.773244	0.544657	2.21502	0.0849702	2.17306	0.0315062	CB
P14231	Atp1b2	-2.76722	0.000931614	-0.908849	0.481443	2.1041	0.117562	2.36261	0.0219625	CB
Q8CBA7	Phka1	-2.33594	0.00564887	-1.4847	0.228741	2.02161	0.115553	2.46644	0.0114461	CB
P15388-3	Kcnc1	-2.32752	0.00452298	-1.0021	0.426913	1.96327	0.116339	2.03135	0.0390913	CB
Q922B1	Macrod1	-1.50904	0.117277	-2.09638	0.1212	1.83048	0.172012	2.20609	0.0375983	CB
Q8BU33-3	Ilvbl	-1.70926	0.0538439	-2.14593	0.0934103	1.74059	0.155455	2.60297	0.00606883	CB
P50172	Hsd11b1	-1.57167	0.106824	-2.6367	0.0625865	1.64439	0.212074	3.01303	0.00264527	CB	Yes	Oxidoreductase
Q8C8R3-4	Ank2	-3.00378	0.000460846	0.0599228	0.963653	1.59831	0.230822	2.20377	0.0447892	CB	Yes
A0A0G2JG10	Dhx15	-1.60264	0.074533	-1.83255	0.153787	1.55088	0.210969	2.34221	0.0168484	CB
O88602	Cacng2	-2.2347	0.0386825	-2.06801	0.186013	1.52723	0.3256	3.41396	0.00281452	CB	Yes	Calcium channel, Ion channel, Voltage-gated channel
Q91ZH7	Abhd3	-2.86507	0.00187669	-1.31251	0.338633	1.51316	0.271863	3.48301	0.000587145	CB
E9PWK1	Ephx1	-2.0283	0.0166388	-1.40433	0.243043	1.43009	0.243425	2.58206	0.00565457	CB	Yes	Hydrolase
Q9R1R9	Rdh11	-2.19651	0.0242016	-1.76015	0.227979	1.42552	0.299856	3.15872	0.00234614	CB	Yes	Oxidoreductase
S4R1C4	Atp2b2	-2.17486	0.00210872	-1.0031	0.350755	1.38131	0.195351	2.41803	0.00276303	CB
Q8C9V6	Mpdu1	-1.64825	0.0579729	-1.92852	0.128726	1.35574	0.259773	2.69195	0.00317828	CB
Q6PHS9-4	Cacna2d2	-3.61035	3.9814e-05	-0.154556	0.917125	1.31892	0.364845	3.47751	0.00148687	CB
B9EKP5	Flna	-2.51928	0.0138389	-0.848942	0.564604	1.31439	0.403858	2.77363	0.0175588	CB	Yes	Actin-binding
Q9D1E8	Agpat5	-1.61911	0.0363519	-1.53231	0.161938	1.26886	0.263639	2.34516	0.00476719	CB
Q9JJZ2	Tuba8	-1.67372	0.191162	-3.56398	0.049068	1.20622	0.473757	4.50968	0.000201369	CB
Q9D517	Agpat3	-1.69668	0.0232467	-1.02553	0.331916	1.18953	0.267353	2.01745	0.0162877	CB
Q3UJU9	Rmdn3	-2.46984	0.00100291	-0.981269	0.390509	1.17778	0.30384	2.979	0.000305924	CB
P98191	Cds1	-1.5826	0.181664	-3.43726	0.0371798	1.1638	0.457341	4.30824	9.1826e-05	CB
Q6A0C7	Rab21	-2.01963	0.00293642	-0.89486	0.374293	1.15771	0.269086	2.33382	0.0022737	CB
Q810V8	Rps6ka1	-3.25546	0.000971426	-0.801751	0.589738	1.1543	0.440882	3.83304	0.000485945	CB
A2A841	Epb41	-2.30114	0.0267904	-2.3547	0.111538	1.14516	0.427328	4.16814	1.90002e-05	CB	Yes	Actin-binding, Calmodulin-binding
E9Q242	Adsl	-2.02788	0.00249034	-0.817064	0.421116	1.02242	0.304763	2.40191	0.00130955	CB	Yes	Lyase
P13707	Gpd1	-1.09595	0.172437	-1.99224	0.0735943	1.00391	0.346669	2.39741	0.00358373	CB	Yes	Oxidoreductase
Q9JK42	Pdk2	-0.797182	0.409436	-2.66173	0.0535613	0.996292	0.439572	2.69038	0.00641852	CB
Q9JJ57-3	Kcnip1	-2.29875	0.00107951	-0.314223	0.765023	0.974682	0.358776	2.29508	0.00595739	CB
P60766	Cdc42	-1.88683	0.0867291	-1.37503	0.392806	0.903011	0.539878	2.89794	0.0151536	CB
Q93092	Taldo1	-0.837715	0.290323	-1.84833	0.107404	0.891239	0.414314	2.03415	0.0146091	CB	Yes	Transferase
Q9Z1F9	Uba2	-1.0031	0.12807	-1.68965	0.0704693	0.890774	0.312295	2.08857	0.00175432	CB
B9EJ54	Nup205	-2.38372	0.0150283	-1.59427	0.266002	0.868178	0.535591	3.79087	9.81844e-05	CB	Yes
Q5SUR0	Pfas	-2.90358	0.00363226	-0.201979	0.889091	0.795097	0.58634	3.14005	0.00626155	CB
P28661-3	Septin4	-2.42568	0.00132448	0.0238755	0.983076	0.790786	0.498403	2.30407	0.0110418	CB
B7ZNA3	Ralgapa1	-2.24775	0.00518312	-0.674011	0.563641	0.788416	0.509771	2.77556	0.00171568	CB
Q8BML9	Qars1	-1.09712	0.156817	-1.45459	0.211539	0.716227	0.49405	2.14895	0.00828358	CB
Q91W87	Cyp2d22	-1.25893	0.168156	-1.8156	0.163298	0.661564	0.610865	2.77266	0.00291433	CB
Q9Z1Q2	Abhd16a	-2.04728	0.0116763	-0.901729	0.433818	0.632662	0.579281	2.90128	0.000671242	CB
Q3TDR0	Kdsr	-1.6705	0.0146304	-0.474872	0.620704	0.619183	0.545382	2.00348	0.008868	CB	Yes	Oxidoreductase
P39053-5	Dnm1	-1.7186	0.0388064	-1.02808	0.402467	0.584487	0.62606	2.65322	0.00246219	CB	Yes	Hydrolase, Motor protein
O08582	Gtpbp1	-0.784744	0.240846	-1.54926	0.0863957	0.558162	0.548553	2.00006	0.00318806	CB
Q6P4T2	Snrnp200	-1.40607	0.0896444	-1.83346	0.114671	0.525448	0.641208	3.11582	5.69692e-05	CB	Yes	Helicase, Hydrolase
A0A0A6YXL6	Lrba	-2.20344	0.015234	-1.13027	0.381971	0.502329	0.696278	3.46093	0.000142288	CB
Q3UL43	Nup155	-1.19049	0.0477006	-1.10089	0.21183	0.495074	0.553047	2.13644	0.000359524	CB	Yes
Q9D1Q3	Itm2b	-0.90712	0.269294	-2.15411	0.0574689	0.485961	0.660079	2.83445	0.000267789	CB
Q00PI9	Hnrnpul2	-1.25464	0.242224	-1.96609	0.184024	0.439015	0.768873	3.14017	0.00413173	CB
Q9WVK4	Ehd1	-1.60803	0.143606	-1.53203	0.318162	0.430264	0.778495	3.16924	0.00566928	CB
Q9CQL1	Magohb	-1.42883	0.0279813	-0.743646	0.413044	0.405967	0.64999	2.17475	0.00139497	CB
Q45VK5	Ilf3	-1.13671	0.131933	-1.67169	0.113024	0.401825	0.69165	2.73135	0.000127037	CB
A0A087WPL5	Dhx9	-0.895315	0.10851	-1.28075	0.0963764	0.363986	0.630693	2.06789	7.58698e-05	CB
C9K0Y7	Gria4	-1.48537	0.0977012	-1.37921	0.27418	0.360847	0.773737	2.92813	0.00122463	CB
Q8C7X2-2	Emc1	-1.34337	0.0224688	-0.771478	0.349567	0.343069	0.677606	2.1556	0.000287325	CB	Yes
B1ATS4	Atp2a3	-1.80896	0.244345	-3.6846	0.100538	0.336326	0.867561	5.67407	6.68699e-05	CB
F6QA74	Apex1	-1.64782	0.0252053	-0.556291	0.592112	0.301343	0.769155	2.37358	0.00248736	CB
B2RQS1	Strn3	-1.80899	0.0109289	-0.163614	0.870133	0.275105	0.783124	2.21436	0.0050304	CB
G5E866	Sf3b1	-1.85569	0.0262642	-0.730921	0.528302	0.263228	0.819832	2.85358	0.0010109	CB
Q3UGY4	Sptb	-1.74054	0.0721027	-1.42681	0.278125	0.22489	0.862079	3.43975	0.000283751	CB
F7AA26	Pakap	-2.18182	0.000366146	0.464918	0.62241	0.214494	0.821271	2.12578	0.00407196	CB
Q3TIP8	Clic1	-0.923138	0.359263	-2.62047	0.0545691	0.201943	0.876019	3.60542	9.25568e-05	CB
Q6ZWR6-4	Syne1	-1.21315	0.0766124	-1.23042	0.191068	0.133277	0.88509	2.65691	2.39241e-05	CB
P12658	Calb1	-2.49807	0.00098065	-0.451774	0.69103	0.123863	0.913479	3.53972	9.76594e-07	CB
E9QL80	Lpgat1	-1.14214	0.345575	-1.82114	0.269148	0.0900165	0.954151	3.19959	0.011052	CB
Q9D0M5	Dynll2	-1.9319	0.0349432	-0.5158	0.700044	0.0614064	0.963558	2.93827	0.00236957	CB
Q61033-2	Tmpo	-1.92703	0.016527	-0.366725	0.745768	0.0580961	0.960912	2.78624	0.000980718	CB
Q9CXR1	Dhrs7	-0.617155	0.526066	-1.7116	0.212662	0.0519348	0.969081	2.45316	0.0154865	CB
Q9EQZ6-3	Rapgef4	-0.650868	0.411741	-1.40772	0.17999	0.0437787	0.968619	2.20077	0.00661934	CB
F6V2U0	Inpp4a	-0.764306	0.209656	-1.42605	0.0844454	0.0153327	0.984722	2.3934	5.32577e-06	CB
B2RY79	Dock9	-1.014	0.258306	-1.80624	0.132082	-0.0216247	0.986494	3.13158	0.000210887	CB
A0A0R4J0B5	Rusf1	-1.19428	0.142163	-1.37038	0.215397	-0.0419706	0.969969	2.94786	0.00011853	CB
Q8K0T0	Rtn1	-1.00425	0.0511433	-0.904954	0.201815	-0.0490845	0.943564	2.24522	7.01547e-08	CB
Q6P6I7	Hnrnpa3	-0.213302	0.812038	-1.75907	0.167847	-0.0491957	0.965801	2.08251	0.027151	CB
P62748	Hpcal1	-0.593798	0.293194	-1.20359	0.11638	-0.0790537	0.914198	2.0461	7.54406e-05	CB
Q91UZ1	Plcb4	-2.88484	0.0157131	-1.30751	0.456623	-0.168057	0.919766	5.18465	9.21856e-07	CB	Yes	Hydrolase, Transducer
Q3UH23	Tm9sf3	-1.4105	0.0396648	-0.151739	0.874925	-0.182814	0.854033	2.14806	0.00310409	CB
H3BLH0	Smarca2	-0.587523	0.400979	-1.4864	0.113428	-0.191669	0.844691	2.43346	0.000184429	CB
O55143	Atp2a2	-0.262842	0.693142	-1.92005	0.0343944	-0.22361	0.794719	2.4816	1.83785e-05	CB	Yes	Translocase
Q9DB72	Btbd17	-1.5512	0.0725771	-0.0584347	0.96554	-0.241154	0.840358	2.29399	0.0145797	CB
Q99JX4	Eif3m	-0.574213	0.469895	-1.39634	0.230801	-0.241937	0.825215	2.37655	0.00264519	CB
Q9CRY7	Gdpd1	-0.446965	0.582606	-1.53123	0.189254	-0.266352	0.799717	2.37225	0.00349553	CB
P43277	H1-3	0.521892	0.539247	-2.38269	0.0582556	-0.320062	0.768914	2.03175	0.0230499	CB
O35544	Slc1a6	-2.67119	0.050843	-2.25617	0.237948	-0.360667	0.84575	6.05123	1.74262e-08	CB
Q3UHH0	Atp2b2	0.0789837	0.907756	-2.16941	0.0204552	-0.37269	0.67069	2.44055	6.333e-05	CB
Q8R1S4-2	Mtss1	-3.29447	0.021675	-1.79866	0.377651	-0.410581	0.836934	6.44499	3.6423e-08	CB
F6SLP4	Ergic1	-0.719345	0.381133	-1.0067	0.352577	-0.44241	0.716707	2.37399	0.00428028	CB
Q6P9S0	Mtss2	-2.26257	0.00165407	0.599221	0.576312	-0.457408	0.684828	2.76721	0.000441292	CB
P62331	Arf6	-0.533067	0.522028	-0.968117	0.397379	-0.48456	0.665244	2.13805	0.0132705	CB
P63216	Gng3	-0.0747687	0.937589	-1.57365	0.248953	-0.499654	0.690213	2.16944	0.0310804	CB
O88569-3	Hnrnpa2b1	-0.381707	0.505016	-1.26257	0.0995646	-0.522333	0.478214	2.27567	1.16434e-06	CB
Q99PV0	Prpf8	-0.545527	0.370003	-0.832404	0.326318	-0.579043	0.479886	2.11284	0.000200503	CB
Q9CSH0	Hnrnpll	-0.238289	0.74868	-1.46467	0.143872	-0.719293	0.451373	2.49034	0.000351538	CB
Q99JF8	Psip1	-1.08253	0.193229	-0.548267	0.619896	-0.769728	0.511516	2.70982	0.000967086	CB
P05532-2	Kit	0.038407	0.963572	-1.68027	0.13183	-0.777665	0.481697	2.40856	0.00411874	CB
O35841	Api5	-0.339473	0.702494	-1.7567	0.13904	-0.790397	0.517855	2.98356	0.000337689	CB
Q8BTQ1	Elavl1	-0.87407	0.333236	-1.24953	0.292122	-0.802265	0.515598	3.1756	0.000156002	CB
F6T836	Arhgap26	-0.681577	0.484301	-2.09069	0.112385	-0.826265	0.510634	3.79326	3.63139e-06	CB
Q8C8N2	Scai	-0.110091	0.880977	-1.08978	0.269661	-0.834887	0.407455	2.06621	0.00515704	CB
A0A0R4J2B2	Kctd12	-0.220825	0.801414	-1.84494	0.114439	-0.843361	0.456997	2.97222	0.000272774	CB
P14733	Lmnb1	-0.334057	0.785537	-1.87659	0.262556	-0.89908	0.597864	3.20517	0.0109367	CB
Q9QZQ8	Macroh2a1	-1.37774	0.113774	-0.582064	0.619118	-0.923016	0.435668	3.27645	4.75043e-05	CB
Q920N7	Syt12	-0.636559	0.452735	-1.28042	0.270962	-1.00013	0.363678	3.09899	4.40211e-05	CB
B9EKR4	Prex1	-0.550195	0.500691	-1.11027	0.300367	-1.06071	0.336652	2.87837	0.000121111	CB
Q5SWZ5	Mprip	-2.23679	0.0931612	-1.88346	0.30158	-1.08244	0.543133	5.84178	8.15354e-09	CB
Q8BK67	Rcc2	-0.37474	0.613056	-1.02751	0.294824	-1.08809	0.257931	2.59741	0.000127095	CB
P70257-2	Nfix	-0.807585	0.468265	-1.9342	0.186971	-1.14348	0.445644	4.11601	2.98984e-05	CB
Q8CJG0	Ago2	-0.522469	0.546922	-1.44349	0.203676	-1.16619	0.304769	3.28143	1.15754e-05	CB
Q64511	Top2b	0.481584	0.603578	-2.1255	0.0986752	-1.16968	0.355726	2.676	0.00396972	CB
Q64444	Ca4	-1.33507	0.228577	-1.57311	0.291318	-1.22553	0.40387	4.51517	7.12557e-07	CB
Q68FG2	Sptbn2	0.946866	0.185243	-2.2554	0.0244553	-1.23911	0.194793	2.27711	0.00140874	CB
Q6NVG1	Lpcat4	0.155852	0.873178	-2.09155	0.106739	-1.28328	0.320622	3.17445	0.000617317	CB
Q6PA06	Atl2	-1.65869	0.142894	-0.5062	0.734241	-1.39078	0.392989	4.02958	0.000184784	CB
A0A1L1SQZ2	Cacna1a	-1.74257	0.102089	-0.522996	0.717167	-1.42972	0.318643	4.19317	1.05897e-05	CB
Q7TNC9	Inpp5a	-1.85593	0.223225	-2.34704	0.259334	-1.47105	0.473582	6.20428	7.40074e-07	CB
Q9WV18	Gabbr1	0.196492	0.720297	-0.779745	0.275229	-1.47499	0.0469619	2.00211	3.73805e-05	CB
P08414	Camk4	-1.02897	0.309507	-1.3839	0.313061	-1.50541	0.25681	4.21227	9.28739e-08	CB
Q920R0	Als2	-2.30435	0.0358328	0.403043	0.803722	-1.51358	0.325581	4.07327	0.000158793	CB
P11881-5	Itpr1	-1.30366	0.4342	-3.67258	0.100521	-1.78571	0.408328	7.13443	1.95555e-09	CB	Yes	Calcium channel, Ion channel, Ligand-gated ion channel, Receptor
D3YZU5	Shank1	0.687581	0.368549	-1.5823	0.121292	-1.89894	0.0685538	2.59722	0.000330191	CB
Q9Z0V2	Kcnd2	-0.345357	0.740649	-0.902819	0.518824	-1.94295	0.170503	3.28981	0.00108854	CB
P97300	Nptn	1.3237	0.156225	-1.94582	0.150287	-2.17451	0.0934265	2.41844	0.0152623	CB
P97772	Grm1	-0.872314	0.403053	-0.947058	0.486686	-2.17937	0.115545	4.24798	3.21092e-07	CB	Yes	G-protein coupled receptor, Receptor, Transducer
Q91Z67	Srgap2	0.430182	0.686359	-1.2519	0.403765	-2.26327	0.114138	2.96208	0.00594791	CB
Q8C5W0-2	Clmn	-2.21766	0.0564902	0.147594	0.924797	-2.27722	0.162586	4.9809	2.37369e-07	CB
J9RV59	Slc4a7	1.04805	0.208215	-1.16977	0.287196	-2.314	0.0713956	2.13628	0.015643	CB
P70227	Itpr3	-1.82268	0.290558	-2.52116	0.267973	-2.31615	0.319458	7.18076	9.67821e-08	CB
Q6WQJ1	Dagla	0.660791	0.612351	-2.77902	0.118743	-2.56426	0.145608	4.49369	0.000194543	CB
Q8BYR5-2	Cadps2	-0.808295	0.44918	-0.61355	0.655256	-2.66345	0.0690719	4.31624	4.7012e-07	CB
Q60829	Ppp1r1b	-0.417282	0.718929	1.39304	0.349992	-3.45757	0.0326876	2.60104	0.0340444	CB
P63318	Prkcg	1.5998	0.106524	-0.963365	0.468174	-3.73863	0.00935019	2.64511	0.012878	CB	Yes	Kinase, Serine/threonine-protein kinase, Transferase
Q3UN71	Cpne6	2.44096	0.011332	-0.00553902	0.996749	0.831754	0.541566	-3.96459	1.75872e-05	CTX/HIP
P58871	Tnks1bp1	2.49515	0.000621073	-1.50082	0.19437	-0.0634954	0.957626	-1.64373	0.0805224	CTX/HIP
Q3ULN8	Ppp2r5a	2.01114	0.00500809	-0.864097	0.422311	-0.204437	0.847423	-1.51721	0.0829787	CTX/HIP
O35678	Mgll	2.01853	0.0157064	-1.97146	0.124762	-0.223782	0.851801	-0.400011	0.69936	CTX/HIP
Q9Z0P5-2	Twf2	2.2394	0.000613797	-1.93066	0.077399	-0.22537	0.825412	-0.723193	0.409039	CTX/HIP
Q80TH1	Dlg3	2.18535	0.00122902	0.565944	0.577099	-0.292061	0.772481	-3.08362	2.60356e-06	CTX/HIP
Q68EF6	Begain	2.0163	3.39478e-06	-0.727522	0.34847	-0.436859	0.567747	-1.428	0.0204459	CTX/HIP
A2CG49-9	Kalrn	2.93957	8.65879e-06	-1.46533	0.207215	-0.560094	0.620557	-1.75403	0.0633031	CTX/HIP	Yes	Guanine-nucleotide releasing factor, Kinase, Serine/threonine-protein kinase, Transferase
D6RFB9	Stx1a	2.811	0.00686107	-1.94331	0.242817	-0.581431	0.704705	-1.0894	0.404265	CTX/HIP
Q8CCJ4	Amer2	2.01178	0.0413705	1.16072	0.414051	-0.592247	0.68988	-3.15504	0.00231345	CTX/HIP
Q8C0T5	Sipa1l1	3.03325	0.000175104	-0.166803	0.899212	-0.654521	0.607614	-3.07857	0.00149945	CTX/HIP
O35619	Vamp2	2.28826	0.000259627	-0.573862	0.55896	-0.678327	0.48982	-1.68986	0.0370336	CTX/HIP
Q8K0A3	Adgrb3	2.37283	4.1647e-05	-1.31735	0.185157	-0.687624	0.48833	-1.0458	0.20164	CTX/HIP
S4R166	Slc30a3	3.39811	0.000561161	-3.57968	0.0281853	-0.697791	0.664319	-0.0915179	0.945449	CTX/HIP
Q9QYS2	Grm3	2.07743	0.0212837	-0.976987	0.488452	-0.715317	0.573582	-0.978681	0.372628	CTX/HIP
Q2M4J2	Plcb1	2.59179	2.2345e-05	-0.431133	0.672204	-0.751935	0.46123	-2.14924	0.00776435	CTX/HIP	Yes	Hydrolase, Transducer
B9EHJ3	Tjp1	3.51389	5.81973e-06	-1.94617	0.154682	-0.77668	0.571504	-1.79501	0.113932	CTX/HIP
F6U7V1	Ryr2	2.9621	0.000154627	-2.59386	0.0570325	-0.780307	0.535151	-0.434247	0.692119	CTX/HIP
Q9WUC3	Ly6h	3.27682	0.00867746	0.644729	0.735816	-0.78806	0.680349	-4.06972	0.00313603	CTX/HIP
P15209-4	Ntrk2	2.8462	0.00488954	-0.589116	0.700461	-0.836468	0.602014	-2.23382	0.0694252	CTX/HIP	Yes	Developmental protein, Kinase, Receptor, Transferase, Tyrosine-protein kinase
Q61137-2	Astn1	2.84952	3.1071e-05	0.0982064	0.930966	-0.885061	0.433806	-2.87682	0.00058279	CTX/HIP
E9PXK4	Stk32c	2.77461	0.000282041	0.358552	0.765195	-0.952556	0.433033	-2.97335	0.000859036	CTX/HIP
P35438	Grin1	2.33404	5.51173e-08	-0.841684	0.312417	-0.980654	0.237401	-1.17857	0.0906429	CTX/HIP
Q8CHT1-2	Ngef	2.78762	0.000264819	-0.233487	0.849671	-1.01796	0.416242	-2.33263	0.0157314	CTX/HIP
Q6P1F6	Ppp2r2a	2.08723	0.0155128	-0.219345	0.865481	-1.0555	0.442592	-1.40873	0.175958	CTX/HIP
B1AS06	Dlgap3	2.85441	1.24985e-05	-0.0680777	0.950525	-1.07571	0.342331	-2.52617	0.00310425	CTX/HIP
Q8CFX3	Pcdh1	2.91681	0.000569192	0.830918	0.522412	-1.09336	0.403871	-3.48774	0.000181142	CTX/HIP
Q3U2P3	Capn5	2.18852	4.56923e-05	-0.802268	0.395564	-1.12123	0.214234	-0.890315	0.24189	CTX/HIP	Yes	Hydrolase, Protease, Thiol protease
Q3UHL1	Camkv	3.04683	9.57883e-05	0.50841	0.683595	-1.19881	0.341463	-3.22695	0.000471771	CTX/HIP
Q9QZX7-2	Srr	2.40928	0.000498736	0.211403	0.843154	-1.20508	0.262409	-2.10397	0.0141841	CTX/HIP
P11798	Camk2a	2.59892	1.53423e-08	-0.570427	0.528325	-1.20645	0.193266	-1.56459	0.036443	CTX/HIP
P35436	Grin2a	4.01121	1.14569e-06	-2.1677	0.157965	-1.23113	0.417093	-1.75843	0.165147	CTX/HIP
D3Z5R4	Wipf3	3.56558	0.000318633	-1.23635	0.429845	-1.27992	0.432407	-2.06805	0.114969	CTX/HIP
A1BN54	Actn1	2.94282	3.93213e-08	-1.22529	0.250342	-1.28144	0.225845	-1.27689	0.149517	CTX/HIP
Q8BKX1-4	Baiap2	2.21893	3.29465e-05	-0.486202	0.58993	-1.3044	0.148097	-1.06231	0.160132	CTX/HIP
Q9D1T0	Lingo1	2.79828	3.37365e-05	0.17265	0.875606	-1.31555	0.2487	-2.45488	0.00482421	CTX/HIP
Q571J8	Mark2	2.36984	0.000348204	-0.82871	0.465886	-1.35552	0.207183	-0.86271	0.336509	CTX/HIP
Q3UTJ2-2	Sorbs2	3.40601	1.99573e-05	-0.641706	0.629642	-1.39804	0.297306	-2.33941	0.0333662	CTX/HIP
Q2M3X8	Phactr1	2.58642	0.00283289	1.17578	0.363588	-1.40639	0.293314	-3.09479	0.00129783	CTX/HIP
Q9Z2Y3	Homer1	4.12588	1.14332e-05	-1.09256	0.519657	-1.41301	0.38266	-2.79913	0.0329014	CTX/HIP
Q9Z1L5	Cacna2d3	2.31937	0.0260288	-1.36225	0.393422	-1.43195	0.38925	-0.187849	0.883061	CTX/HIP
Q80YA9-2	Cnksr2	3.77245	4.95882e-06	-2.1063	0.161375	-1.47532	0.310468	-1.26867	0.307519	CTX/HIP
Q641P0	Actr3b	2.27524	6.388e-05	-1.59351	0.100216	-1.49668	0.113671	0.164881	0.84005	CTX/HIP
Q99KA8	Epha4	2.78866	1.44586e-05	-0.643229	0.560272	-1.51506	0.181149	-1.42713	0.121942	CTX/HIP
Q61290	Cacna1e	3.31739	1.83955e-07	-0.856779	0.474591	-1.54475	0.208517	-1.86369	0.0608608	CTX/HIP
Q8C2G0	Ptk2b	3.97839	3.95208e-05	0.132914	0.932889	-1.57874	0.337711	-3.66926	0.00276049	CTX/HIP
Q62108-2	Dlg4	3.2781	2.01541e-08	-1.46184	0.208782	-1.59436	0.170823	-1.15849	0.242648	CTX/HIP
Q3U0C4	Gda	3.4757	0.00236947	1.32207	0.434648	-1.59571	0.355368	-4.19511	0.000901454	CTX/HIP
Q2M4I8	Ptpns1	2.10791	1.23926e-05	-0.336685	0.684344	-1.59727	0.0645077	-0.776207	0.27291	CTX/HIP
E9PYI7	Lmo7	4.21013	2.04671e-06	-2.34618	0.151867	-1.61842	0.318113	-1.44842	0.287162	CTX/HIP
A0A1W2P882	Atp2b1	3.90407	1.59342e-05	-0.992715	0.537292	-1.64667	0.28901	-2.38014	0.0614916	CTX/HIP
A2VDF5	Gria3	2.0591	0.00890897	-2.7289	0.0237992	-1.65906	0.150045	1.74054	0.0642325	CTX/HIP	Yes	Ion channel, Ligand-gated ion channel, Receptor
Q8R5H6	Wasf1	2.55014	1.071e-06	-0.634379	0.502958	-1.69106	0.083964	-0.953317	0.240114	CTX/HIP
A0A1Y7VK09	Ryr2	2.39907	4.92795e-06	-0.515374	0.573629	-1.6941	0.0759194	-0.875044	0.26687	CTX/HIP
Q5DTN9	Adgrb1	2.11885	0.000198888	-0.281386	0.760512	-1.70211	0.079667	-0.740732	0.344269	CTX/HIP
F7CZ64	Cacng8	4.35219	3.98586e-05	-0.11497	0.94731	-1.75744	0.322006	-3.72327	0.0067209	CTX/HIP
Q4ACU6	Shank3	3.11058	2.09959e-05	0.331696	0.784008	-1.82776	0.142032	-2.50325	0.0101928	CTX/HIP
Q14BI2	Grm2	2.70028	0.00562036	-3.20036	0.0379118	-2.02855	0.161626	1.75711	0.14435	CTX/HIP
Q3UST4	Nptx1	2.17214	0.00776466	-2.12128	0.0817799	-2.16274	0.0858341	1.49127	0.134642	CTX/HIP
P51830	Adcy9	2.87652	0.000633419	0.477623	0.713	-2.243	0.108106	-1.93301	0.074341	CTX/HIP
Q2PFD7-3	Psd3	2.83331	8.04853e-07	-0.725455	0.487941	-2.25435	0.0417357	-0.663021	0.466084	CTX/HIP
Q8R1B5	Cplx3	4.19116	1.30984e-05	-0.92481	0.586437	-2.41134	0.157586	-2.05249	0.139132	CTX/HIP
Q8BGZ1	Hpcal4	3.15357	0.00334489	1.76784	0.270517	-2.45249	0.128465	-3.36994	0.00662667	CTX/HIP
Q60625	Icam5	6.48993	1.63288e-09	-3.9993	0.0805754	-2.46435	0.271252	-1.88055	0.331621	CTX/HIP
Q9CYT6	Cap2	2.62316	0.00145031	-0.589735	0.63209	-2.50259	0.0639025	-0.280309	0.796997	CTX/HIP
Q8R071	Itpka	3.23306	0.00289597	-3.50117	0.0374167	-2.58877	0.116914	1.93315	0.157209	CTX/HIP
Q3TXX4	Slc17a7	3.14631	0.00118018	-2.66879	0.087851	-2.74875	0.0711058	1.37228	0.278934	CTX/HIP
Q9D415-2	Dlgap1	4.24525	2.92199e-07	-0.996862	0.52047	-2.80325	0.0771243	-1.65807	0.209053	CTX/HIP
Q01097	Grin2b	4.58382	5.12534e-06	0.288695	0.867017	-2.82992	0.120836	-3.35226	0.0171199	CTX/HIP
H3BJU7	Arhgef2	4.13035	1.77262e-05	-1.06352	0.517875	-2.84675	0.103558	-1.40017	0.31896	CTX/HIP
S4R1Q0	Anks1b	4.43311	5.16211e-07	-0.1736	0.9138	-2.97754	0.0755745	-2.54858	0.0584289	CTX/HIP
Q61481-2	Pde1a	3.55871	0.00014716	0.80756	0.593244	-2.99906	0.0554488	-2.38398	0.0552249	CTX/HIP
Q5DU25	Iqsec2	3.58427	3.45212e-05	-1.2228	0.414837	-3.04286	0.0454776	-0.342695	0.785832	CTX/HIP
E9Q3M9	Cracdl	4.87939	3.94133e-05	1.21599	0.531944	-3.22457	0.109059	-4.26492	0.00530736	CTX/HIP
D3YVF0	Akap5	4.93761	5.44663e-05	1.05644	0.594391	-3.26721	0.118795	-4.13759	0.00913353	CTX/HIP
Q3UHD9	Agap2	3.65482	2.17828e-05	0.653109	0.649149	-3.26813	0.031013	-2.08403	0.0855025	CTX/HIP
A0A0G2JGY9	Plppr4	3.15249	0.000127365	-0.0894676	0.9453	-3.27028	0.0191377	-0.69346	0.548055	CTX/HIP
Q6P9M2	Gria1	2.19352	0.00643423	-0.644714	0.578743	-3.30185	0.00865761	1.12633	0.261902	CTX/HIP
F6SEU4	Syngap1	3.29267	0.000420539	-0.243303	0.864983	-3.45321	0.0307317	-0.53692	0.673367	CTX/HIP
Q8CC35-3	Synpo	6.06766	3.2708e-06	0.687131	0.761486	-3.46247	0.135509	-5.02595	0.00479552	CTX/HIP
A0A571BEA5	Lrrc7	4.1205	1.41132e-05	0.362616	0.820541	-3.48121	0.0424382	-2.1792	0.108731	CTX/HIP
Q9Z268	Rasal1	3.1109	0.0015863	1.12372	0.444325	-3.54628	0.0250288	-1.57717	0.21406	CTX/HIP
A0A2R8VKP3	Smarcd1	4.7534	0.0014176	-3.74691	0.124961	-3.78062	0.0988863	1.41602	0.469386	CTX/HIP
B2RQX9	Slc6a5	-2.43268	0.134388	-3.84397	0.0880722	6.3489	0.00702665	0.622799	0.743929	PM	Yes
F7DBB3	F7DBB3	-3.23461	0.0197106	-2.08045	0.291643	5.76374	0.00681596	0.47549	0.781104	PM
P03995	Gfap	-1.77813	0.134166	-1.74838	0.280574	4.80398	0.0059879	-0.76944	0.579433	PM
Q3U7R1	Esyt1	-3.14814	0.00933408	-1.70729	0.348989	4.63308	0.0125492	1.12183	0.458233	PM
F8WHL1	Slc30a9	-4.35014	0.00272678	-2.18803	0.324411	4.55656	0.0460282	3.2245	0.072524	PM	Yes
E9PV24	Fga	-0.964397	0.417913	-1.6824	0.280129	4.51515	0.00782379	-1.59282	0.232255	PM
A0A0G2JGY0	Qdpr	-3.90599	0.000689023	-0.185426	0.922234	4.26242	0.0229673	0.945001	0.540778	PM	Yes	Oxidoreductase
Q8C0B4	Bcas1	-2	0.0759864	-0.885148	0.574494	4.04602	0.0135894	-0.589444	0.659909	PM
P48036	Anxa5	-2.33274	0.025132	-1.59944	0.287687	3.99655	0.01155	0.602136	0.636394	PM	Yes
Q9CY10	Q9CY10	-2.623	0.0561714	-2.47429	0.215704	3.99371	0.0409104	1.85301	0.25144	PM
Q8K406	Lgi3	-4.82318	6.91721e-07	0.528836	0.76435	3.97874	0.0320848	1.69365	0.26754	PM
E9Q517	Slc6a9	-3.72526	0.00274756	-0.919811	0.646017	3.94983	0.044144	1.7596	0.267794	PM	Yes
A8DUK2	Hbbt1	-2.90544	0.0336187	-2.51733	0.205849	3.92869	0.0462503	2.3242	0.149011	PM
Q5SYD0	Myo1d	-4.23816	6.4207e-05	-0.479979	0.783304	3.90853	0.0308889	2.02051	0.171612	PM
Q8C7Z5	Kcnj10	-2.39678	0.0231902	-0.063118	0.967129	3.85135	0.0175631	-0.70665	0.584423	PM	Yes	Ion channel, Voltage-gated channel
Q9JLC8-3	Sacs	-2.28847	0.028666	-2.14167	0.156632	3.75695	0.0160738	1.32703	0.290798	PM
Q9JJ59	Abcb9	-1.57819	0.135018	-2.15979	0.138224	3.65955	0.0169662	0.529337	0.668765	PM
P31650	Slc6a11	-2.33484	0.0514249	0.858112	0.604409	3.60234	0.0419136	-1.45852	0.304058	PM
Q3UHM2	Traf3	-2.27644	0.0381145	1.10299	0.463291	3.60013	0.0246229	-1.77626	0.169419	PM	Yes	Transferase
A2ASZ8-4	Slc25a25	-2.58698	0.0161749	-2.25055	0.147351	3.57991	0.0256325	1.99676	0.120211	PM
Q05816	Fabp5	-1.20039	0.197681	-0.578298	0.656651	3.56984	0.00788501	-1.44819	0.168922	PM
Q3USB7	Plcl1	-1.60162	0.0610019	-0.269534	0.821807	3.52458	0.00672586	-1.19581	0.232586	PM
V9GXG0	Aspa	-3.21516	0.00024763	0.402245	0.77116	3.45035	0.0193933	0.281191	0.817135	PM	Yes	Hydrolase
Q8BGN3	Enpp6	-2.40742	0.00868045	-1.25576	0.363112	3.40911	0.0154385	0.941905	0.410927	PM
Q9Z0F7	Sncg	-4.44684	3.04243e-07	1.1014	0.490658	3.40117	0.0434907	1.21479	0.386173	PM
Q8VDM6	Hnrnpul1	-1.98809	0.0562115	-2.38574	0.100498	3.39383	0.0232979	1.54802	0.204123	PM
Q9CZY3-2	Ube2v1	-1.72681	0.0429268	-0.468043	0.686707	3.3769	0.00783499	-0.688671	0.501482	PM
Q8BLE7	Slc17a6	-2.26719	0.017041	-0.305372	0.82692	3.36573	0.0199951	-0.145391	0.901768	PM
Q3TSR4	Ndrg1	-2.26756	0.0101199	0.0605514	0.961548	3.34628	0.0130932	-0.491395	0.656547	PM
Q69ZS6	Sv2c	-1.43501	0.203922	1.21609	0.413264	3.34334	0.0327283	-2.71442	0.0254704	PM
Q8BTG3	Tcp11l1	-2.63066	0.00811618	-2.03593	0.174917	3.32967	0.026416	2.08854	0.0811045	PM
P04370-9	Mbp	-1.78872	0.0156559	-0.57335	0.582278	3.30939	0.00419532	-0.436248	0.634028	PM
Q8K0I5	Hmgcs1	-1.40131	0.0932608	-1.0889	0.341562	3.27139	0.00722615	-0.380802	0.699867	PM
Q9Z2I8-2	Suclg2	-3.32831	0.000539181	-0.879377	0.566383	3.25814	0.0366597	1.9005	0.131699	PM
E9QK48	Eml2	-2.81088	0.000255687	0.376125	0.756262	3.20657	0.014101	0.031298	0.976568	PM
P08551	Nefl	-2.1329	0.00405917	-0.815671	0.451216	3.19079	0.00699041	0.367177	0.700339	PM
D3Z1H9	Gltp	-1.9919	0.00792238	-0.90618	0.406914	3.16466	0.00706428	0.302531	0.749573	PM
P35505	Fah	-2.16458	0.00369984	-0.902933	0.418591	3.1449	0.00830401	0.541063	0.572311	PM	Yes	Hydrolase
Q80TQ3	Nefh	-2.2293	0.00338826	-1.35088	0.236064	3.11903	0.00970442	1.09809	0.254998	PM
Q8JZU2	Slc25a1	-1.66298	0.101798	-1.56486	0.281742	3.04124	0.039961	0.661746	0.580329	PM	Yes
Q99KC8	Vwa5a	-1.95256	0.00868219	-1.20761	0.272503	3.03154	0.00887515	0.686507	0.460923	PM
Q3UE40	Gna13	-2.53889	0.00356319	0.331373	0.796713	2.98669	0.0288108	-0.0537764	0.961918	PM
P07724	Alb	-1.70512	0.0450036	-2.36024	0.0511743	2.97558	0.0167615	1.57696	0.110034	PM
Q60771	Cldn11	-1.55731	0.122089	-0.799837	0.573874	2.95423	0.0368415	-0.152134	0.89796	PM
Q9DCM2	Gstk1	-1.00624	0.281206	-1.65107	0.195789	2.94577	0.0229358	-0.00096492	0.999286	PM
Q8BJD1	Itih5	-0.79541	0.431403	-0.39782	0.790114	2.94392	0.0343043	-1.52343	0.175385	PM
Q08642	Padi2	-2.19607	0.00361997	0.487276	0.660388	2.94123	0.0132093	-0.604992	0.532544	PM
Q3UM23	Rnh1	-1.6394	0.0974898	-0.342942	0.800643	2.92347	0.0369942	-0.47273	0.685905	PM
P63141	Kcna2	-1.57508	0.101229	-0.314723	0.809521	2.83271	0.0365882	-0.49289	0.663818	PM
Q8BIV6	Akr1b10	-1.38439	0.126813	-0.500926	0.676264	2.81166	0.0278776	-0.530794	0.617512	PM
Q8BMS1	Hadha	-2.12459	0.0202351	-0.765995	0.546263	2.81015	0.0361229	0.687451	0.540248	PM	Yes	Lyase, Multifunctional enzyme, Oxidoreductase, Transferase
Q3ZB62	Mag	-2.42753	0.00175063	-0.063409	0.956817	2.77779	0.0245226	0.40673	0.689917	PM
Q99KE1	Me2	-1.72961	0.0583809	-0.633795	0.628645	2.77722	0.0379151	0.0803584	0.94159	PM
Q3TT92	Dpysl3	0.0350768	0.966885	-0.391722	0.726498	2.76578	0.017413	-2.41916	0.00413414	PM
Q7TMY2	Acadsb	-1.10567	0.232377	-1.68398	0.202012	2.74015	0.0329541	0.365408	0.733233	PM	Yes	Oxidoreductase
A0A0N4SVL0	Eif4g3	-0.252465	0.772413	-2.03103	0.111881	2.73979	0.0215126	-0.384157	0.697616	PM
P60202	Plp1	-1.88718	0.00539138	-0.848564	0.396168	2.69601	0.0117004	0.578936	0.50126	PM
Q8C522	Endod1	-2.24464	0.000543216	-0.200109	0.842698	2.68166	0.0128127	0.404424	0.645476	PM
Q8CGV2	Tph2	-1.16449	0.0807947	-0.584242	0.521504	2.62975	0.0079442	-0.548305	0.486354	PM
C9K0Z8	Hcn2	-1.05082	0.165729	-0.410657	0.695873	2.58723	0.0184147	-0.825523	0.344824	PM
Q8BPU7	Elmo1	-1.22115	0.0941864	-0.144544	0.887558	2.56912	0.0169604	-0.854519	0.315413	PM
Q3UI56	Anxa6	-1.73911	0.026925	-1.69632	0.129356	2.55563	0.0268739	1.37668	0.138602	PM
A2APV2-2	Fmnl2	-0.95833	0.227476	-1.50311	0.162192	2.5421	0.0251335	0.193148	0.833898	PM
A0ZNJ2	Hibadh	-1.33394	0.129817	-2.33084	0.0748244	2.53995	0.0388005	1.50596	0.131628	PM
Q9WUB3	Pygm	-2.08953	0.00328575	-1.2755	0.235941	2.536	0.0222323	1.42604	0.106496	PM	Yes	Allosteric enzyme, Glycosyltransferase, Transferase
Q8HW98	Iglon5	-2.27495	0.00156748	-0.808244	0.466242	2.53069	0.0264832	1.20249	0.193803	PM
P28650	Adss1	-2.86896	0.000259154	-0.127162	0.92096	2.52128	0.0492449	1.29455	0.223109	PM
Q8BKZ9	Pdhx	-1.08775	0.23713	-1.99164	0.126664	2.51495	0.0456176	0.875221	0.406873	PM
I7HJQ8	Cd99l2	-1.56138	0.0229902	0.234288	0.805781	2.49937	0.0157396	-0.726178	0.384173	PM
Q3TIJ1	Cops4	-0.909871	0.217687	-0.740493	0.463662	2.4876	0.0186215	-0.577272	0.497694	PM
A0A0R5RP31	Scn5a	-1.50276	0.0408755	-0.539746	0.60643	2.47018	0.0224614	0.00168538	0.99849	PM
P06801	Me1	-1.33321	0.0668634	-0.515388	0.615284	2.46808	0.0184338	-0.238569	0.783702	PM
Q9D096	Isoc1	-1.66484	0.0115758	-0.240772	0.798221	2.46667	0.0142671	-0.0853918	0.917653	PM
Q3U3L3	Serpinb6a	-1.33919	0.0749583	-1.48213	0.158448	2.46529	0.0237132	0.738661	0.404936	PM
Q6PIE5	Atp1a2	-1.83609	0.0183635	-1.25683	0.271649	2.45704	0.0405265	1.16049	0.217067	PM	Yes	Translocase
Q9WTQ5	Akap12	-2.47687	2.72952e-05	0.749665	0.443204	2.40829	0.0206637	0.0265973	0.975513	PM
P42227-2	Stat3	-1.4742	0.0608903	0.403621	0.707648	2.40072	0.0339944	-0.908942	0.327665	PM
Q8BWM0	Ptges2	-2.32392	0.00204204	-0.866916	0.457317	2.37962	0.0439465	1.47519	0.12107	PM
P51910	Apod	-1.74828	0.0112956	-0.187481	0.853283	2.3667	0.029266	0.0685668	0.936819	PM
Q3UGS1	Nipsnap1	-0.833137	0.273216	-0.0730933	0.94346	2.36623	0.0249839	-1.22196	0.150746	PM
Q8QZS1	Hibch	-1.92855	0.00361656	-0.407136	0.678731	2.36499	0.0217838	0.521705	0.540028	PM	Yes	Hydrolase
Q8C167-2	Prepl	-2.53194	0.000169152	0.463952	0.662287	2.35159	0.0382303	0.439812	0.639808	PM	Yes	Hydrolase, Protease, Serine protease
Q61166	Mapre1	-1.20325	0.0830262	-0.351121	0.721361	2.33945	0.0224071	-0.441299	0.591306	PM
Q80WM4	Hapln4	-1.93222	0.00925454	-0.658448	0.540165	2.31914	0.0374414	0.823591	0.372632	PM
B2RXT3	Ogdhl	-1.19545	0.059453	-1.0458	0.235113	2.31817	0.0126013	0.264646	0.727484	PM
Q8R0M2	Ugp2	-0.257678	0.760774	-1.28892	0.239186	2.30883	0.0458742	-0.688614	0.469949	PM
Q99JY0	Hadhb	-0.839349	0.303282	-0.862599	0.42974	2.28679	0.0443498	-0.34503	0.713112	PM	Yes	Acyltransferase, Transferase
Q9WTX2	Prkra	-1.66267	0.00513374	0.631267	0.468165	2.28649	0.0152316	-0.780036	0.296674	PM
A0A0R4J023	Auh	-0.777496	0.329878	-1.37832	0.226367	2.27939	0.0387152	0.0985683	0.914547	PM	Yes	Lyase, RNA-binding
P08553	Nefm	-1.02729	0.064882	-1.1534	0.137641	2.27865	0.00584699	0.195559	0.768766	PM
P00920	Ca2	-1.64799	0.00338835	-0.775092	0.349561	2.25271	0.0112108	0.641231	0.372392	PM
Q8BMJ2	Lars1	-1.68678	0.016109	-0.61957	0.559696	2.23981	0.0309177	0.548482	0.52591	PM
Q61885	Mog	-1.79603	0.00669681	-0.250397	0.801068	2.23383	0.0279136	0.325743	0.698165	PM
Q91V38	Hsp90b1	-0.939249	0.210973	-1.50407	0.142687	2.22624	0.0317981	0.485438	0.57628	PM
Q6PF96	Etfdh	-0.868961	0.225506	-1.09611	0.254786	2.22604	0.0492964	-0.0126923	0.987834	PM	Yes	Oxidoreductase
P16330	Cnp	-1.7428	0.00404124	-0.744243	0.414322	2.22004	0.0197282	0.764937	0.31973	PM
Q8VBY2	Camkk1	-0.228507	0.742719	-0.8342	0.355544	2.21818	0.0224007	-1.09018	0.154361	PM
P38647	Hspa9	-0.0879459	0.910439	-2.20328	0.0418121	2.21317	0.0432323	0.103189	0.907338	PM
Q80U23-2	Snph	-0.470045	0.513154	-0.454048	0.640833	2.20583	0.0247018	-1.14744	0.14825	PM
P97807	Fh	-1.22458	0.0756692	-0.314887	0.743749	2.19037	0.0298569	-0.301023	0.713597	PM	Yes	Lyase
A0A140LHL5	Sirt2	-1.75897	0.00154795	-0.502057	0.548515	2.19013	0.0147441	0.57346	0.430379	PM
Q2VPC9	Prkag1	-1.04544	0.126287	-0.249389	0.795852	2.18642	0.0370529	-0.592899	0.45734	PM
Q3UMG4	Ina	-1.34966	0.00562435	-0.192804	0.782439	2.16577	0.00527077	-0.237692	0.701936	PM
Q9WTX5	Skp1	-0.564883	0.353294	-1.11586	0.172091	2.15733	0.0116347	-0.315197	0.651296	PM
Q9CZW4	Acsl3	-0.973591	0.176809	-0.265516	0.792275	2.15488	0.0325512	-0.637609	0.4444	PM
Q9D094	Hars	-1.22441	0.0356628	-0.725023	0.372715	2.15305	0.012869	0.14621	0.836428	PM	Yes	Aminoacyl-tRNA synthetase, Ligase
A2AG50	Map7d2	-2.26165	0.000225559	0.809429	0.406939	2.15077	0.0338476	-0.0523696	0.951024	PM
Q3UTV3	Gdap1	-1.50588	0.0296495	-1.23224	0.203452	2.14008	0.0337919	1.02828	0.212709	PM
Q5HZJ8	Idh1	-0.556211	0.360083	0.00228552	0.99772	2.1339	0.0119628	-1.42105	0.0281523	PM	Yes	Oxidoreductase
Q99PL6-2	Ubxn6	-0.671231	0.321873	-0.889556	0.339478	2.12579	0.0263393	-0.373221	0.631278	PM
A0A3B2WAL8	Acat2	-1.71822	0.0185875	-0.227353	0.82335	2.1217	0.0479692	0.314788	0.72688	PM
F8SLP9	Pex5l	0.205162	0.791754	-0.296879	0.765911	2.11963	0.0418529	-2.08653	0.00838537	PM
Q9D7X8	Ggct	-1.2919	0.0451987	-0.0991874	0.909811	2.11097	0.0253242	-0.35077	0.651609	PM
Q99J08	Sec14l2	-0.475248	0.471823	-0.998789	0.255961	2.0948	0.0237651	-0.484978	0.517953	PM
B1AX58	Pls3	-1.5184	0.0104228	-0.700722	0.411039	2.08557	0.0205155	0.567377	0.441774	PM
Q3UJP8	Gart	-1.40084	0.0476207	-0.556267	0.589207	2.073	0.0438821	0.284339	0.73854	PM
A0A0G2JGL8	Dhx30	-0.946131	0.132749	-0.348839	0.697103	2.06822	0.0239801	-0.502924	0.493411	PM
Q3TES0	Iqsec3	-1.38713	0.019424	0.230716	0.779223	2.04446	0.0232819	-0.491722	0.499333	PM
Q8VCW8	Acsf2	-1.14933	0.0401485	-1.11485	0.168779	2.04175	0.0137892	0.55081	0.412047	PM
Q8BTG7-3	Ndrg4	-1.43546	0.00627896	-0.438279	0.562862	2.03985	0.0127116	0.244015	0.714668	PM
P28740-2	Kif2a	-0.643135	0.302505	-0.613996	0.454336	2.03426	0.0190074	-0.593378	0.404259	PM
Q4VAE8	Ndufb4	-1.24963	0.0598257	-0.599915	0.518873	2.03141	0.0368684	0.175168	0.825788	PM
P46660	Ina	-1.40056	0.00497598	-0.553045	0.443978	2.02267	0.0106299	0.3311	0.602767	PM
Q922H4	Gmppa	0.165101	0.796334	-1.75715	0.0458679	2.01308	0.0216528	-0.468205	0.516203	PM
Q8BFY9-2	Tnpo1	-0.660005	0.343021	-0.506	0.595761	2.00846	0.0367225	-0.653885	0.40903	PM
Q3UDG2	Wars	-0.861219	0.123067	-1.05711	0.172776	2.00558	0.0127773	0.158808	0.809057	PM	Yes	Aminoacyl-tRNA synthetase, Ligase
Q3TVS6	Ctsb	-0.609614	0.383791	-1.24272	0.209751	2.00392	0.0373766	0.0225876	0.977571	PM
Q8JZR6-2	Slc4a8	-1.18233	0.0846272	-0.998721	0.289124	2.00053	0.0427149	0.518333	0.522118	PM
E9QP54	Ahi1	-3.61053	0.00211068	4.00078	0.0295682	2.45491	0.168948	-1.81358	0.227971	ST
S4R1K2	Baiap3	-2.64284	0.0118946	3.3612	0.0319711	2.33782	0.127334	-2.30108	0.0647591	ST
P49025-3	Cit	-1.61326	0.0652497	2.49793	0.0439096	1.79613	0.137045	-2.21986	0.0212162	ST	Yes	Developmental protein, Kinase, Serine/threonine-protein kinase, Transferase
A0A0R3P9D0	Plppr3	-1.14925	0.209427	3.17503	0.0138226	0.755686	0.542589	-2.45312	0.0107665	ST
P97927	Lama4	-2.16428	0.00153478	2.22579	0.0425125	0.693101	0.507838	-0.136251	0.880066	ST
Q8R550	Sh3kbp1	-0.334536	0.674557	2.45979	0.0233602	-0.0107929	0.992134	-2.01888	0.0143702	ST
