## Supplemental Table 11 for "Cell type-specific biotin labeling *in vivo* resolves regional neuronal proteomic differences in mouse brain"

### Sheet: Sheet1
Supplemental Table 14: GSEA of Camk2a core regional signature proteins
This table is associated with Figure 3c
Brain Region	Ontology-ID	Ontology Name	Ontology Type	Number Changed	Number Measured	Number in Ontology	Percent Changed	Percent Present	Z Score	FisherExactP	AdjustedP	gene symbols
CB	GO:0030029	actin filament-based process	biological_process	7	196	311	3.57143	63.0225	2.05357	0.0491913	1	Arf6|Cdc42|Flna|Kit|Llgl1|Mtss1|Srgap2
CB	GO:0006887	exocytosis	biological_process	4	77	117	5.19481	65.812	2.38407	0.0416761	1	Cacna1a|Kit|Llgl1|Rapgef4
CB	GO:0007186	G-protein coupled receptor protein signaling pathway	biological_process	6	131	1401	4.58015	9.35046	2.57229	0.0238879	0.87877	Cacna1a|Dagla|Flna|Gabbr1|Gng3|Grm1
CB	GO:0006006	glucose metabolic process	biological_process	4	71	119	5.6338	59.6639	2.57584	0.032309	0.935399	Cacna1a|Gpd1|Pdk2|Taldo1
CB	GO:0050773	regulation of dendrite development	biological_process	3	45	58	6.66667	77.5862	2.58452	0.0405889	1	Arf6|Prex1|Shank1
CB	GO:0006816	calcium ion transport	biological_process	4	66	143	6.06061	46.1538	2.75202	0.0255532	0.925958	Atp2b2|Cacna1a|Cacna2d2|Itpr3
CB	GO:0032320	positive regulation of Ras GTPase activity	biological_process	4	65	106	6.15385	61.3208	2.7893	0.024315	0.889076	Als2|Llgl1|Ralgapa1|Srgap2
CB	GO:0010817	regulation of hormone levels	biological_process	4	64	184	6.25	34.7826	2.82732	0.023114	0.855391	Aldh1a1|Cacna1a|Rapgef4|Rdh11
CB	GO:0051054	positive regulation of DNA metabolic process	biological_process	3	40	96	7.5	41.6667	2.84461	0.0300296	0.935399	Apex1|Cdc42|Prkcg
CB	GO:0034614	cellular response to reactive oxygen species	biological_process	3	40	61	7.5	65.5738	2.84461	0.0300296	0.935399	Apex1|Cat|Pdk2
CB	GO:0001889	liver development	biological_process	3	40	83	7.5	48.1928	2.84461	0.0300296	0.935399	Aldh1a1|Arf6|Ephx1
CB	GO:0000398	nuclear mRNA splicing, via spliceosome	biological_process	3	39	47	7.69231	82.9787	2.90176	0.0281176	0.935399	Prpf8|Sf3b1|Snrnp200
CB	GO:0050885	neuromuscular process controlling balance	biological_process	3	35	48	8.57143	72.9167	3.15139	0.0211438	0.795992	Atp2b2|Cacna1a|Shank1
CB	GO:0019932	second-messenger-mediated signaling	biological_process	5	79	201	6.32911	39.3035	3.19917	0.0108537	0.683757	Ank2|Flna|Grm1|Itpr3|Rapgef4
CB	GO:0022602	ovulation cycle process	biological_process	3	32	82	9.375	39.0244	3.36502	0.0166226	0.683757	Aldh1a1|Cat|Kit
CB	GO:0016197	endosome transport	biological_process	5	74	97	6.75676	76.2887	3.38117	0.00829457	0.60842	Als2|Cdc42|Ehd1|Flna|Lrba
CB	GO:0007270	neuron-neuron synaptic transmission	biological_process	3	31	46	9.67742	67.3913	3.4423	0.01525	0.683757	Als2|Cacna1a|Camk4
CB	GO:0021953	central nervous system neuron differentiation	biological_process	3	27	83	11.1111	32.5301	3.78889	0.0104232	0.683757	Atp2b2|Cacna1a|Nfix
CB	GO:0033555	multicellular organismal response to stress	biological_process	3	25	60	12	41.6667	3.98969	0.00840038	0.612469	Als2|Cacna1a|Prkcg
CB	GO:0006184	GTP catabolic process	biological_process	5	60	85	8.33333	70.5882	3.99003	0.003394	0.34519	Arf6|Cdc42|Gng3|Gtpbp1|Rab21
CB	GO:0043112	receptor metabolic process	biological_process	4	41	73	9.7561	56.1644	4.00057	0.00496188	0.422913	Als2|Cacna1a|Dnm1|Flna
CB	GO:0015980	energy derivation by oxidation of organic compounds	biological_process	4	40	76	10	52.6316	4.07084	0.00453652	0.403717	Adsl|Cat|Phka1|S100b
CB	GO:0006461	protein complex assembly	biological_process	15	324	535	4.62963	60.5607	4.17146	0.000367103	0.087078	Adsl|Aldh1a1|Atl2|Cadps2|Cat|Ehd1|Kcnc1|Kcnc3|Kcnd2|Llgl1|Mtss1|Nup205|Nup93|Shank1|Tuba8
CB	GO:0007610	behavior	biological_process	12	211	431	5.6872	48.9559	4.54505	0.000231897	0.0664563	Als2|Atp2b2|Cacna1a|Calb1|Camk4|Grm1|Itpr3|Ppp1r1b|Prkcg|S100b|Shank1|Sptbn2
CB	GO:0043488	regulation of mRNA stability	biological_process	3	17	33	17.6471	51.5152	5.09103	0.00274176	0.294498	Apex1|Dhx9|Elavl1
CB	GO:0060291	long-term synaptic potentiation	biological_process	3	13	20	23.0769	65	5.96625	0.00121189	0.178872	Itpr3|Nptn|S100b
CB	GO:0050808	synapse organization	biological_process	7	58	81	12.069	71.6049	6.13154	5.08104e-05	0.0292837	Als2|Atp2b2|Cacna1a|Cacna2d2|Cacng2|Shank1|Sptbn2
CB	GO:0050801	ion homeostasis	biological_process	15	205	516	7.31707	39.7287	6.30882	1.73566e-06	0.0150366	Ank2|Atp2a2|Atp2b2|Cacna1a|Cacng2|Clic1|Itpr3|Kcnd2|Kcnip1|Nptn|Pdk2|Rmdn3|S100b|Shank1|Slc1a6
CB	GO:0021533	cell differentiation in hindbrain	biological_process	3	11	23	27.2727	47.8261	6.56447	0.000716793	0.123297	Atp2b2|Cacna1a|Nfix
CB	GO:0034394	protein localization at cell surface	biological_process	3	9	18	33.3333	50	7.34403	0.000374127	0.087078	Ank2|Arf6|Flna
CB	GO:0016024	CDP-diacylglycerol biosynthetic process	biological_process	3	9	12	33.3333	75	7.34403	0.000374127	0.087078	Agpat3|Agpat5|Cds1
CB	GO:0046847	filopodium assembly	biological_process	4	13	17	30.7692	76.4706	8.1132	5.05841e-05	0.0292837	Arhgap26|Cdc42|Mtss1|Srgap2
CB	GO:0005886	plasma membrane	cellular_component	27	1072	3450	2.51866	31.0725	2.24322	0.0295067	0.935399	Agpat3|Ank1|Ank2|Arf6|Atp2b2|Cacna1a|Cat|Cdc42|Clic1|Dagla|Ehd1|Flna|Gabbr1|Grm1|Itm2b|Itpr3|Kcnip1|Kit|Nptn|Phka1|Prex1|Prkcg|Shank1|Sptb|Srgap2|Strn3|Syt2
CB	GO:0005643	nuclear pore	cellular_component	3	44	55	6.81818	80	2.63343	0.0383449	1	Nup155|Nup205|Nup93
CB	GO:0005654	nucleoplasm	cellular_component	7	155	343	4.51613	45.1895	2.74041	0.0162355	0.683757	Apex1|Hnrnpa2b1|Itpr3|Lmnb1|Psip1|Strn3|Top2b
CB	GO:0030863	cortical cytoskeleton	cellular_component	3	34	51	8.82353	66.6667	3.21978	0.0195693	0.755751	Ank1|Llgl1|Sptb
CB	GO:0008328	ionotropic glutamate receptor complex	cellular_component	3	30	43	10	69.7674	3.52302	0.0139442	0.683757	Cacng2|Gria4|Shank1
CB	GO:0071013	catalytic step 2 spliceosome	cellular_component	5	67	78	7.46269	85.8974	3.66468	0.0054624	0.459107	Hnrnpa2b1|Hnrnpa3|Prpf8|Sf3b1|Snrnp200
CB	GO:0016021	integral to membrane	cellular_component	38	1304	5612	2.91411	23.2359	3.74033	0.000515352	0.0998199	Abhd16a|Abhd3|Agpat3|Agpat5|Ank2|Atl2|Atp2a2|Atp2a3|Atp2b2|Cds1|Clmn|Dagla|Emc1|Ephx1|Ergic1|Gabbr1|Gdpd1|Grm1|Hsd11b1|Ilvbl|Itm2b|Itpr3|Kdsr|Kit|Lpcat4|Lpgat1|Nptn|Rdh11|Rmdn3|Rtn1|Scai|Slc1a6|Slc4a7|Syne1|Syt12|Syt2|Tm9sf3|Tmpo
CB	GO:0031965	nuclear membrane	cellular_component	8	121	184	6.61157	65.7609	4.21318	0.0010084	0.15647	Atp2a3|Clic1|Lmnb1|Nup155|Nup205|Nup93|Syne1|Tmpo
CB	GO:0044456	synapse part	cellular_component	13	230	342	5.65217	67.2515	4.70991	0.000134039	0.0450632	Als2|Ank2|Cadps2|Gabbr1|Gria4|Grm1|Nptn|Plcb4|Prkcg|Shank1|Srgap2|Syt12|Syt2
CB	GO:0016529	sarcoplasmic reticulum	cellular_component	3	18	34	16.6667	52.9412	4.91689	0.00324958	0.333302	Ank1|Atp2a2|Atp2a3
CB	GO:0043025	neuronal cell body	cellular_component	11	166	251	6.62651	66.1355	4.96543	0.000111897	0.0448136	Als2|Atp2b2|Cacna1a|Calb1|Cdc42|Grm1|Kcnip1|Ppp1r1b|S100b|Sptbn2|Strn3
CB	GO:0005635	nuclear envelope	cellular_component	6	59	95	10.1695	62.1053	5.0516	0.000461971	0.0998199	Agpat3|Agpat5|Clic1|Lmnb1|Syne1|Tmpo
CB	GO:0030425	dendrite	cellular_component	11	150	216	7.33333	69.4444	5.3913	4.44861e-05	0.0292837	Als2|Cacna1a|Calb1|Gria4|Grm1|Kcnd2|Kcnip1|Plcb4|Prkcg|Shank1|Strn3
CB	GO:0005789	endoplasmic reticulum membrane	cellular_component	16	267	547	5.99251	48.8117	5.52617	1.03308e-05	0.0216147	Agpat3|Agpat5|Atl2|Atp2a2|Atp2a3|Cds1|Ephx1|Ergic1|Hsd11b1|Itpr3|Kdsr|Lpcat4|Lpgat1|Rab21|Rdh11|Rtn1
CB	GO:0034703	cation channel complex	cellular_component	6	42	98	14.2857	42.8571	6.32626	6.80733e-05	0.0329556	Cacna1a|Cacna2d2|Cacng2|Kcnc1|Kcnc3|Kcnd2
CB	GO:0034399	nuclear periphery	cellular_component	3	10	10	30	100	6.92602	0.000527842	0.0998199	Nup205|Nup93|Psip1
CB	GO:0008092	cytoskeletal protein binding	molecular_function	12	384	607	3.125	63.2619	2.21812	0.0389308	1	Ank1|Ank2|Arhgap26|Clmn|Dynll2|Flna|Mprip|Mtss1|S100b|Sptb|Sptbn2|Syne1
CB	GO:0005525	GTP binding	molecular_function	8	219	369	3.65297	59.3496	2.26901	0.0327373	0.935399	Arf6|Atl2|Cdc42|Dnm1|Ehd1|Gtpbp1|Rab21|Tuba8
CB	GO:0005543	phospholipid binding	molecular_function	11	328	465	3.35366	70.5376	2.36949	0.0266155	0.935399	Als2|Arhgap26|Cadps2|Dnm1|Dock9|Itpr3|Mprip|Prex1|Sptb|Sptbn2|Syt2
CB	GO:0005088	Ras guanyl-nucleotide exchange factor activity	molecular_function	4	72	109	5.55556	66.055	2.54249	0.0337742	0.935399	Als2|Dock9|Prex1|Rapgef4
CB	GO:0008022	protein C-terminus binding	molecular_function	5	99	145	5.05051	68.2759	2.59561	0.0263909	0.935399	Atp2a2|Atp2b2|Dnm1|Shank1|Top2b
CB	GO:0016616	oxidoreductase activity, acting on the CH-OH group of donors, NAD or NADP as acceptor	molecular_function	4	69	125	5.7971	55.2	2.64436	0.029493	0.935399	Gpd1|Hsd11b1|Kdsr|Rdh11
CB	GO:0046983	protein dimerization activity	molecular_function	14	407	928	3.4398	43.8578	2.79288	0.00971786	0.67595	Als2|Cat|Flna|Gpd1|Kcnip1|Kit|Pdk2|Ralgapa1|S100b|Sptb|Srgap2|Syne1|Top2b|Uba2
CB	GO:0042802	identical protein binding	molecular_function	15	445	822	3.37079	54.1363	2.81224	0.0117159	0.683757	Aldh1a1|Als2|Atl2|Cat|Cdc42|Dnm1|Flna|Gpd1|Kit|Mtss1|Pdk2|S100b|Shank1|Srgap2|Syne1
CB	GO:0030674	protein binding, bridging	molecular_function	3	39	64	7.69231	60.9375	2.90176	0.0281176	0.935399	Ank2|Arhgap26|Mtss1
CB	GO:0017016	Ras GTPase binding	molecular_function	5	76	114	6.57895	66.6667	3.30652	0.0092615	0.668143	Als2|Dock9|Flna|Rapgef4|Srgap2
CB	GO:0005200	structural constituent of cytoskeleton	molecular_function	3	28	47	10.7143	59.5745	3.69597	0.0115313	0.683757	Sptb|Sptbn2|Tuba8
CB	GO:0003924	GTPase activity	molecular_function	9	136	205	6.61765	66.3415	4.47691	0.000484605	0.0998199	Arf6|Atl2|Cdc42|Dnm1|Ehd1|Gng3|Gtpbp1|Rab21|Tuba8
CB	GO:0008066	glutamate receptor activity	molecular_function	3	20	29	15	68.9655	4.60632	0.00442882	0.397052	Gabbr1|Gria4|Grm1
CB	GO:0005261	cation channel activity	molecular_function	8	77	256	10.3896	30.0781	5.92834	4.39558e-05	0.0292837	Cacna1a|Cacna2d2|Cacng2|Itpr3|Kcnc1|Kcnc3|Kcnd2|Kcnip1
CB	GO:0022832	voltage-gated channel activity	molecular_function	8	65	171	12.3077	38.0117	6.64368	1.25013e-05	0.0216147	Cacna1a|Cacna2d2|Cacng2|Clic1|Kcnc1|Kcnc3|Kcnd2|Kcnip1
CB	GO:0005388	calcium-transporting ATPase activity	molecular_function	3	7	9	42.8571	77.7778	8.42567	0.000159828	0.0509053	Atp2a2|Atp2a3|Atp2b2
CB	GO:0017056	structural constituent of nuclear pore	molecular_function	3	6	8	50	75	9.15386	9.24792e-05	0.0392525	Nup155|Nup205|Nup93
CTX/HIP	GO:0032101	regulation of response to external stimulus	biological_process	4	129	332	3.10078	38.8554	2.32269	0.0451955	0.84675	Epha4|Grin1|Mgll|Ptk2b
CTX/HIP	GO:0006874	cellular calcium ion homeostasis	biological_process	3	76	216	3.94737	35.1852	2.50674	0.0444945	0.838811	Grin1|Ptk2b|Ryr2
CTX/HIP	GO:0045927	positive regulation of growth	biological_process	3	73	141	4.10959	51.773	2.59341	0.0402377	0.781188	Plcb1|Ptk2b|Twf2
CTX/HIP	GO:0030534	adult behavior	biological_process	3	70	125	4.28571	56	2.68483	0.0362	0.748499	Epha4|Grin1|Homer1
CTX/HIP	GO:0043408	regulation of MAPKKK cascade	biological_process	5	137	305	3.64964	44.918	3.03353	0.0138489	0.400747	Epha4|Ntrk2|Plcb1|Ptk2b|Syngap1
CTX/HIP	GO:0032989	cellular component morphogenesis	biological_process	7	229	425	3.05677	53.8824	3.04988	0.00955168	0.324273	Arhgef2|Cap2|Dlg4|Epha4|Nptx1|Shank3|Wasf1
CTX/HIP	GO:0050808	synapse organization	biological_process	3	58	81	5.17241	71.6049	3.10941	0.0222851	0.534092	Dlg4|Ntrk2|Shank3
CTX/HIP	GO:0032940	secretion by cell	biological_process	5	131	249	3.81679	52.6104	3.1552	0.0115748	0.352377	Cplx3|Grm2|Ntrk2|Stx1a|Vamp2
CTX/HIP	GO:2000021	regulation of ion homeostasis	biological_process	3	54	131	5.55556	41.2214	3.2777	0.0184502	0.505003	Ptk2b|Ryr2|Slc30a3
CTX/HIP	GO:0001764	neuron migration	biological_process	3	54	103	5.55556	52.4272	3.2777	0.0184502	0.505003	Astn1|Mark2|Ntrk2
CTX/HIP	GO:0017157	regulation of exocytosis	biological_process	3	51	84	5.88235	60.7143	3.41528	0.0158374	0.444734	Plcb1|Stx1a|Vamp2
CTX/HIP	GO:0009612	response to mechanical stimulus	biological_process	3	51	130	5.88235	39.2308	3.41528	0.0158374	0.444734	Grin2b|Ntrk2|Ptk2b
CTX/HIP	GO:0031175	neuron projection development	biological_process	4	82	117	4.87805	70.0855	3.43939	0.0103247	0.324273	Baiap2|Lingo1|Ptk2b|Syngap1
CTX/HIP	GO:0010959	regulation of metal ion transport	biological_process	4	82	157	4.87805	52.2293	3.43939	0.0103247	0.324273	Homer1|Plcb1|Ptk2b|Ryr2
CTX/HIP	GO:0051235	maintenance of location	biological_process	3	50	100	6	50	3.46359	0.0150164	0.425628	Slc17a7|Slc30a3|Twf2
CTX/HIP	GO:0046777	protein autophosphorylation	biological_process	4	81	144	4.93827	56.25	3.47178	0.00989776	0.324273	Camk2a|Epha4|Mark2|Ntrk2
CTX/HIP	GO:0023061	signal release	biological_process	3	46	94	6.52174	48.9362	3.67076	0.0119794	0.359767	Cplx3|Grm2|Ntrk2
CTX/HIP	GO:0009749	response to glucose stimulus	biological_process	3	44	91	6.81818	48.3516	3.78378	0.0106076	0.326675	Ptk2b|Tjp1|Vamp2
CTX/HIP	GO:0007169	transmembrane receptor protein tyrosine kinase signaling pathway	biological_process	5	102	226	4.90196	45.1327	3.86524	0.00408776	0.187402	Ngef|Ntrk2|Plcb1|Ptk2b|Sipa1l1
CTX/HIP	GO:0050769	positive regulation of neurogenesis	biological_process	4	66	122	6.06061	54.0984	4.03247	0.00481987	0.212127	Epha4|Ntrk2|Shank3|Twf2
CTX/HIP	GO:0035556	intracellular signal transduction	biological_process	15	539	1036	2.78293	52.027	4.13479	0.00036795	0.0268271	Adcy9|Agap2|Arhgef2|Baiap2|Lingo1|Mark2|Ntrk2|Plcb1|Psd3|Ptk2b|Rasal1|Ryr2|Shank3|Syngap1|Twf2
CTX/HIP	GO:0051129	negative regulation of cellular component organization	biological_process	8	175	297	4.57143	58.9226	4.65298	0.000439929	0.0313203	Arhgef2|Dlg4|Epha4|Ngef|Ppp2r5a|Shank3|Syngap1|Twf2
CTX/HIP	GO:0051493	regulation of cytoskeleton organization	biological_process	8	165	263	4.84848	62.7376	4.86935	0.000295675	0.022227	Actr3b|Arhgef2|Baiap2|Mark2|Ptk2b|Shank3|Synpo|Twf2
CTX/HIP	GO:0051592	response to calcium ion	biological_process	4	44	87	9.09091	50.5747	5.27262	0.00107874	0.0618765	Grin1|Homer1|Ptk2b|Ryr2
CTX/HIP	GO:0021700	developmental maturation	biological_process	4	44	134	9.09091	32.8358	5.27262	0.00107874	0.0618765	Dlg4|Grin1|Plcb1|Ptk2b
CTX/HIP	GO:0021987	cerebral cortex development	biological_process	3	26	44	11.5385	59.0909	5.27907	0.0023809	0.117617	Grin1|Ntrk2|Plcb1
CTX/HIP	GO:0010976	positive regulation of neuron projection development	biological_process	4	42	54	9.52381	77.7778	5.42772	0.000903543	0.056369	Mark2|Ntrk2|Ptk2b|Twf2
CTX/HIP	GO:0050768	negative regulation of neurogenesis	biological_process	4	39	91	10.2564	42.8571	5.68087	0.000679822	0.0433047	Arhgef2|Epha4|Lingo1|Syngap1
CTX/HIP	GO:0007631	feeding behavior	biological_process	3	21	76	14.2857	27.6316	5.98411	0.00126432	0.0711727	Grin1|Grin2b|Ntrk2
CTX/HIP	GO:0046578	regulation of Ras protein signal transduction	biological_process	7	96	148	7.29167	64.8649	6.06898	5.73168e-05	0.00613898	Arhgef2|Iqsec2|Kalrn|Ngef|Psd3|Rasal1|Syngap1
CTX/HIP	GO:0045471	response to ethanol	biological_process	5	51	98	9.80392	52.0408	6.18242	0.000174022	0.0146263	Grin1|Grin2a|Grin2b|Ptk2b|Tjp1
CTX/HIP	GO:0006140	regulation of nucleotide metabolic process	biological_process	11	197	374	5.58376	52.6738	6.36272	5.22216e-06	0.000890194	Adcy9|Agap2|Akap5|Epha4|Ngef|Ntrk2|Plcb1|Ptk2b|Rasal1|Sipa1l1|Syngap1
CTX/HIP	GO:0007626	locomotory behavior	biological_process	7	89	160	7.86517	55.625	6.37668	3.51175e-05	0.00420819	Astn1|Cacna1e|Dlg4|Epha4|Grin1|Grin2a|Shank3
CTX/HIP	GO:0014073	response to tropane	biological_process	3	17	33	17.6471	51.5152	6.74881	0.000666088	0.0431105	Dlg4|Homer1|Ptk2b
CTX/HIP	GO:0007215	glutamate signaling pathway	biological_process	3	17	22	17.6471	77.2727	6.74881	0.000666088	0.0431105	Grin1|Homer1|Plcb1
CTX/HIP	GO:0051705	behavioral interaction between organisms	biological_process	4	28	54	14.2857	51.8519	6.91319	0.000184558	0.0152993	Dlg4|Grin1|Grin2b|Shank3
CTX/HIP	GO:0050770	regulation of axonogenesis	biological_process	7	70	95	10	73.6842	7.41489	7.15478e-06	0.0011394	Epha4|Grin1|Mark2|Ntrk2|Sipa1l1|Syngap1|Twf2
CTX/HIP	GO:0051017	actin filament bundle assembly	biological_process	4	24	33	16.6667	72.7273	7.54897	9.88542e-05	0.00957146	Actn1|Baiap2|Phactr1|Ptk2b
CTX/HIP	GO:0019233	sensory perception of pain	biological_process	4	23	50	17.3913	46	7.73223	8.3032e-05	0.00823718	Cacna1e|Grin1|Grin2a|Grm3
CTX/HIP	GO:0046928	regulation of neurotransmitter secretion	biological_process	4	21	35	19.0476	60	8.1358	5.70146e-05	0.00613898	Camk2a|Cplx3|Ntrk2|Stx1a
CTX/HIP	GO:0023052	signaling	biological_process	10	114	253	8.77193	45.0593	8.19027	2.35468e-07	6.62759e-05	Cacna1e|Dlgap1|Dlgap3|Gria1|Grin1|Grin2a|Grin2b|Grm3|Slc17a7|Stx1a
CTX/HIP	GO:0007612	learning	biological_process	7	54	99	12.963	54.5455	8.65716	1.2074e-06	0.000270614	Cacna1e|Grin1|Grin2a|Grin2b|Ntrk2|Shank3|Syngap1
CTX/HIP	GO:0043279	response to alkaloid	biological_process	7	47	101	14.8936	46.5347	9.38011	4.54469e-07	0.000119575	Dlg4|Grin1|Homer1|Ppp2r2a|Ptk2b|Ryr2|Srr
CTX/HIP	GO:0006816	calcium ion transport	biological_process	9	66	143	13.6364	46.1538	10.1199	2.05276e-08	9.03839e-06	Atp2b1|Cacna1e|Cacna2d3|Cacng8|Camk2a|Grin1|Grin2a|Grin2b|Ryr2
CTX/HIP	GO:0061001	regulation of dendritic spine morphogenesis	biological_process	4	14	17	28.5714	82.3529	10.1516	1.00788e-05	0.00152479	Epha4|Ngef|Shank3|Sipa1l1
CTX/HIP	GO:0051931	regulation of sensory perception	biological_process	3	8	18	37.5	44.4444	10.1586	5.86914e-05	0.00617688	Grin2a|Grm3|Mgll
CTX/HIP	GO:0060078	regulation of postsynaptic membrane potential	biological_process	6	25	43	24	58.1395	11.3216	1.58801e-07	4.75017e-05	Dlg4|Grin1|Grin2a|Grin2b|Shank3|Slc17a7
CTX/HIP	GO:0001964	startle response	biological_process	3	6	12	50	50	11.8124	2.12792e-05	0.00265508	Grin1|Grin2a|Grin2b
CTX/HIP	GO:0007613	memory	biological_process	8	38	70	21.0526	54.2857	12.1771	3.63586e-09	1.91325e-06	Gria1|Grin1|Grin2a|Grin2b|Ntrk2|Plcb1|Shank3|Slc17a7
CTX/HIP	GO:0048167	regulation of synaptic plasticity	biological_process	12	66	91	18.1818	72.5275	13.7724	2.10144e-12	2.31216e-09	Baiap2|Camk2a|Dlg4|Grin1|Grin2a|Grin2b|Itpka|Mgll|Ntrk2|Shank3|Sipa1l1|Syngap1
CTX/HIP	GO:0030141	stored secretory granule	cellular_component	3	74	192	4.05405	38.5417	2.56402	0.0416324	0.791016	Actn1|Stx1a|Vamp2
CTX/HIP	GO:0031256	leading edge membrane	cellular_component	3	63	93	4.7619	67.7419	2.91958	0.0276448	0.632485	Arhgef2|Gria1|Grin1
CTX/HIP	GO:0033267	axon part	cellular_component	4	94	130	4.25532	72.3077	3.0872	0.0163988	0.454176	Dlg4|Epha4|Grin1|Ntrk2
CTX/HIP	GO:0031253	cell projection membrane	cellular_component	4	94	176	4.25532	53.4091	3.0872	0.0163988	0.454176	Arhgef2|Gria1|Grin1|Shank3
CTX/HIP	GO:0005856	cytoskeleton	cellular_component	10	374	655	2.6738	57.0992	3.18958	0.00515337	0.225167	Actn1|Baiap2|Dlg4|Kalrn|Ptk2b|Sorbs2|Synpo|Tnks1bp1|Twf2|Wasf1
CTX/HIP	GO:0044448	cell cortex part	cellular_component	3	55	98	5.45455	56.1224	3.2341	0.0193713	0.505003	Actn1|Dlg4|Mark2
CTX/HIP	GO:0045177	apical part of cell	cellular_component	3	45	85	6.66667	52.9412	3.72641	0.0112813	0.344793	Homer1|Srr|Tjp1
CTX/HIP	GO:0030175	filopodium	cellular_component	3	41	53	7.31707	77.3585	3.96717	0.00873006	0.324273	Baiap2|Epha4|Twf2
CTX/HIP	GO:0030424	axon	cellular_component	6	126	177	4.7619	71.1864	4.14702	0.00192331	0.100336	Cpne6|Epha4|Grm2|Grm3|Ntrk2|Ptk2b
CTX/HIP	GO:0042641	actomyosin	cellular_component	3	38	54	7.89474	70.3704	4.17001	0.00706436	0.291809	Actn1|Stx1a|Synpo
CTX/HIP	GO:0009986	cell surface	cellular_component	7	154	344	4.54545	44.7674	4.32638	0.00105491	0.0610888	Capn5|Epha4|Gria1|Grin1|Grin2a|Ntrk2|Tjp1
CTX/HIP	GO:0031226	intrinsic to plasma membrane	cellular_component	7	136	504	5.14706	26.9841	4.75788	0.000503561	0.0352289	Atp2b1|Epha4|Grin1|Ntrk2|Pcdh1|Rasal1|Syngap1
CTX/HIP	GO:0044297	cell body	cellular_component	9	189	282	4.7619	67.0213	5.10152	0.000138873	0.0122684	Arhgef2|Begain|Cnksr2|Dlg3|Epha4|Gria1|Homer1|Ntrk2|Srr
CTX/HIP	GO:0030425	dendrite	cellular_component	8	150	216	5.33333	69.4444	5.22864	0.000153594	0.0134707	Begain|Cpne6|Epha4|Gria1|Grin1|Homer1|Ntrk2|Synpo
CTX/HIP	GO:0044306	neuron projection terminus	cellular_component	3	26	43	11.5385	60.4651	5.27907	0.0023809	0.117617	Dlg4|Epha4|Ntrk2
CTX/HIP	GO:0030672	synaptic vesicle membrane	cellular_component	4	36	42	11.1111	85.7143	5.96305	0.0004985	0.0350776	Slc17a7|Slc30a3|Stx1a|Vamp2
CTX/HIP	GO:0030018	Z disc	cellular_component	5	54	89	9.25926	60.6742	5.96743	0.000228657	0.0181609	Actn1|Homer1|Ppp2r5a|Ryr2|Sorbs2
CTX/HIP	GO:0042734	presynaptic membrane	cellular_component	4	34	44	11.7647	77.2727	6.17037	0.000398704	0.0288953	Camk2a|Grin2a|Grm2|Grm3
CTX/HIP	GO:0030426	growth cone	cellular_component	7	75	93	9.33333	80.6452	7.10639	1.1364e-05	0.00167731	Dlg3|Epha4|Grin1|Ngef|Ntrk2|Ptk2b|Twf2
CTX/HIP	GO:0043198	dendritic shaft	cellular_component	4	25	32	16	78.125	7.3764	0.000116758	0.0107872	Arhgef2|Dlg3|Homer1|Syngap1
CTX/HIP	GO:0005886	plasma membrane	cellular_component	35	1072	3450	3.26493	31.0725	7.75828	5.2822e-11	3.99565e-08	Actn1|Adcy9|Amer2|Anks1b|Baiap2|Camk2a|Camkv|Cap2|Cplx3|Dlg3|Dlg4|Dlgap1|Dlgap3|Epha4|Gria1|Grm2|Grm3|Homer1|Icam5|Lingo1|Ly6h|Mark2|Ngef|Ntrk2|Plcb1|Psd3|Ptk2b|Shank3|Sipa1l1|Sorbs2|Srr|Stx1a|Synpo|Tjp1|Vamp2
CTX/HIP	GO:0008021	synaptic vesicle	cellular_component	8	55	72	14.5455	76.3889	9.89748	7.85602e-08	2.56977e-05	Dlg4|Gria1|Grin1|Grin2a|Grin2b|Slc17a7|Stx1a|Vamp2
CTX/HIP	GO:0048786	presynaptic active zone	cellular_component	3	7	11	42.8571	63.6364	10.8981	3.69593e-05	0.00430114	Grm3|Ntrk2|Slc17a7
CTX/HIP	GO:0045202	synapse	cellular_component	18	181	234	9.94475	77.3504	11.9419	1.96292e-13	3.39389e-10	Cplx3|Dlg3|Dlg4|Dlgap1|Dlgap3|Epha4|Gria1|Grin1|Grin2a|Grin2b|Homer1|Mgll|Ntrk2|Phactr1|Shank3|Slc17a7|Syngap1|Vamp2
CTX/HIP	GO:0008328	ionotropic glutamate receptor complex	cellular_component	7	30	43	23.3333	69.7674	12.0462	1.69458e-08	7.88826e-06	Dlg3|Dlg4|Gria1|Gria3|Grin1|Grin2a|Grin2b
CTX/HIP	GO:0030054	cell junction	cellular_component	32	457	737	7.00219	62.0081	12.9574	2.3189e-19	1.40328e-15	Actn1|Anks1b|Arhgef2|Baiap2|Camk2a|Cplx3|Dlg3|Dlg4|Dlgap1|Dlgap3|Epha4|Gria1|Gria3|Grin1|Grin2a|Grin2b|Homer1|Iqsec2|Pcdh1|Phactr1|Psd3|Ptk2b|Shank3|Sipa1l1|Slc17a7|Slc30a3|Sorbs2|Stx1a|Syngap1|Synpo|Tjp1|Vamp2
CTX/HIP	GO:0044309	neuron spine	cellular_component	11	55	69	20	79.7101	13.8955	6.19063e-12	6.24376e-09	Actn1|Dlg4|Epha4|Gria1|Grin1|Grin2a|Grm3|Ntrk2|Shank3|Sipa1l1|Synpo
CTX/HIP	GO:0042597	periplasmic space	cellular_component	4	6	9	66.6667	66.6667	15.8337	1.60916e-07	4.75017e-05	Gria1|Grin1|Grin2a|Grin2b
CTX/HIP	GO:0045211	postsynaptic membrane	cellular_component	18	107	174	16.8224	61.4943	16.1911	1.41994e-17	3.43712e-14	Anks1b|Cnksr2|Dlg4|Dlgap1|Dlgap3|Epha4|Gria1|Gria3|Grin1|Grin2a|Grin2b|Grm3|Homer1|Ntrk2|Psd3|Shank3|Sipa1l1|Synpo
CTX/HIP	GO:0014069	postsynaptic density	cellular_component	17	74	98	22.973	75.5102	18.6701	4.39488e-19	1.77304e-15	Anks1b|Dlg4|Dlgap1|Dlgap3|Epha4|Gria1|Grin1|Grin2a|Grin2b|Grm3|Homer1|Ntrk2|Psd3|Ptk2b|Shank3|Sipa1l1|Synpo
CTX/HIP	GO:0042802	identical protein binding	molecular_function	9	445	822	2.02247	54.1363	2.10109	0.0489204	0.886492	Actn1|Baiap2|Homer1|Mgll|Ntrk2|Plcb1|Ryr2|Shank3|Srr
CTX/HIP	GO:0005509	calcium ion binding	molecular_function	8	250	609	3.2	41.0509	3.4183	0.0042924	0.196041	Actn1|Cacna1e|Grin1|Hpcal4|Pcdh1|Plcb1|Ryr2|Srr
CTX/HIP	GO:0004672	protein kinase activity	molecular_function	9	299	610	3.01003	49.0164	3.42112	0.00369414	0.17065	Camk2a|Camkv|Epha4|Itpka|Kalrn|Mark2|Ntrk2|Ptk2b|Stk32c
CTX/HIP	GO:0022843	voltage-gated cation channel activity	molecular_function	3	47	124	6.38298	37.9032	3.61673	0.0127017	0.379578	Cacna1e|Cacna2d3|Grin1
CTX/HIP	GO:0030695	GTPase regulator activity	molecular_function	10	298	447	3.3557	66.6667	4.01508	0.000973283	0.0594932	Agap2|Arhgef2|Iqsec2|Kalrn|Ngef|Plcb1|Psd3|Rasal1|Sipa1l1|Syngap1
CTX/HIP	GO:0004930	G-protein coupled receptor activity	molecular_function	3	40	1901	7.5	2.10416	4.03244	0.00815157	0.322413	Dlg4|Grm2|Grm3
CTX/HIP	GO:0000149	SNARE binding	molecular_function	3	39	48	7.69231	81.25	4.10001	0.00759641	0.310077	Cplx3|Stx1a|Vamp2
CTX/HIP	GO:0008092	cytoskeletal protein binding	molecular_function	12	384	607	3.125	63.2619	4.12871	0.000555029	0.037952	Actn1|Actr3b|Arhgef2|Baiap2|Cap2|Phactr1|Stx1a|Synpo|Twf2|Vamp2|Wasf1|Wipf3
CTX/HIP	GO:0019888	protein phosphatase regulator activity	molecular_function	3	37	50	8.10811	74	4.24261	0.00655519	0.273578	Phactr1|Ppp2r2a|Ppp2r5a
CTX/HIP	GO:0032947	protein complex scaffold	molecular_function	3	30	38	10	78.9474	4.8408	0.00360851	0.169937	Homer1|Shank3|Smarcd1
CTX/HIP	GO:0008022	protein C-terminus binding	molecular_function	6	99	145	6.06061	68.2759	4.95006	0.000546089	0.0377842	Dlg3|Dlg4|Hpcal4|Shank3|Tjp1|Vamp2
CTX/HIP	GO:0019904	protein domain specific binding	molecular_function	13	275	504	4.72727	54.5635	6.13363	4.2624e-06	0.000749582	Actn1|Baiap2|Dlg3|Dlg4|Epha4|Hpcal4|Shank3|Sorbs2|Srr|Stx1a|Syngap1|Tjp1|Wipf3
CTX/HIP	GO:0005546	phosphatidylinositol-4,5-bisphosphate binding	molecular_function	3	19	27	15.7895	70.3704	6.33747	0.000935052	0.0574464	Amer2|Plcb1|Twf2
CTX/HIP	GO:0005516	calmodulin binding	molecular_function	10	89	132	11.236	67.4242	9.527	2.16569e-08	9.03839e-06	Akap5|Camk2a|Camkv|Grin1|Itpka|Pde1a|Plcb1|Ryr2|Tjp1|Vamp2
CTX/HIP	GO:0005262	calcium channel activity	molecular_function	6	34	84	17.6471	40.4762	9.55543	1.11956e-06	0.000255661	Cacna1e|Cacna2d3|Grin1|Grin2a|Grin2b|Ryr2
CTX/HIP	GO:0005246	calcium channel regulator activity	molecular_function	4	15	18	26.6667	83.3333	9.78157	1.36354e-05	0.00191895	Grm2|Grm3|Hpcal4|Stx1a
CTX/HIP	GO:0046875	ephrin receptor binding	molecular_function	5	21	30	23.8095	70	10.2875	1.92339e-06	0.00038899	Anks1b|Epha4|Ngef|Ntrk2|Sipa1l1
CTX/HIP	GO:0035254	glutamate receptor binding	molecular_function	6	20	24	30	83.3333	12.7685	3.62208e-08	1.41413e-05	Camk2a|Dlg3|Dlg4|Grin1|Homer1|Shank3
CTX/HIP	GO:0016594	glycine binding	molecular_function	3	5	11	60	45.4545	12.9848	1.07201e-05	0.00160179	Grin1|Grin2b|Srr
CTX/HIP	GO:0005234	extracellular-glutamate-gated ion channel activity	molecular_function	5	11	18	45.4545	61.1111	14.5141	4.73728e-08	1.63815e-05	Gria1|Gria3|Grin1|Grin2a|Grin2b
CTX/HIP	GO:0004972	N-methyl-D-aspartate selective glutamate receptor activity	molecular_function	3	3	6	100	50	16.8796	1.08829e-06	0.000255661	Grin1|Grin2a|Grin2b
PM	GO:0051239	regulation of multicellular organismal process	biological_process	18	698	1761	2.5788	39.6366	2.15418	0.0385564	1	Alb|Anxa5|Anxa6|Apod|Aspa|Atp1a2|Dpysl3|Gfap|Kcnj10|Mbp|Nefl|Nefm|Rnh1|Sirt2|Sncg|Stat3|Traf3|Wars
PM	GO:0055085	transmembrane transport	biological_process	5	118	298	4.23729	39.5973	2.29463	0.0408028	1	Abcb9|Atp1a2|Kcnj10|Slc25a1|Slc25a25
PM	GO:0000226	microtubule cytoskeleton organization	biological_process	5	118	211	4.23729	55.9242	2.29463	0.0408028	1	Cnp|Kif2a|Nefh|Nefl|Nefm
PM	GO:0031345	negative regulation of cell projection organization	biological_process	3	50	71	6	70.4225	2.48199	0.0457508	1	Dpysl3|Gfap|Mbp
PM	GO:0006576	cellular biogenic amine metabolic process	biological_process	3	44	104	6.81818	42.3077	2.76057	0.033107	1	Enpp6|Fabp5|Tph2
PM	GO:0006865	amino acid transport	biological_process	3	43	87	6.97674	49.4253	2.81182	0.031205	1	Kcnj10|Slc17a6|Slc6a9
PM	GO:0007420	brain development	biological_process	5	89	189	5.61798	47.0899	3.03177	0.0139053	1	Acsl3|Apod|Hmgcs1|Slc6a11|Snph
PM	GO:0008344	adult locomotory behavior	biological_process	4	52	80	7.69231	65	3.50614	0.009424	1	Atp1a2|Cnp|Kcnj10|Sncg
PM	GO:0042221	response to chemical stimulus	biological_process	28	929	3179	3.01399	29.223	3.65996	0.000702063	0.173044	Acsl3|Alb|Anxa5|Apod|Atp1a2|Cnp|Ctsb|Dpysl3|Etfdh|Fga|Gdap1|Hadha|Hmgcs1|Hsp90b1|Idh1|Kcnj10|Mbp|Me1|Ndrg1|Ndufb4|Nefl|Prkra|Qdpr|Slc6a11|Sncg|Stat3|Tph2|Traf3
PM	GO:0006814	sodium ion transport	biological_process	3	29	86	10.3448	33.7209	3.75323	0.0108565	1	Atp1a2|Slc17a6|Slc4a8
PM	GO:0006749	glutathione metabolic process	biological_process	3	29	42	10.3448	69.0476	3.75323	0.0108565	1	Ggct|Gstk1|Idh1
PM	GO:0048678	response to axon injury	biological_process	3	28	41	10.7143	68.2927	3.84358	0.00984688	1	Apod|Dpysl3|Nefl
PM	GO:0043648	dicarboxylic acid metabolic process	biological_process	3	27	44	11.1111	61.3636	3.93846	0.00889441	0.952646	Idh1|Me1|Me2
PM	GO:0006099	tricarboxylic acid cycle	biological_process	3	24	29	12.5	82.7586	4.25483	0.00637285	0.748841	Idh1|Ogdhl|Suclg2
PM	GO:0010001	glial cell differentiation	biological_process	3	22	52	13.6364	42.3077	4.49794	0.00496308	0.661818	Gfap|Plp1|Stat3
PM	GO:0032787	monocarboxylic acid metabolic process	biological_process	11	170	323	6.47059	52.6316	5.10905	8.17577e-05	0.0412297	Acadsb|Acsf2|Acsl3|Aspa|Etfdh|Hadha|Hadhb|Idh1|Plp1|Prkag1|Ptges2
PM	GO:0031102	neuron projection regeneration	biological_process	3	14	21	21.4286	66.6667	5.90864	0.00128798	0.255548	Apod|Gfap|Nefl
PM	GO:0009083	branched chain family amino acid catabolic process	biological_process	3	11	11	27.2727	100	6.78005	0.00060474	0.170213	Auh|Hibadh|Hibch
PM	GO:0009072	aromatic amino acid family metabolic process	biological_process	3	8	23	37.5	34.7826	8.08419	0.000212609	0.0857736	Fah|Qdpr|Tph2
PM	GO:0032291	axon ensheathment in central nervous system	biological_process	3	6	9	50	66.6667	9.43783	7.77406e-05	0.0409084	Aspa|Kcnj10|Plp1
PM	GO:0001504	neurotransmitter uptake	biological_process	3	5	9	60	55.5556	10.395	3.9331e-05	0.0250539	Atp1a2|Kcnj10|Slc17a6
PM	GO:0060052	neurofilament cytoskeleton organization	biological_process	4	8	9	50	88.8889	10.8994	4.19417e-06	0.00626679	Ina|Nefh|Nefl|Nefm
PM	GO:0045110	intermediate filament bundle assembly	biological_process	3	4	6	75	66.6667	11.6851	1.5919e-05	0.0148206	Nefh|Nefl|Nefm
PM	GO:0048471	perinuclear region of cytoplasm	cellular_component	9	269	436	3.34572	61.6972	2.31583	0.040362	1	Acsl3|Anxa6|Apod|Cnp|Ctsb|Hsp90b1|Ndrg1|Prkra|Sncg
PM	GO:0005743	mitochondrial inner membrane	cellular_component	8	224	291	3.57143	76.9759	2.37958	0.0272136	1	Cnp|Etfdh|Gstk1|Hadha|Hadhb|Nipsnap1|Slc25a1|Slc25a25
PM	GO:0070062	extracellular vesicular exosome	cellular_component	3	48	59	6.25	81.3559	2.56981	0.0413039	1	Alb|Anxa5|Anxa6
PM	GO:0005874	microtubule	cellular_component	8	190	319	4.21053	59.5611	2.89669	0.0111348	1	Cnp|Eml2|Kif2a|Mapre1|Ndrg1|Sirt2|Snph|Tcp11l1
PM	GO:0005739	mitochondrion	cellular_component	27	1004	1431	2.68924	70.1607	2.94561	0.00622128	0.748841	Acadsb|Acat2|Acsf2|Akr1b10|Auh|Ctsb|Dhx30|Etfdh|Gstk1|Hadha|Hadhb|Hibadh|Hibch|Hspa9|Idh1|Me1|Me2|Nefh|Nipsnap1|Pdhx|Ptges2|Qdpr|Sacs|Slc25a1|Slc25a25|Snph|Suclg2
PM	GO:0042579	microbody	cellular_component	5	88	128	5.68182	68.75	3.06243	0.01329	1	Acsl3|Gstk1|Idh1|Isoc1|Pex5l
PM	GO:0042995	cell projection	cellular_component	19	606	963	3.13531	62.9283	3.13193	0.0037975	0.547157	Apod|Atp1a2|Cnp|Dpysl3|Gfap|Kcnj10|Lgi3|Mapre1|Mbp|Nefh|Nefl|Nefm|Pex5l|Qdpr|Slc17a6|Slc6a11|Sncg|Snph|Tph2
PM	GO:0042470	melanosome	cellular_component	5	69	86	7.24638	80.2326	3.74736	0.00484459	0.661818	Anxa6|Cnp|Ctsb|Gna13|Hsp90b1
PM	GO:0042645	mitochondrial nucleoid	cellular_component	4	23	33	17.3913	69.697	6.03472	0.000440356	0.144044	Dhx30|Hadha|Hadhb|Hspa9
PM	GO:0043209	myelin sheath	cellular_component	3	12	13	25	92.3077	6.45496	0.000796914	0.175035	Mag|Mbp|Plp1
PM	GO:0005883	neurofilament	cellular_component	4	7	8	57.1429	87.5	11.6994	2.12339e-06	0.00428323	Ina|Nefh|Nefl|Nefm
PM	GO:0019899	enzyme binding	molecular_function	16	605	1036	2.64463	58.3977	2.12611	0.0414539	1	Acsl3|Akap12|Alb|Fmnl2|Gfap|Hnrnpul1|Hsp90b1|Hspa9|Mbp|Ndrg1|Nefl|Pex5l|Prkag1|Sirt2|Stat3|Traf3
PM	GO:0005102	receptor binding	molecular_function	12	407	1110	2.9484	36.6667	2.2205	0.0387201	1	Abcb9|Eml2|Fga|Gfap|Gna13|Gstk1|Hsp90b1|Idh1|Plcl1|Sacs|Slc30a9|Stat3
PM	GO:0016810	hydrolase activity, acting on carbon-nitrogen (but not peptide) bonds	molecular_function	4	59	106	6.77966	55.6604	3.17634	0.0145471	1	Aspa|Dpysl3|Padi2|Sirt2
PM	GO:0015171	amino acid transmembrane transporter activity	molecular_function	3	30	62	10	48.3871	3.66704	0.0119239	1	Slc17a6|Slc6a11|Slc6a9
PM	GO:0005504	fatty acid binding	molecular_function	3	23	37	13.0435	62.1622	4.37271	0.00564149	0.703907	Alb|Hadha|Hadhb
PM	GO:0005249	voltage-gated potassium channel activity	molecular_function	3	22	78	13.6364	28.2051	4.49794	0.00496308	0.661818	Hcn2|Kcna2|Kcnj10
PM	GO:0016616	oxidoreductase activity, acting on the CH-OH group of donors, NAD or NADP as acceptor	molecular_function	6	69	125	8.69565	55.2	4.70998	0.000789592	0.175035	Hadha|Hadhb|Hibadh|Idh1|Me1|Me2
PM	GO:0043498	cell surface binding	molecular_function	3	20	51	15	39.2157	4.77401	0.0037606	0.547157	Alb|Anxa5|Fga
PM	GO:0016408	C-acyltransferase activity	molecular_function	3	11	16	27.2727	68.75	6.78005	0.00060474	0.170213	Acat2|Hadha|Hadhb
PM	GO:0005328	neurotransmitter	molecular_function	3	9	21	33.3333	42.8571	7.57978	0.000315186	0.105964	Slc6a11|Slc6a5|Slc6a9
PM	GO:0051287	NAD binding	molecular_function	8	37	49	21.6216	75.5102	9.71449	9.04266e-08	0.000218887	Hadha|Hadhb|Hibadh|Idh1|Me1|Me2|Qdpr|Sirt2
PM	GO:0004300	enoyl-CoA hydratase activity	molecular_function	3	5	5	60	100	10.395	3.9331e-05	0.0250539	Auh|Hadha|Hadhb
