## Supplemental Table 12 for "Cell type-specific biotin labeling *in vivo* resolves regional neuronal proteomic differences in mouse brain"

### Sheet: Sheet1
Supplemental Table 15: KEGG, Pathway Commons, and CTD ontologies from GSEA of Camk2a core regional proteins
This table is associated with Figure 3d
Brain Region	Gene-Set or Ontology Name	Ontology-ID	Number Changed	Number Measured	Number in Ontology	Percent Changed	Percent Present	Z Score	FisherExactP	AdjustedP	gene symbols
CB	Spinal Cord Diseases	CTD:0002593	5	83	158	6.0241	52.5316	2.26609	0.0413422	1	Als2|Apex1|Cacna1a|Cdc42|S100b
CB	Myocardial Reperfusion Injury	CTD:0006866	4	47	112	8.51064	41.9643	2.81863	0.0223695	1	Ank1|Apex1|Cat|S100b
CB	Rhinitis	CTD:0001808	3	24	105	12.5	22.8571	3.28861	0.0173678	1	Cat|Cdc42|Cyp2d22
CB	Ataxia	CTD:0000325	3	19	23	15.7895	82.6087	3.86802	0.00900007	1	Cacna1a|Grm1|S100b
CB	Eye Diseases, Hereditary	CTD:0001905	3	17	49	17.6471	34.6939	4.1617	0.00651941	1	Ephx1|Kit|Prpf8
CTX/HIP	Pathologic Processes	CTD:0004703	8	260	612	3.07692	42.4837	2.27016	0.0388753	1	Epha4|Gria1|Grin2a|Grin2b|Ntrk2|Ptk2b|Shank3|Tjp1
CTX/HIP	Substance-Related Disorders	CTD:0005102	3	50	82	6	60.9756	2.59885	0.0389475	1	Epha4|Grin1|Grin2b
CTX/HIP	Neurologic Manifestations	CTD:0005017	7	176	372	3.97727	47.3118	2.83356	0.011567	0.639741	Akap5|Dlg3|Epha4|Gria1|Grin2b|Ntrk2|Tjp1
CTX/HIP	Epilepsy	CTD:0000292	5	99	161	5.05051	61.4907	2.94572	0.0141309	0.639741	Dlg4|Gria1|Grin2b|Ntrk2|Ptk2b
CTX/HIP	Schizophrenia and Disorders with Psychotic Features	CTD:0005104	3	28	57	10.7143	49.1228	3.96598	0.00805677	0.639741	Grin2a|Grin2b|Ntrk2
CTX/HIP	Mood Disorders	CTD:0004765	4	28	69	14.2857	40.5797	5.51247	0.000653869	0.170333	Adcy9|Grin2a|Grin2b|Ntrk2
CTX/HIP	Central Nervous System Infections	CTD:0005050	4	20	40	20	50	6.72491	0.000167159	0.0522539	Gria1|Grin2a|Ntrk2|Stx1a
CTX/HIP	Hypoxia, Brain	CTD:0005159	4	10	19	40	52.6316	9.86558	7.97785e-06	0.00415646	Epha4|Grin1|Grin2a|Grin2b
CTX/HIP	Placental Insufficiency	CTD:0006353	3	3	6	100	50	13.7924	3.13323e-06	0.00415646	Grin1|Grin2a|Grin2b
PM	Craniocerebral Trauma	CTD:0005059	5	76	127	6.57895	59.8425	2.20661	0.0452636	1	Apod|Ctsb|Gfap|Kcnj10|Sncg
PM	Metabolism, Inborn Errors	CTD:0000348	8	147	255	5.44218	57.6471	2.26054	0.0458559	1	Acadsb|Aspa|Auh|Ctsb|Fah|Fga|Pygm|Qdpr
PM	Heredodegenerative Disorders, Nervous System	CTD:0002544	5	72	104	6.94444	69.2308	2.34311	0.0369445	1	Acadsb|Aspa|Gdap1|Nefl|Sncg
PM	Leukoencephalopathies	CTD:0001248	5	57	139	8.77193	41.0072	2.95105	0.0146394	1	Aspa|Ctsb|Mbp|Nefl|Sncg
PM	Polyneuropathies	CTD:0001222	3	18	27	16.6667	66.6667	3.72853	0.01049	1	Ctsb|Gdap1|Nefl
PM	Urination Disorders	CTD:0003080	3	11	34	27.2727	32.3529	5.10415	0.00240507	1	Alb|Ctsb|Gfap
CB	MAPK signaling pathway	KEGG-mmu04010	7	142	271	4.92958	52.3985	2.42191	0.0269485	0.402431	Cacna1a|Cacna2d2|Cacng2|Cdc42|Flna|Prkcg|Rps6ka1
CB	Cardiac muscle contraction	KEGG-mmu04260	4	50	81	8	61.7284	2.94336	0.0194856	0.31177	Atp1b2|Atp2a2|Cacna2d2|Cacng2
CB	Gap junction	KEGG-mmu04540	5	64	88	7.8125	72.7273	3.23238	0.0100446	0.1875	Grm1|Itpr3|Plcb4|Prkcg|Tuba8
CB	Aldosterone-regulated sodium reabsorption	KEGG-mmu04960	3	27	45	11.1111	60	3.28865	0.0178388	0.307377	Atp1b2|Hsd11b1|Prkcg
CB	Gastric acid secretion	KEGG-mmu04971	4	40	74	10	54.0541	3.51771	0.00902808	0.183844	Atp1b2|Itpr3|Plcb4|Prkcg
CB	Glycerophospholipid metabolism	KEGG-mmu00564	5	51	81	9.80392	62.963	3.88111	0.00380799	0.085299	Agpat3|Cds1|Gpd1|Lpcat4|Lpgat1
CB	Long-term depression	KEGG-mmu04730	5	49	72	10.2041	68.0556	4.00025	0.00319164	0.0825215	Cacna1a|Grm1|Itpr3|Plcb4|Prkcg
CB	Salivary secretion	KEGG-mmu04970	5	45	78	11.1111	57.6923	4.25915	0.00218008	0.0697627	Atp1b2|Atp2b2|Itpr3|Plcb4|Prkcg
CB	Phosphatidylinositol signaling system	KEGG-mmu04070	6	58	79	10.3448	73.4177	4.43475	0.00113241	0.0422766	Cds1|Inpp4a|Inpp5a|Itpr3|Plcb4|Prkcg
CB	Long-term potentiation	KEGG-mmu04720	6	53	71	11.3208	74.6479	4.73643	0.000696666	0.0312106	Camk4|Grm1|Itpr3|Plcb4|Prkcg|Rps6ka1
CB	Taste transduction	KEGG-mmu04742	3	15	60	20	25	4.857	0.0033156	0.0825215	Cacna1a|Gng3|Itpr3
CB	Endocrine and other factor-regulated calcium reabsorption	KEGG-mmu04961	5	35	57	14.2857	61.4035	5.06949	0.000679981	0.0312106	Atp1b2|Calb1|Dnm1|Plcb4|Prkcg
CB	Glutamatergic synapse	KEGG-mmu04724	9	89	126	10.1124	70.6349	5.36846	7.1733e-05	0.00535606	Cacna1a|Gng3|Gria4|Grm1|Itpr3|Plcb4|Prkcg|Shank1|Slc1a6
CB	Pancreatic secretion	KEGG-mmu04972	7	46	106	15.2174	43.3962	6.26805	3.48266e-05	0.00390058	Atp1b2|Atp2a2|Atp2a3|Atp2b2|Itpr3|Plcb4|Prkcg
CB	Calcium signaling pathway	KEGG-mmu04020	10	83	179	12.0482	46.3687	6.42884	5.54564e-06	0.00124222	Atp2a2|Atp2a3|Atp2b2|Cacna1a|Camk4|Grm1|Itpr3|Phka1|Plcb4|Prkcg
CTX/HIP	Cardiac muscle contraction	KEGG-mmu04260	3	50	81	6	61.7284	2.7453	0.0334356	0.416088	Cacna2d3|Cacng8|Ryr2
CTX/HIP	Long-term depression	KEGG-mmu04730	3	49	72	6.12245	68.0556	2.79003	0.0317389	0.416088	Gria1|Gria3|Plcb1
CTX/HIP	Hypertrophic cardiomyopathy (HCM)	KEGG-mmu05410	3	47	86	6.38298	54.6512	2.88319	0.0284865	0.398812	Cacna2d3|Cacng8|Ryr2
CTX/HIP	Melanogenesis	KEGG-mmu04916	3	43	101	6.97674	42.5743	3.08619	0.0225491	0.336733	Adcy9|Camk2a|Plcb1
CTX/HIP	Gastric acid secretion	KEGG-mmu04971	3	40	74	7.5	54.0541	3.25566	0.018593	0.297488	Adcy9|Camk2a|Plcb1
CTX/HIP	Endocrine and other factor-regulated calcium reabsorption	KEGG-mmu04961	3	35	57	8.57143	61.4035	3.57978	0.012939	0.222948	Adcy9|Atp2b1|Plcb1
CTX/HIP	GnRH signaling pathway	KEGG-mmu04912	4	56	99	7.14286	56.5657	3.6358	0.00773077	0.157427	Adcy9|Camk2a|Plcb1|Ptk2b
CTX/HIP	Systemic lupus erythematosus	KEGG-mmu05322	3	31	141	9.67742	21.9858	3.88803	0.00924431	0.17256	Actn1|Grin2a|Grin2b
CTX/HIP	Dilated cardiomyopathy	KEGG-mmu05414	4	51	92	7.84314	55.4348	3.89155	0.0055379	0.124049	Adcy9|Cacna2d3|Cacng8|Ryr2
CTX/HIP	Pancreatic secretion	KEGG-mmu04972	4	46	106	8.69565	43.3962	4.18346	0.00380758	0.0947665	Adcy9|Atp2b1|Plcb1|Ryr2
CTX/HIP	Salivary secretion	KEGG-mmu04970	4	45	78	8.88889	57.6923	4.24703	0.00351254	0.0947665	Adcy9|Atp2b1|Plcb1|Vamp2
CTX/HIP	Arrhythmogenic right ventricular cardiomyopathy (ARVC)	KEGG-mmu05412	4	45	77	8.88889	58.4416	4.24703	0.00351254	0.0947665	Actn1|Cacna2d3|Cacng8|Ryr2
CTX/HIP	Amyotrophic lateral sclerosis (ALS)	KEGG-mmu05014	4	39	55	10.2564	70.9091	4.6737	0.00206298	0.0770181	Gria1|Grin1|Grin2a|Grin2b
CTX/HIP	Adherens junction	KEGG-mmu04520	5	55	73	9.09091	75.3425	4.83101	0.000957162	0.0428809	Actn1|Baiap2|Lmo7|Tjp1|Wasf1
CTX/HIP	Long-term potentiation	KEGG-mmu04720	6	53	71	11.3208	74.6479	6.12055	8.19009e-05	0.00458645	Camk2a|Gria1|Grin1|Grin2a|Grin2b|Plcb1
CTX/HIP	Neuroactive ligand-receptor interaction	KEGG-mmu04080	7	42	278	16.6667	15.1079	8.37705	1.34013e-06	0.000100063	Gria1|Gria3|Grin1|Grin2a|Grin2b|Grm2|Grm3
CTX/HIP	Calcium signaling pathway	KEGG-mmu04020	11	83	179	13.253	46.3687	9.20488	9.5513e-09	1.06975e-06	Adcy9|Atp2b1|Cacna1e|Camk2a|Grin1|Grin2a|Itpka|Pde1a|Plcb1|Ptk2b|Ryr2
CTX/HIP	Glutamatergic synapse	KEGG-mmu04724	14	89	126	15.7303	70.6349	11.5415	4.87337e-12	1.09163e-09	Adcy9|Dlg4|Dlgap1|Gria1|Gria3|Grin1|Grin2a|Grin2b|Grm2|Grm3|Homer1|Plcb1|Shank3|Slc17a7
PM	Amyotrophic lateral sclerosis (ALS)	KEGG-mmu05014	3	39	55	7.69231	70.9091	2.68636	0.0358099	0.534761	Nefh|Nefl|Nefm
PM	PPAR signaling pathway	KEGG-mmu03320	3	37	79	8.10811	46.8354	2.80287	0.0312553	0.500086	Acsl3|Fabp5|Me1
PM	Glutathione metabolism	KEGG-mmu00480	3	34	52	8.82353	65.3846	2.99407	0.0250396	0.431451	Ggct|Gstk1|Idh1
PM	Pyruvate metabolism	KEGG-mmu00620	3	32	41	9.375	78.0488	3.13438	0.0213088	0.397765	Acat2|Me1|Me2
PM	Lysine degradation	KEGG-mmu00310	3	32	50	9.375	64	3.13438	0.0213088	0.397765	Acat2|Hadha|Ogdhl
PM	Citrate cycle (TCA cycle)	KEGG-mmu00020	3	27	31	11.1111	87.0968	3.5432	0.0134241	0.334112	Idh1|Ogdhl|Suclg2
PM	Adipocytokine signaling pathway	KEGG-mmu04920	4	43	69	9.30233	62.3188	3.60513	0.00805374	0.253899	Acsl3|Camkk1|Prkag1|Stat3
PM	Butanoate metabolism	KEGG-mmu00650	3	22	30	13.6364	73.3333	4.07003	0.00755211	0.253899	Acat2|Hadha|Hmgcs1
PM	Propanoate metabolism	KEGG-mmu00640	4	28	31	14.2857	90.3226	4.85042	0.00164648	0.0922028	Acat2|Hadha|Hibch|Suclg2
PM	Fatty acid metabolism	KEGG-mmu00071	5	36	47	13.8889	76.5957	5.3314	0.000475159	0.0354785	Acadsb|Acat2|Acsl3|Hadha|Hadhb
PM	Tryptophan metabolism	KEGG-mmu00380	5	26	45	19.2308	57.7778	6.53531	9.56734e-05	0.0107154	Acat2|Hadha|Ogdhl|Tph2|Wars
PM	Valine, leucine and isoleucine degradation	KEGG-mmu00280	8	43	49	18.6047	87.7551	8.12554	8.11948e-07	0.000181876	Acadsb|Acat2|Auh|Hadha|Hadhb|Hibadh|Hibch|Hmgcs1
CB	Metabolism of nucleotides	Pathway Commons	3	41	54	7.31707	75.9259	2.58765	0.0401584	0.894606	Adsl|Cat|Pfas
CB	snRNP Assembly	Pathway Commons	3	35	39	8.57143	89.7436	2.93854	0.0266564	0.894606	Nup155|Nup205|Nup93
CB	Metabolism of non-coding RNA	Pathway Commons	3	35	39	8.57143	89.7436	2.93854	0.0266564	0.894606	Nup155|Nup205|Nup93
CB	Neurotrophic factor-mediated Trk receptor signaling	Pathway Commons	4	55	73	7.27273	75.3425	2.98093	0.0184707	0.860722	Camk4|Cdc42|Dnm1|Rps6ka1
CB	Transport of Mature mRNAs Derived from Intronless Transcripts	Pathway Commons	3	31	32	9.67742	96.875	3.21984	0.0192879	0.860722	Nup155|Nup205|Nup93
CB	Transport of Mature mRNA Derived from an Intronless Transcript	Pathway Commons	3	31	31	9.67742	100	3.21984	0.0192879	0.860722	Nup155|Nup205|Nup93
CB	mRNA Splicing - Minor Pathway	Pathway Commons	3	30	32	10	93.75	3.29781	0.0176505	0.860722	Prpf8|Sf3b1|Snrnp200
CB	Interactions of Rev with host cellular proteins	Pathway Commons	3	29	29	10.3448	100	3.37934	0.0160946	0.860722	Nup155|Nup205|Nup93
CB	mRNA Splicing - Major Pathway	Pathway Commons	6	89	93	6.74157	95.6989	3.44219	0.00566604	0.762246	Dhx9|Hnrnpa2b1|Hnrnpa3|Prpf8|Sf3b1|Snrnp200
CB	mRNA Splicing	Pathway Commons	6	89	93	6.74157	95.6989	3.44219	0.00566604	0.762246	Dhx9|Hnrnpa2b1|Hnrnpa3|Prpf8|Sf3b1|Snrnp200
CB	Transport of the SLBP independent Mature mRNA	Pathway Commons	3	28	28	10.7143	100	3.46475	0.0146197	0.860722	Nup155|Nup205|Nup93
CB	Transport of the SLBP Dependant Mature mRNA	Pathway Commons	3	28	29	10.7143	96.5517	3.46475	0.0146197	0.860722	Nup155|Nup205|Nup93
CB	Rev-mediated nuclear export of HIV-1 RNA	Pathway Commons	3	28	28	10.7143	100	3.46475	0.0146197	0.860722	Nup155|Nup205|Nup93
CB	Nuclear import of Rev protein	Pathway Commons	3	26	26	11.5385	100	3.64863	0.011911	0.809946	Nup155|Nup205|Nup93
CB	Vpr-mediated nuclear import of PICs	Pathway Commons	3	25	25	12	100	3.74794	0.0106757	0.762246	Nup155|Nup205|Nup93
CB	Transport of Ribonucleoproteins into the Host Nucleus	Pathway Commons	3	25	25	12	100	3.74794	0.0106757	0.762246	Nup155|Nup205|Nup93
CB	NEP/NS2 Interacts with the Cellular Export Machinery	Pathway Commons	3	25	25	12	100	3.74794	0.0106757	0.762246	Nup155|Nup205|Nup93
CB	Interactions of Vpr with host cellular proteins	Pathway Commons	3	25	25	12	100	3.74794	0.0106757	0.762246	Nup155|Nup205|Nup93
CB	Export of Viral Ribonucleoproteins from Nucleus	Pathway Commons	3	25	25	12	100	3.74794	0.0106757	0.762246	Nup155|Nup205|Nup93
CB	Hexose transport	Pathway Commons	3	24	29	12.5	82.7586	3.85283	0.00951873	0.762246	Nup155|Nup205|Nup93
CB	Glucose transport	Pathway Commons	3	24	27	12.5	88.8889	3.85283	0.00951873	0.762246	Nup155|Nup205|Nup93
CB	Regulation of Glucokinase by Glucokinase Regulatory Protein	Pathway Commons	3	23	25	13.0435	92	3.96388	0.00843899	0.762246	Nup155|Nup205|Nup93
CB	Metabolism of carbohydrates	Pathway Commons	5	55	67	9.09091	82.0896	3.98531	0.00323739	0.593798	Nup155|Nup205|Nup93|Phka1|Taldo1
CB	Formation and Maturation of mRNA Transcript	Pathway Commons	9	143	164	6.29371	87.1951	4.00561	0.00106759	0.288438	Dhx9|Hnrnpa2b1|Hnrnpa3|Nup155|Nup205|Nup93|Prpf8|Sf3b1|Snrnp200
CB	Purine metabolism	Pathway Commons	3	21	22	14.2857	95.4545	4.2073	0.00650641	0.762246	Adsl|Cat|Pfas
CB	mRNA Processing	Pathway Commons	9	122	136	7.37705	89.7059	4.58731	0.000329144	0.117504	Dhx9|Hnrnpa2b1|Hnrnpa3|Nup155|Nup205|Nup93|Prpf8|Sf3b1|Snrnp200
CB	Processing of Capped Intron-Containing Pre-mRNA	Pathway Commons	9	115	120	7.82609	95.8333	4.81044	0.000209547	0.0997445	Dhx9|Hnrnpa2b1|Hnrnpa3|Nup155|Nup205|Nup93|Prpf8|Sf3b1|Snrnp200
CB	triacylglycerol biosynthesis	Pathway Commons	3	12	20	25	60	5.91594	0.00121193	0.288438	Agpat3|Agpat5|Lpcat4
CB	phosphatidylglycerol biosynthesis II (non-plastidic)	Pathway Commons	4	13	16	30.7692	81.25	7.6953	6.89994e-05	0.0492655	Agpat3|Agpat5|Cds1|Lpcat4
CB	CDP-diacylglycerol biosynthesis I	Pathway Commons	4	12	15	33.3333	80	8.04795	4.84349e-05	0.0492655	Agpat3|Agpat5|Cds1|Lpcat4
CTX/HIP	ErbB receptor signaling network	Pathway Commons	14	632	1130	2.21519	55.9292	2.51291	0.0208959	1	Actn1|Akap5|Baiap2|Camk2a|Dlg4|Grin2b|Kalrn|Ntrk2|Ppp2r2a|Ppp2r5a|Ptk2b|Smarcd1|Tjp1|Vamp2
CTX/HIP	E-cadherin signaling events	Pathway Commons	5	132	240	3.78788	55	2.69227	0.0221825	1	Actn1|Camk2a|Ntrk2|Ptk2b|Tjp1
CTX/HIP	Stabilization and expansion of the E-cadherin adherens junction	Pathway Commons	5	130	236	3.84615	55.0847	2.73205	0.0208958	1	Actn1|Camk2a|Ntrk2|Ptk2b|Tjp1
CTX/HIP	E-cadherin signaling in the nascent adherens junction	Pathway Commons	5	130	236	3.84615	55.0847	2.73205	0.0208958	1	Actn1|Camk2a|Ntrk2|Ptk2b|Tjp1
CTX/HIP	p75(NTR)-mediated signaling	Pathway Commons	4	90	137	4.44444	65.6934	2.7745	0.0242615	1	Agap2|Camk2a|Lingo1|Ntrk2
CTX/HIP	Regulation of CDC42 activity	Pathway Commons	10	363	664	2.75482	54.6687	2.78236	0.010278	0.933711	Akap5|Arhgef2|Baiap2|Camk2a|Kalrn|Ngef|Ppp2r2a|Ptk2b|Smarcd1|Wasf1
CTX/HIP	Syndecan-4-mediated signaling events	Pathway Commons	4	89	180	4.49438	49.4444	2.80162	0.0233867	1	Actn1|Camk2a|Ppp2r5a|Ptk2b
CTX/HIP	Neurotrophic factor-mediated Trk receptor signaling	Pathway Commons	3	55	73	5.45455	75.3425	2.83494	0.0300393	1	Agap2|Camk2a|Ntrk2
CTX/HIP	CDC42 signaling events	Pathway Commons	10	352	651	2.84091	54.0707	2.88949	0.00828028	0.933711	Akap5|Arhgef2|Baiap2|Camk2a|Kalrn|Ngef|Ppp2r2a|Ptk2b|Smarcd1|Wasf1
CTX/HIP	RhoA signaling pathway	Pathway Commons	5	117	181	4.2735	64.6409	3.0106	0.0137295	0.933711	Arhgef2|Baiap2|Kalrn|Ngef|Wasf1
CTX/HIP	Regulation of RhoA activity	Pathway Commons	5	117	181	4.2735	64.6409	3.0106	0.0137295	0.933711	Arhgef2|Baiap2|Kalrn|Ngef|Wasf1
CTX/HIP	Regulation of RAC1 activity	Pathway Commons	5	117	181	4.2735	64.6409	3.0106	0.0137295	0.933711	Arhgef2|Baiap2|Kalrn|Ngef|Wasf1
CTX/HIP	RAC1 signaling pathway	Pathway Commons	5	117	181	4.2735	64.6409	3.0106	0.0137295	0.933711	Arhgef2|Baiap2|Kalrn|Ngef|Wasf1
CTX/HIP	Neuronal System	Pathway Commons	4	48	62	8.33333	77.4194	4.4559	0.00266947	0.692389	Akap5|Dlg4|Slc17a7|Vamp2
CTX/HIP	Transmission across Chemical Synapses	Pathway Commons	4	45	51	8.88889	88.2353	4.65006	0.00209867	0.692389	Akap5|Dlg4|Slc17a7|Vamp2
CTX/HIP	Reelin signaling pathway	Pathway Commons	3	25	27	12	92.5926	4.85843	0.00339407	0.692389	Arhgef2|Grin2a|Grin2b
PM	Metabolism of amino acids and derivatives	Pathway Commons	6	115	164	5.21739	70.122	2.70124	0.0189734	0.628941	Acadsb|Auh|Fah|Hibadh|Hibch|Qdpr
PM	Metabolism of lipids and lipoproteins	Pathway Commons	7	105	182	6.66667	57.6923	3.69324	0.00294683	0.417279	Acsl3|Alb|Hadha|Hadhb|Idh1|Slc25a1|Tnpo1
PM	Fatty acid, triacylglycerol, and ketone body metabolism	Pathway Commons	4	39	50	10.2564	78	3.88569	0.00554556	0.565648	Acsl3|Hadha|Hadhb|Slc25a1
PM	Glucose metabolism	Pathway Commons	3	22	25	13.6364	88	4.08177	0.00743532	0.628941	Pygm|Slc25a1|Ugp2
PM	fatty acid beta-oxidation I	Pathway Commons	3	17	18	17.6471	94.4444	4.80705	0.00350654	0.417279	Acsl3|Hadha|Hadhb
PM	isoleucine degradation I	Pathway Commons	3	10	10	30	100	6.56566	0.000678786	0.291975	Acadsb|Hadha|Hadhb
PM	Branched-chain amino acid catabolism	Pathway Commons	4	17	17	23.5294	100	6.60005	0.000217308	0.155158	Acadsb|Auh|Hibadh|Hibch
PM	valine degradation I	Pathway Commons	4	12	12	33.3333	100	8.04795	4.84349e-05	0.069165	Acadsb|Hadha|Hibadh|Hibch
