## Supplemental Table 13 for "Cell type-specific biotin labeling *in vivo* resolves regional neuronal proteomic differences in mouse brain"

### Sheet: Sheet1
Supplemental Table 16: Summary of protein/gene-disease associations of core brain regional proteomic signatures of Camk2a positive neurons
Region	Gene	Disease/Phenotype	Disease_id	Score (0-1, >=0.40)
CTX/HIP	DLG3	MENTAL RETARDATION, X-LINKED 90 (disorder)	C3275443	0.8
CTX/HIP	IQSEC2	Mental Retardation, X-Linked 1	C2931498	0.72
CTX/HIP	CAPN5	Proliferative vitreoretinopathy	C0242852	0.71
CTX/HIP	GRIA3	MENTAL RETARDATION, X-LINKED 94 (disorder)	C2678051	0.7
CTX/HIP	GRIN1	NEURODEVELOPMENTAL DISORDER WITH OR WITHOUT HYPERKINETIC MOVEMENTS AND SEIZURES, AUTOSOMAL DOMINANT	C3280282	0.7
CTX/HIP	GRIN2B	Schizophrenia	C0036341	0.7
CTX/HIP	GRIN2B	MENTAL RETARDATION, AUTOSOMAL DOMINANT 6	C3151411	0.7
CTX/HIP	GRIN2B	EPILEPTIC ENCEPHALOPATHY, EARLY INFANTILE, 27	C4015316	0.7
CTX/HIP	NTRK2	Obesity, Hyperphagia, and Developmental Delay	C3151303	0.7
CTX/HIP	SYNGAP1	Mental Retardation, Autosomal Dominant 5	C2675473	0.7
CTX/HIP	SRR	Schizophrenia	C0036341	0.7
CTX/HIP	SHANK3	Schizophrenia	C0036341	0.7
CTX/HIP	SHANK3	Autism Spectrum Disorders	C1510586	0.7
CTX/HIP	GRIN2B	Epilepsy	C0014544	0.65
CTX/HIP	GRIN2A	Landau-Kleffner Syndrome	C0282512	0.64
CTX/HIP	SYNGAP1	Schizophrenia	C0036341	0.63
CTX/HIP	CACNA1E	EPILEPTIC ENCEPHALOPATHY, EARLY INFANTILE, 69	C4748988	0.6
CTX/HIP	GRIN1	NEURODEVELOPMENTAL DISORDER WITH OR WITHOUT HYPERKINETIC MOVEMENTS AND SEIZURES, AUTOSOMAL RECESSIVE	C4693325	0.6
CTX/HIP	GRIN2A	EPILEPSY, FOCAL, WITH SPEECH DISORDER AND WITH OR WITHOUT MENTAL RETARDATION	C3806402	0.6
CTX/HIP	NTRK2	Mental Depression	C0011570	0.6
CTX/HIP	NTRK2	EPILEPTIC ENCEPHALOPATHY, EARLY INFANTILE, 58	C4693367	0.6
CTX/HIP	PLCB1	EPILEPTIC ENCEPHALOPATHY, EARLY INFANTILE, 12	C3150988	0.6
CTX/HIP	LINGO1	MENTAL RETARDATION, AUTOSOMAL RECESSIVE 64	C4748192	0.6
CTX/HIP	PHACTR1	EPILEPTIC ENCEPHALOPATHY, EARLY INFANTILE, 70	C4749023	0.6
CTX/HIP	GRIN2A	Bipolar Disorder	C0005586	0.58
CTX/HIP	GRIN2B	Hyperalgesia	C0020429	0.56
CTX/HIP	DLG3	Mental Retardation, X-Linked 1	C2931498	0.55
CTX/HIP	DLG4	Autism Spectrum Disorders	C1510586	0.55
CTX/HIP	PLCB1	Schizophrenia	C0036341	0.54
CTX/HIP	GRIN2A	Epilepsy, Rolandic	C0376532	0.53
CTX/HIP	ICAM5	Malignant neoplasm of breast	C0006142	0.53
CTX/HIP	CAMK2A	Bipolar Disorder	C0005586	0.52
CTX/HIP	GRIN2A	Benign Rolandic Epilepsy	C2363129	0.52
CTX/HIP	NTRK2	Bipolar Disorder	C0005586	0.52
CTX/HIP	CAMK2A	Hyperalgesia	C0020429	0.5
CTX/HIP	EPHA4	Amyotrophic Lateral Sclerosis	C0002736	0.5
CTX/HIP	PTK2B	Status Epilepticus	C0038220	0.5
CTX/HIP	GRIA1	Schizoaffective Disorder	C0036337	0.5
CTX/HIP	GRIA1	Schizophrenia	C0036341	0.5
CTX/HIP	GRM3	Schizophrenia	C0036341	0.5
CTX/HIP	SYNGAP1	Intellectual Disability	C3714756	0.5
CTX/HIP	ARHGEF2	NEURODEVELOPMENTAL DISORDER WITH MIDBRAIN AND HINDBRAIN MALFORMATIONS	C4479613	0.5
CTX/HIP	LINGO1	Essential Tremor	C0270736	0.5
CTX/HIP	SHANK3	Autistic Disorder	C0004352	0.5
CTX/HIP	SHANK3	Intellectual Disability	C3714756	0.5
CTX/HIP	GRIN2B	Intellectual Disability	C3714756	0.47
CTX/HIP	GRIN1	Epileptic encephalopathy	C0543888	0.44
CTX/HIP	CAMK2A	Intellectual Disability	C3714756	0.43
CTX/HIP	GRIN1	Intellectual Disability	C3714756	0.43
CTX/HIP	GRIN2A	Depressive disorder	C0011581	0.43
CTX/HIP	GRIN2B	Autistic Disorder	C0004352	0.43
CTX/HIP	SYNGAP1	Autistic Disorder	C0004352	0.43
CTX/HIP	GRIN2B	West Syndrome	C0037769	0.42
CTX/HIP	GRIN1	Involuntary Movements	C0427086	0.41
CTX/HIP	GRIN2B	Epileptic encephalopathy	C0543888	0.41
CTX/HIP	NTRK2	Autistic Disorder	C0004352	0.41
CTX/HIP	PLCB1	West Syndrome	C0037769	0.41
CTX/HIP	PLCB1	Major Depressive Disorder	C1269683	0.41
CTX/HIP	PSD3	Schizophrenia	C0036341	0.41
CTX/HIP	PHACTR1	West Syndrome	C0037769	0.41
CTX/HIP	CACNA1E	Dystonia	C0013421	0.4
CTX/HIP	CAMK2A	MENTAL RETARDATION, AUTOSOMAL DOMINANT 53	C4540481	0.4
CTX/HIP	DLG3	Mental Retardation, X-Linked	C1136249	0.4
CTX/HIP	DLG4	Schizophrenia	C0036341	0.4
CTX/HIP	MARK2	Schizophrenia	C0036341	0.4
CTX/HIP	GRIN2A	Epilepsy	C0014544	0.4
CTX/HIP	GRIN2A	Schizophrenia	C0036341	0.4
CTX/HIP	GRIN2B	Mental Depression	C0011570	0.4
CTX/HIP	GRIN2B	Depressive disorder	C0011581	0.4
CTX/HIP	GRM2	Schizophrenia	C0036341	0.4
CTX/HIP	NTRK2	Depressive disorder	C0011581	0.4
CTX/HIP	NTRK2	Hyperphagia	C0020505	0.4
CTX/HIP	NTRK2	Neuroblastoma	C0027819	0.4
CTX/HIP	NTRK2	West Syndrome	C0037769	0.4
CTX/HIP	NTRK2	Status Epilepticus	C0038220	0.4
CTX/HIP	SYNGAP1	Epileptic encephalopathy	C0543888	0.4
CTX/HIP	HOMER1	Schizophrenia	C0036341	0.4
CTX/HIP	CNKSR2	MENTAL RETARDATION, X-LINKED, SYNDROMIC, HOUGE TYPE	C4538788	0.4
CTX/HIP	SLC17A7	Schizophrenia	C0036341	0.4
CTX/HIP	SHANK3	SCHIZOPHRENIA 15	C3151380	0.4
CTX/HIP	PHACTR1	Coronary Arteriosclerosis	C0010054	0.4
CTX/HIP	PHACTR1	Seizures	C0036572	0.4
CTX/HIP	PHACTR1	Common Migraine	C0338480	0.4
CB	CACNA1A	Spinocerebellar Ataxia Type 6 (disorder)	C0752124	1
CB	CACNA1A	Episodic ataxia type 2 (disorder)	C1720416	1
CB	SPTBN2	Spinocerebellar Ataxia Type 5	C0752123	1
CB	PRPF8	Retinitis Pigmentosa 13	C1838702	0.92
CB	GRM1	SPINOCEREBELLAR ATAXIA, AUTOSOMAL RECESSIVE 13	C3553816	0.9
CB	PHKA1	Glycogen Storage Disease, Type IXD	C1845151	0.9
CB	CACNA1A	Hemiplegic migraine, familial type 1	C1832884	0.8
CB	PRKCG	Spinocerebellar ataxia 14	C1854369	0.8
CB	ITM2B	Dementia, familial Danish	C1861735	0.8
CB	ITM2B	CEREBRAL AMYLOID ANGIOPATHY, ITM2B-RELATED, 1	C1867773	0.8
CB	SF3B1	MYELODYSPLASTIC SYNDROME	C3463824	0.8
CB	ALS2	Hereditary spastic paralysis, infantile onset ascending	C2931441	0.8
CB	ADSL	Adenylosuccinate lyase deficiency (disorder)	C0268126	0.79
CB	NFIX	Malan overgrowth syndrome	C3553660	0.79
CB	KCNC3	Spinocerebellar ataxia 13	C1854488	0.77
CB	SYNE1	Muscular Dystrophy, Emery-Dreifuss	C0410189	0.77
CB	CACNA1A	Absence Epilepsy	C0014553	0.76
CB	ITPR1	SPINOCEREBELLAR ATAXIA 29	C1861732	0.76
CB	ALS2	Primary lateral sclerosis juvenile	C1853396	0.76
CB	CA4	Retinitis Pigmentosa 17	C1833245	0.74
CB	ITPR1	SPINOCEREBELLAR ATAXIA 15	C1847725	0.74
CB	S100B	Bipolar Disorder	C0005586	0.74
CB	TALDO1	Transaldolase Deficiency	C1291329	0.74
CB	MPDU1	CONGENITAL DISORDER OF GLYCOSYLATION, TYPE If	C1836669	0.73
CB	CDC42	TAKENOUCHI-KOSAKI SYNDROME	C4225222	0.71
CB	TUBA8	Polymicrogyria With Optic Nerve Hypoplasia	C2750798	0.71
CB	CACNA1A	EPILEPTIC ENCEPHALOPATHY, EARLY INFANTILE, 42	C4310716	0.7
CB	DNM1	EPILEPTIC ENCEPHALOPATHY, EARLY INFANTILE, 31	C4225357	0.7
CB	KCNC1	EPILEPSY, PROGRESSIVE MYOCLONIC 7	C4015420	0.7
CB	QARS1	MICROCEPHALY, PROGRESSIVE, WITH SEIZURES AND CEREBRAL AND CEREBELLAR ATROPHY	C4014239	0.7
CB	ITM2B	RETINAL DYSTROPHY WITH INNER RETINAL DYSFUNCTION AND GANGLION CELL ABNORMALITIES	C4015146	0.7
CB	SNRNP200	RETINITIS PIGMENTOSA 33 (disorder)	C1835895	0.7
CB	EMC1	CEREBELLAR ATROPHY, VISUAL IMPAIRMENT, AND PSYCHOMOTOR RETARDATION	C4225172	0.7
CB	SYNE1	SPINOCEREBELLAR ATAXIA, AUTOSOMAL RECESSIVE 8 (disorder)	C1853116	0.7
CB	ALS2	AMYOTROPHIC LATERAL SCLEROSIS 2, JUVENILE (disorder)	C1859807	0.7
CB	SPTBN2	SPINOCEREBELLAR ATAXIA, AUTOSOMAL RECESSIVE 14	C3809327	0.63
CB	GRM1	SPINOCEREBELLAR ATAXIA 44	C4521563	0.61
CB	EML1	BAND HETEROTOPIA	C4284594	0.6
CB	S100B	Mental Depression	C0011570	0.6
CB	CACNG2	MENTAL RETARDATION, AUTOSOMAL DOMINANT 10	C3280284	0.6
CB	SYNE1	Emery-Dreifuss Muscular Dystrophy 4	C2751807	0.6
CB	SF3B1	Uveal melanoma	C0220633	0.6
CB	RDH11	RETINAL DYSTROPHY, JUVENILE CATARACTS, AND SHORT STATURE SYNDROME	C4015242	0.6
CB	PPP1R1B	Schizophrenia	C0036341	0.6
CB	SYT2	MYASTHENIC SYNDROME, CONGENITAL, 7, PRESYNAPTIC	C4015038	0.6
CB	GABBR1	Alcoholic Intoxication, Chronic	C0001973	0.56
CB	LMNB1	Adult onset autosomal dominant leukodystrophy	C3164344	0.55
CB	CAT	Catalase deficiency	C2931868	0.54
CB	LMNB1	Leukodystrophy, Demyelinating, Adult-Onset, Autosomal Dominant	C1868512	0.53
CB	SHANK1	Autistic Disorder	C0004352	0.53
CB	GRM1	Epilepsy, Temporal Lobe	C0014556	0.52
CB	SYNE1	Autosomal Dominant Emery-Dreifuss Muscular Dystrophy (disorder)	C0410190	0.52
CB	CAMK4	Cocaine Dependence	C0600427	0.51
CB	CAT	Brain Ischemia	C0007786	0.51
CB	CAT	Major Depressive Disorder	C1269683	0.51
CB	FLNA	Congenital idiopathic intestinal pseudoobstruction	C2746068	0.51
CB	CACNA2D2	Ataxia	C0004134	0.51
CB	CACNA2D2	Absence Epilepsy	C0014553	0.51
CB	PPP1R1B	Mental Depression	C0011570	0.51
CB	APEX1	Visual seizure	C0270824	0.5
CB	ATP2A3	Diabetes Mellitus, Experimental	C0011853	0.5
CB	ATP2B2	Deafness, Autosomal Recessive 12	C1832394	0.5
CB	CACNA1A	Ataxia	C0004134	0.5
CB	CAT	Chemical and Drug Induced Liver Injury	C4277682	0.5
CB	GRIA4	NEURODEVELOPMENTAL DISORDER WITH OR WITHOUT SEIZURES AND GAIT ABNORMALITIES	C4693391	0.5
CB	HNRNPA2B1	INCLUSION BODY MYOPATHY WITH EARLY-ONSET PAGET DISEASE AND FRONTOTEMPORAL DEMENTIA	C1833662	0.5
CB	KIT	melanoma	C0025202	0.5
CB	S100B	Depression, Bipolar	C0005587	0.5
CB	S100B	Manic Disorder	C0024713	0.5
CB	S100B	Brain Edema	C1527311	0.5
CB	CACNA2D2	Epilepsy	C0014544	0.5
CB	PRPF8	Retinitis Pigmentosa	C0035334	0.5
CB	SNRNP200	Retinitis Pigmentosa	C0035334	0.5
CB	SYNE1	Cerebellar Ataxia	C0007758	0.5
CB	HNRNPA2B1	Amyotrophic Lateral Sclerosis	C0002736	0.49
CB	CACNA1A	Dystonia	C0013421	0.48
CB	CA4	Retinitis Pigmentosa	C0035334	0.47
CB	GABBR1	Schizophrenia	C0036341	0.46
CB	SYNE1	Bipolar Disorder	C0005586	0.45
CB	ATP2A2	Bipolar Disorder	C0005586	0.44
CB	SPTBN2	Global developmental delay	C0557874	0.44
CB	ADSL	Autistic Disorder	C0004352	0.43
CB	ATP2A2	Schizophrenia	C0036341	0.43
CB	CACNA1A	Epileptic encephalopathy	C0543888	0.43
CB	CDC42	Intellectual Disability	C3714756	0.43
CB	DNM1	Epileptic encephalopathy	C0543888	0.43
CB	PLCB4	Uveal melanoma	C0220633	0.43
CB	NFIX	Bipolar Disorder	C0005586	0.42
CB	ADSL	Intellectual Disability	C3714756	0.41
CB	TALDO1	Hydrops Fetalis	C0020305	0.41
CB	SF3B1	Malignant melanoma of iris	C0346373	0.41
CB	APEX1	Liver carcinoma	C2239176	0.4
CB	CACNA1A	Cerebellar Ataxia	C0007758	0.4
CB	CACNA1A	Ataxia, Spinocerebellar	C0087012	0.4
CB	CACNA1A	Abnormal coordination	C0520966	0.4
CB	CAT	Asthma	C0004096	0.4
CB	CAT	Neoplasms	C0027651	0.4
CB	EML1	Subcortical Band Heterotopia	C1848201	0.4
CB	EPHX1	Malignant neoplasm of lung	C0242379	0.4
CB	EPHX1	Liver carcinoma	C2239176	0.4
CB	FLNA	Bilateral Periventricular Nodular Heterotopia	C4551969	0.4
CB	PLCB4	Cleft Palate	C0008925	0.4
CB	S100B	Depressive disorder	C0011581	0.4
CB	S100B	Down Syndrome	C0013080	0.4
CB	S100B	Schizophrenia	C0036341	0.4
CB	CACNA2D2	Chorea	C0008489	0.4
CB	CACNA2D2	Global developmental delay	C0557874	0.4
CB	MPDU1	Seizures	C0036572	0.4
CB	SYNE1	Intellectual Disability	C3714756	0.4
CB	SF3B1	Malignant Neoplasms	C0006826	0.4
CB	SF3B1	Malignant melanoma of choroid	C0346388	0.4
CB	TUBA8	Seizures	C0036572	0.4
PM	ASPA	Canavan Disease	C0206307	1
PM	FAH	Tyrosinemia, Type I	C0268490	1
PM	GFAP	Alexander Disease	C0270726	1
PM	KCNJ10	SeSAME syndrome	C2748572	1
PM	PLP1	Pelizaeus-Merzbacher Disease	C0205711	1
PM	PLP1	SPASTIC PARAPLEGIA 2, X-LINKED (disorder)	C1839264	1
PM	PYGM	Glycogen Storage Disease Type V	C0017924	1
PM	NDRG1	CHARCOT-MARIE-TOOTH DISEASE, TYPE 4D	C1832334	0.97
PM	NEFL	CHARCOT-MARIE-TOOTH DISEASE, AXONAL, TYPE 2E (disorder)	C1843225	0.95
PM	GDAP1	CHARCOT-MARIE-TOOTH DISEASE, AXONAL, TYPE 2K	C1842983	0.91
PM	ATP1A2	MIGRAINE, FAMILIAL HEMIPLEGIC, 2	C1865322	0.8
PM	ETFDH	Multiple Acyl Coenzyme A Dehydrogenase Deficiency	C0268596	0.8
PM	HADHA	Trifunctional Protein Deficiency With Myopathy And Neuropathy	C1969443	0.8
PM	HADHA	Long chain 3-hydroxyacyl-CoA dehydrogenase deficiency	C3711645	0.8
PM	SCN5A	Sudden infant death syndrome	C0038644	0.8
PM	SCN5A	Ventricular Fibrillation, Paroxysmal Familial, 1	C2751898	0.8
PM	STAT3	Hyper-Immunoglobulin E Syndrome, Autosomal Dominant	C2936739	0.8
PM	STAT3	Job Syndrome	C3887645	0.8
PM	SLC6A5	HYPEREKPLEXIA 3	C3553288	0.8
PM	SACS	SPASTIC ATAXIA, CHARLEVOIX-SAGUENAY TYPE	C1849140	0.8
PM	TPH2	Unipolar Depression	C0041696	0.8
PM	GDAP1	CHARCOT-MARIE-TOOTH DISEASE, TYPE 4A (disorder)	C1859198	0.77
PM	QDPR	Phenylketonuria II	C0268465	0.76
PM	AUH	3-@METHYLGLUTACONIC ACIDURIA, TYPE I	C0342727	0.75
PM	FH	Fumarase deficiency	C0342770	0.74
PM	HSPA9	EVEN-PLUS SYNDROME	C4225180	0.72
PM	SLC25A1	Combined D-2- and L-2-hydroxyglutaric aciduria	C2746066	0.72
PM	PRKRA	DYSTONIA 16 (disorder)	C2677567	0.72
PM	SCN5A	SICK SINUS SYNDROME 1, AUTOSOMAL RECESSIVE	C1837845	0.71
PM	HIBCH	Beta-Hydroxyisobutyryl CoA Deacylase Deficiency	C0342738	0.71
PM	ACADSB	2-Methylbutyryl-CoA Dehydrogenase Deficiency	C1864912	0.7
PM	FGA	Amyloidosis, familial visceral	C0268389	0.7
PM	IDH1	Glioma	C0017638	0.7
PM	IDH1	Maffucci Syndrome	C0024454	0.7
PM	KCNA2	EPILEPTIC ENCEPHALOPATHY, EARLY INFANTILE, 32	C4225350	0.7
PM	KIF2A	CORTICAL DYSPLASIA, COMPLEX, WITH OTHER BRAIN MALFORMATIONS 3	C3809414	0.7
PM	MAG	SPASTIC PARAPLEGIA 75, AUTOSOMAL RECESSIVE	C4225250	0.7
PM	NEFL	Charcot-Marie-Tooth disease, demyelinating, Type 1F	C1843164	0.7
PM	SLC6A9	GLYCINE ENCEPHALOPATHY WITH NORMAL SERUM GLYCINE	C4310943	0.7
PM	STAT3	AUTOIMMUNE DISEASE, MULTISYSTEM, INFANTILE-ONSET, 1	C4014795	0.7
PM	PDHX	Pyruvate Dehydrogenase E3-Binding Protein Deficiency	C1855553	0.7
PM	GMPPA	ALACRIMA, ACHALASIA, AND MENTAL RETARDATION SYNDROME	C3809738	0.7
PM	LARS1	INFANTILE LIVER FAILURE SYNDROME 1	C3809522	0.7
PM	GDAP1	Charcot-Marie-Tooth Disease	C0007959	0.7
PM	GDAP1	Charcot-Marie-Tooth Disease, Recessive Intermediate A	C1842197	0.7
PM	GDAP1	Charcot-Marie-Tooth disease, Type 4A, axonal form	C1843183	0.7
PM	ADSS1	MYOPATHY, DISTAL, 5	C4310754	0.7
PM	PREPL	Hypotonia-Cystinuria Syndrome	C1848030	0.68
PM	MOG	Narcolepsy	C0027404	0.63
PM	STAT3	HYPER-IgE RECURRENT INFECTION SYNDROME 1, AUTOSOMAL DOMINANT	C4721531	0.63
PM	FGA	Dysfibrinogenemia, Congenital	C0272350	0.62
PM	FGA	Fibrinogen Deficiency	C4316812	0.62
PM	ATP1A2	ALTERNATING HEMIPLEGIA OF CHILDHOOD 1	C3549447	0.61
PM	AUH	3-Methylglutaconic aciduria type 1	C0342728	0.61
PM	IDH1	METAPHYSEAL ENCHONDROMATOSIS WITH D-2-HYDROXYGLUTARIC ACIDURIA	C3553958	0.61
PM	KCNJ10	DEAFNESS, AUTOSOMAL RECESSIVE 4, WITH ENLARGED VESTIBULAR AQUEDUCT	C3538946	0.6
PM	MOG	NARCOLEPSY 7	C3280266	0.6
PM	NEFH	CHARCOT-MARIE-TOOTH DISEASE, AXONAL, TYPE 2CC	C4310790	0.6
PM	NEFL	CHARCOT-MARIE-TOOTH DISEASE, DOMINANT INTERMEDIATE G	C4693509	0.6
PM	SLC25A1	MYASTHENIC SYNDROME, CONGENITAL, 23, PRESYNAPTIC	C4748678	0.6
PM	PRKRA	Dystonia	C0013421	0.6
PM	DHX30	NEURODEVELOPMENTAL DISORDER WITH SEVERE MOTOR IMPAIRMENT AND ABSENT LANGUAGE	C4540496	0.6
PM	TPH2	Depressive disorder	C0011581	0.6
PM	TPH2	Major Depressive Disorder	C1269683	0.6
PM	MBP	Demyelinating Diseases	C0011303	0.58
PM	MBP	Schizophrenia	C0036341	0.58
PM	STAT3	Hyper-Immunoglobulin E Syndrome, Autosomal Recessive	C1968689	0.55
PM	ATP1A2	Alternating hemiplegia of childhood	C0338488	0.54
PM	TRAF3	Herpes encephalitis	C0276226	0.53
PM	CTSB	Keratolytic winter erythema	C0406756	0.52
PM	MOG	Narcolepsy-Cataplexy Syndrome	C0751362	0.51
PM	ANXA5	Hepatolenticular Degeneration	C0019202	0.5
PM	ASPA	Canavan Disease, Juvenile	C0751667	0.5
PM	FAH	Tyrosinemias	C0268483	0.5
PM	IDH1	Brain Neoplasms	C0006118	0.5
PM	IDH1	Glioblastoma Multiforme	C1621958	0.5
PM	MOG	Experimental Autoimmune Encephalomyelitis	C0014072	0.5
PM	NEFH	Amyotrophic Lateral Sclerosis	C0002736	0.5
PM	TRAF3	Herpetic meningoencephalitis	C0019385	0.5
PM	TRAF3	ENCEPHALOPATHY, ACUTE, INFECTION-INDUCED (HERPES-SPECIFIC), SUSCEPTIBILITY TO, 5	C3553868	0.5
PM	SLC6A5	Hereditary Hyperexplexia	C1835614	0.5
PM	SLC30A9	BIRK-LANDAU-PEREZ SYNDROME	C4539828	0.5
PM	TPH2	Endogenous depression	C0011573	0.5
PM	QDPR	Hyperphenylalaninaemia	C0751435	0.49
PM	PRKRA	Parkinsonian Disorders	C0242422	0.48
PM	GFAP	Seizures	C0036572	0.46
PM	KCNA2	Epileptic encephalopathy	C0543888	0.46
PM	CA2	Intellectual Disability	C3714756	0.43
PM	KCNA2	Seizures	C0036572	0.43
PM	KIF2A	Microcephaly	C0025958	0.43
PM	SCN5A	Familial dilated cardiomyopathy	C0340427	0.43
PM	PREPL	MYASTHENIC SYNDROME, CONGENITAL, 22	C4479088	0.43
PM	FGA	Venous Thromboembolism	C1861172	0.42
PM	PYGM	Myopathy	C0026848	0.42
PM	SLC6A5	Apnea	C0003578	0.42
PM	SACS	Intellectual Disability	C3714756	0.41
PM	ALB	Cerebrovascular accident	C0038454	0.4
PM	ATP1A2	Arthrogryposis	C0003886	0.4
PM	ATP1A2	Dystonia	C0013421	0.4
PM	ATP1A2	Migraine Disorders	C0149931	0.4
PM	AUH	Dystonia	C0013421	0.4
PM	CNP	Schizophrenia	C0036341	0.4
PM	CTSB	Glioblastoma	C0017636	0.4
PM	CTSB	Glioblastoma Multiforme	C1621958	0.4
PM	GFAP	Amyotrophic Lateral Sclerosis	C0002736	0.4
PM	GFAP	Epilepsy	C0014544	0.4
PM	GFAP	Parkinson Disease	C0030567	0.4
PM	HADHB	Long chain 3-hydroxyacyl-CoA dehydrogenase deficiency	C3711645	0.4
PM	HSPA9	Parkinson Disease	C0030567	0.4
PM	IDH1	Malignant Glioma	C0555198	0.4
PM	KCNA2	Intellectual Disability	C3714756	0.4
PM	KCNJ10	Enlarged Vestibular Aqueduct	C1863752	0.4
PM	KIF2A	Cortical Dysplasia	C0431380	0.4
PM	MAG	Schizophrenia	C0036341	0.4
PM	MOG	Demyelinating Diseases	C0011303	0.4
PM	PLP1	Dystonia	C0013421	0.4
PM	PLP1	Pelizaeus-Merzbacher Disease, Atypical	C0751915	0.4
PM	QDPR	Dystonia	C0013421	0.4
PM	SCN5A	Bundle-Branch Block	C0006384	0.4
PM	SCN5A	Congestive heart failure	C0018802	0.4
PM	SCN5A	Tachycardia, Ventricular	C0042514	0.4
PM	SCN5A	Sinus Node Dysfunction (disorder)	C0428908	0.4
PM	SCN5A	Long QT syndrome type 3	C2931401	0.4
PM	SLC6A9	Schizophrenia	C0036341	0.4
PM	SNCG	Malignant neoplasm of breast	C0006142	0.4
PM	SNCG	Breast Carcinoma	C0678222	0.4
PM	STAT3	Adenocarcinoma	C0001418	0.4
PM	STAT3	Atherosclerosis	C0004153	0.4
PM	STAT3	Autoimmune Diseases	C0004364	0.4
PM	STAT3	Malignant neoplasm of breast	C0006142	0.4
PM	STAT3	Carcinoma	C0007097	0.4
PM	STAT3	Malignant tumor of colon	C0007102	0.4
PM	STAT3	Non-Small Cell Lung Carcinoma	C0007131	0.4
PM	STAT3	Squamous cell carcinoma	C0007137	0.4
PM	STAT3	Inflammatory Bowel Diseases	C0021390	0.4
PM	STAT3	leukemia	C0023418	0.4
PM	STAT3	Leukemia, Myelocytic, Acute	C0023467	0.4
PM	STAT3	Liver neoplasms	C0023903	0.4
PM	STAT3	Malignant neoplasm of stomach	C0024623	0.4
PM	STAT3	Medulloblastoma	C0025149	0.4
PM	STAT3	Neoplasm Metastasis	C0027627	0.4
PM	STAT3	Pancreatic Neoplasm	C0030297	0.4
PM	STAT3	Prostatic Neoplasms	C0033578	0.4
PM	STAT3	Stomach Neoplasms	C0038356	0.4
PM	STAT3	T-Cell Lymphoma	C0079772	0.4
PM	STAT3	Ki-1+ Anaplastic Large Cell Lymphoma	C0206180	0.4
PM	STAT3	Childhood Medulloblastoma	C0278510	0.4
PM	STAT3	Adult Medulloblastoma	C0278876	0.4
PM	STAT3	Malignant neoplasm of liver	C0345904	0.4
PM	STAT3	Malignant neoplasm of pancreas	C0346647	0.4
PM	STAT3	Malignant neoplasm of prostate	C0376358	0.4
PM	STAT3	Breast Carcinoma	C0678222	0.4
PM	STAT3	ovarian neoplasm	C0919267	0.4
PM	STAT3	Malignant neoplasm of ovary	C1140680	0.4
PM	STAT3	Squamous cell carcinoma of the head and neck	C1168401	0.4
PM	STAT3	Mammary Neoplasms	C1458155	0.4
PM	STAT3	cervical cancer	C4048328	0.4
PM	PDHX	Dystonia	C0013421	0.4
PM	PDHX	Intellectual Disability	C3714756	0.4
PM	PRKRA	Dystonia Disorders	C0393593	0.4
PM	PRKRA	Dystonia, Limb	C0751093	0.4
PM	PRKRA	Intellectual Disability	C3714756	0.4
PM	ELMO1	Diabetic Nephropathy	C0011881	0.4
PM	NDRG1	Malignant neoplasm of breast	C0006142	0.4
PM	NDRG1	Neoplasm Metastasis	C0027627	0.4
PM	NDRG1	Malignant neoplasm of prostate	C0376358	0.4
PM	NDRG1	Breast Carcinoma	C0678222	0.4
PM	AKR1B10	Malignant Neoplasms	C0006826	0.4
PM	AKR1B10	Neoplasms	C0027651	0.4
PM	TPH2	Bipolar Disorder	C0005586	0.4
PM	TPH2	Mental Depression	C0011570	0.4
PM	TPH2	Schizophrenia	C0036341	0.4
PM	TPH2	Attention deficit hyperactivity disorder	C1263846	0.4
PM	TPH2	ATTENTION DEFICIT-HYPERACTIVITY DISORDER, SUSCEPTIBILITY TO, 7	C2751802	0.4
