## Supplemental Table 16 for "Cell type-specific biotin labeling *in vivo* resolves regional neuronal proteomic differences in mouse brain"

### Sheet: Sheet1
Supplemental Table 19: Luminex Phospho-signaling and cytokine assays of total brain lysates from AAV Cohort.
These data are associated with Figure 5c-e
STANDARD ASSAY													ADAPTED ASSAY
Panel	Analyte	WT uninjected			WT + AAV9-hSyn-Cre			RosaTurboID/wt + AAV9-hSyn-Cre			p value RosaTurboID/wt+hSyn vs. WT+hSyn		Panel	Analyte	WT uninjected			WT + AAV9-hSyn-Cre			RosaTurboID/wt + AAV9-hSyn-Cre			p value RosaTurboID/wt+hSyn vs. WT+hSyn
MAPK	pAtf-2	228.75	14.25	22.75	32.75	25.75	13.75	41.75	184.25	234.25	0.089374		MAPK	pAtf-2	3.5	15.5	5.5	8.5	5.5	3.5	32.5	15.5	33.5	0.0239136
MAPK	pJnk	1071	246	406	349.25	502	54	150	532.5	733.5	0.474319		MAPK	pJnk	11	15.5	11.5	7.5	7.5	4.5	70.5	37.5	89.5	0.0175817
MAPK	pHSP-27	12	2.5	4	9	8	8	29	92	123.5	0.0579695		MAPK	pHSP-27	7	17	9	9	7	4	113	61	230	0.062623
MAPK	p-p38	27.5	NaN	9	0	0	0	79	0	86	0.116832		MAPK	p-p38	NaN	50.5	5	4.5	2.5	2.5	115.5	46.5	90.5	0.0159446
MAPK	pErk1/2	53	21	25.5	51	36.5	11	72.5	53.5	80.5	0.0639488		MAPK	pErk1/2	10	33	14	8	5	3	85	38	73.5	0.0133564
MAPK	p-p53	4	5	2	3.5	3	4	11	10	17	0.0141726		MAPK	p-p53	2.25	9.25	4.25	5.75	5.25	1.25	15.25	4.25	12.25	0.143474
MAPK	pMek1	152.5	43	38.5	11.5	11.5	14.5	71.5	65	94.5	0.00201072		MAPK	pMek1	11.5	46	14.5	7.5	7.5	2.5	78	50	94.5	0.0064346
MAPK	pMSK1	8.5	3.5	1.5	6.5	4.5	4.5	20.5	20.5	23.5	0.000169722		MAPK	pMSK1	3.5	20	5.5	7.5	4.5	1.5	22.5	12.5	22.5	0.0174768
MAPK	pStat1	9	4.5	3.5	7.5	5.5	6.5	26.5	22.5	28.5	0.000479669		MAPK	pStat1	3.5	10.5	3.5	6.5	5.5	2.5	32.5	11.5	28.5	0.0418809
MAPK	pcJun	8	7	3	5.25	3	7	25	17	37	0.0230467		MAPK	pcJun	3	13	4	7	4	0	29	11	29	0.0379305
AKT	pGSK3\beta	21	11	9	4	8	4	15	13	41	0.124682		AKT	pGSK3\beta	0	0	0	0	0	0	34	15	28	0.0102052
AKT	pIGF1R	5	9.5	7	1	6	7	23	11	36.5	0.0682493		AKT	pIGF1R	0	0	0	0	0	0	31.5	11	26	0.0203449
AKT	pIRS1	4	11	6	1	7	4	32	15	49.5	0.0495007		AKT	pIRS1	0	0	0	0	0	0	42	17	38	0.0140272
AKT	pAkt	18	14.5	13.5	38.5	34	40	21	11	19	0.00445299		AKT	pAkt	1	0	0	0	0	0	25	6	14	0.0527945
AKT	p-mTOR	9	20	11	36.5	19	11	36	18	50	0.354097		AKT	p-mTOR	0	0	0	0	0	1	51	17	40	0.0236121
AKT	p70S6K	3	13	7	0.5	7	6	10.5	6	17	0.152446		AKT	p70S6K	0	0	0	0	0	0	8	1	6	0.0742015
AKT	pIR	4	10	6	0.5	6	3.5	23	11.5	43	0.0736203		AKT	pIR	0	0	0	0	0	0	33	12	28	0.0184264
AKT	pPTEN	35	16.5	21	206	101	143	44	23	60	0.0291229		AKT	pPTEN	1	0	0	0	0	0	38	13	28	0.0222628
AKT	pGSK3\alpha	10	13	10	3	10	8	33	22	45	0.0193786		AKT	pGSK3\alpha	0	0	0	0	0	0	59.5	21.5	39.5	0.0215817
AKT	pTSC2	18.5	11	14	16	10	12	35	19	55	0.0885492		AKT	pTSC2	0	0	0	0	0	0	48.5	19	38	0.0151787
AKT	pRPS6	7	14.5	9	2	7	5.5	28.5	18	43	0.0277972		AKT	pRPS6	0	0	0	0	0	0	41	17	34	0.0126099
CYTOKINES	G-CSF	2.5	1.5	1.5	0	1.5	1.5	8.5	2.5	0.5	0.312743		CYTOKINES	G-CSF	1.25	0	0.25	0.25	0.25	0.25	1.25	0.25	1.25	0.116117
CYTOKINES	Eotaxin	7.5	5.5	3.5	1.5	2.5	1.5	15.5	8.5	3.5	0.103932		CYTOKINES	Eotaxin	3	3	2	0	1	1	4	1.5	3	0.0534992
CYTOKINES	GM-CSF	4.5	0.5	1.5	0	0.5	0	10.5	1.5	2.5	0.177226		CYTOKINES	GM-CSF	0.5	0	0.5	0.5	0	0.5	0	0	1.5	0.767644
CYTOKINES	IFN-g	2.75	0	0	0	0	0	6.75	0	4.75	0.128006		CYTOKINES	IFN-g	3.75	3.25	1.75	1.75	0.75	0.75	1.75	0.75	1.75	0.518519
CYTOKINES	IL-1a	34.5	46	36	73.5	50.5	69.5	168.5	93.5	16.5	0.558507		CYTOKINES	IL-1a	23	24	20.5	7	5	4	67.5	39.5	62	0.00407037
CYTOKINES	IL-1b	5.5	2.5	4.5	7.5	6.5	6	18.5	8.5	4.5	0.411673		CYTOKINES	IL-1b	3.5	2.5	1.5	1.5	0.5	0.5	6.5	4.5	4.5	0.00435682
CYTOKINES	IL-2	48.75	43.75	39.75	139.75	110.75	132.75	162.25	104.75	17.25	0.486099		CYTOKINES	IL-2	28	22	20	9	9	7	74	41	60	0.00644504
CYTOKINES	IL-4	0.5	0.5	0.5	0.5	0.5	1.5	7.5	4.5	2.5	0.0550406		CYTOKINES	IL-4	2.5	6	0.5	1.5	0.5	0.5	2	2.5	1.5	0.0572352
CYTOKINES	IL-3	6	1	2	0	0	0	8	3	1	0.127046		CYTOKINES	IL-3	1	0.5	0.5	0.5	1.5	0	1.5	0.5	1.5	0.416866
CYTOKINES	IL-5	0.5	2.5	1.5	0.5	0.5	0.5	8.5	2.5	0.5	0.237796		CYTOKINES	IL-5	0.75	0.75	0.75	0.75	0.75	0.75	1.75	1.75	1.75	#DIV/0!
CYTOKINES	IL-6	3	0	1	0	2.5	3.5	12.5	5.5	2.5	0.198599		CYTOKINES	IL-6	2.5	1.5	1.5	0.5	1.5	1.5	3.5	1.5	3.5	0.0890093
CYTOKINES	IL-7	16.75	12.25	12.75	1.75	4.25	4.75	47.25	27.75	23.25	0.0171193		CYTOKINES	IL-7	6.5	5.5	5.5	1.5	1.5	1.5	14.5	7.5	14.5	0.0102497
CYTOKINES	IL-9	67.25	124.75	54.75	193.75	133.75	148.25	231.75	302.75	188.25	0.0958631		CYTOKINES	IL-9	27.5	22.5	17.5	7.5	5.5	5.5	73	39.5	59.5	0.00631543
CYTOKINES	IL-10	24.5	23.5	17.5	15.5	7	13.5	75.5	103.5	3.5	0.1777		CYTOKINES	IL-10	22	28.5	9.5	20	2	15	51	41	52.5	0.00518358
CYTOKINES	IL-12p40	23.5	11.5	17.5	12	10.5	9.5	54	34.5	28.5	0.0214929		CYTOKINES	IL-12p40	13	11	8	3	3	3	22	14	17	0.00327182
CYTOKINES	IL-12p70	2.25	1.25	0.25	0	0	0	7.25	2.25	3.25	0.0497026		CYTOKINES	IL-12p70	1	0	1	0	0	0	1	0	1	0.116117
CYTOKINES	LIF	3	3	4	0	2	2	11	6	0.5	0.22081		CYTOKINES	LIF	1	0	1	1	0	0	1	0.5	1	0.250815
CYTOKINES	IL-13	18.5	39.5	14.5	148.5	97	140.5	72	52.5	27	0.0192992		CYTOKINES	IL-13	10	11	8	5	5	4	26	13	22	0.0153464
CYTOKINES	LIX	8	6.5	9.5	0.5	3.5	5.5	25.5	15.5	12	0.0279474		CYTOKINES	LIX	7.5	9.5	4.5	3.5	2.5	1.5	10.5	4.5	10.5	0.0449088
CYTOKINES	IL-15	6.75	4.75	5.75	2.75	6.75	5.75	21.75	8.75	7.75	0.175757		CYTOKINES	IL-15	3	2	2	2	2	3	5	3	5	0.0550406
CYTOKINES	IL-17	33	25	26	114	79	150	42	36	26	0.0192716		CYTOKINES	IL-17	1.25	1.25	2.25	3.25	2.25	1.25	3.25	2.25	3.25	0.373901
CYTOKINES	IP-10	41	52	32	123	292.5	209.5	562	577	238	0.106883		CYTOKINES	IP-10	17	18	14	6	5	6	44	27	32	0.00477026
CYTOKINES	KC	8	2	5	62.5	34	47.5	54	25	17.5	0.316495		CYTOKINES	KC	5	6.5	4.5	2.5	3.5	3.5	18.5	9.5	18	0.0143829
CYTOKINES	MCP-1	2.75	8.75	0.75	8.75	2.75	1.75	9.25	9.75	3.75	0.337786		CYTOKINES	MCP-1	1	1	2	1	0	1	2	1	1	0.2302
CYTOKINES	MIP-1a	5.5	112.5	6.5	99.5	38.5	45	73.5	170.5	85.5	0.248006		CYTOKINES	MIP-1a	1.25	1.25	1.25	2.25	3.25	1.25	5.25	3.25	4.25	0.070484
CYTOKINES	MIP-1b	4	1	6	0	4	3	10	5	0	0.441823		CYTOKINES	MIP-1b	1.5	0	0.5	1.5	0.5	0.5	1.5	0.5	1.5	0.518519
CYTOKINES	M-CSF	3	1.5	2.5	0.5	1.5	1.5	10.5	3.5	3.5	0.118815		CYTOKINES	M-CSF	1.25	0.25	0.75	1.25	1.25	0.25	1.25	0.25	0.25	0.518519
CYTOKINES	MIP-2	3.5	2.5	3.5	0.5	1.5	1.5	10.5	2.5	2.5	0.210867		CYTOKINES	MIP-2	2	3	3	1	1	1	2	2	2	#DIV/0!
CYTOKINES	MIG	6.5	8.5	4.5	76.5	41.5	117	449	598.5	303.5	0.0133536		CYTOKINES	MIG	3.75	6.25	3.25	1.25	1.25	1.25	6.75	3.75	5.25	0.00988999
CYTOKINES	RANTES	24.5	23.5	25.5	11.5	10.5	13.5	61.5	45.5	30	0.0207777		CYTOKINES	RANTES	13	26.5	16.5	4	3.5	2	28.5	20.5	25.5	0.000846617
CYTOKINES	VEGF	765.5	626.5	649.5	73.5	63.5	66.5	785	868.5	489.5	0.00492412		CYTOKINES	VEGF	14	10	10.5	9	10	7	38.5	20	34	0.0170957
CYTOKINES	TNF-a	9.5	16.5	3.5	-0.5	1.5	0.5	26.5	13.5	7.5	0.0529848		CYTOKINES	TNF-a	5	4.5	5.5	1	0.5	0	8.5	4.5	16	0.0535564
