## Supplemental Table 17 for "Cell type-specific biotin labeling *in vivo* resolves regional neuronal proteomic differences in mouse brain"

### Sheet: Sheet1
Supplemental Table 20: Luminex analyses of brain lysates from Camk2a-Cre-ert2/R26-TurboID mice: Regional analysis
STANDARD ASSAY																				ADAPTED ASSAY
		Camk2a-CreErt2 controls								Camk2a-CreErt2/RosaTurboID/wt												Camk2a-Cre-ert2 controls								Camk2a-CreErt2/RosaTurboID/wt
Analyte	Panel	CTX	CTX	ST	ST	PM	PM	CB	CB	CTX	CTX	ST	ST	PM	PM	CB	CB	p value		Analyte	Panel	CTX	CTX	ST	ST	PM	PM	CB	CB	CTX	CTX	ST	ST	PM	PM	CB	CB	p value
GSK3beta	Akt	1.5	9.5	3.5	7.5	10.5	2.5	1.5	2.5	19.5	13.5	17	18.5	2.5	8.5	8.5	9.5	0.0103899		GSK3beta	Akt	3	2	0	0	7	2	2	0	33	48	30.5	38	17.5	17	14	8	0.000268874
IGF1R	Akt	0	0	0	0	1.5	0	0	0	4.5	0	1	0	0	0	0	0	0.410336		IGF1R	Akt	0.5	0.5	0	0	2.5	0.5	0.5	0	16.5	23.5	10.5	16.5	8.5	6.5	3	0	0.00277184
IRS1	Akt	0	0	0	0	0	0	0	0	11	0	0	5	0	1	1.5	2	0.0767342		IRS1	Akt	2.5	1.5	0	0	4.5	2.5	4.5	0	32.5	47.5	26.5	32.5	15.5	14.5	16.5	8.5	0.000258737
Akt	Akt	9.5	24	17.5	27	50.5	4	22	7	20	7	32	7	15	14	44	5	0.763734		Akt	Akt	5	2.5	2.5	1.5	10.5	2.5	5.5	1.5	29	50.5	18.5	46.5	14.5	12.5	13.5	7.5	0.0041034
mTOR	Akt	0.5	2.5	0	0	1.5	0	1.5	0	8.5	2	7.5	7.5	0	2.5	5.5	1.5	0.0092452		mTOR	Akt	2.5	0.5	0	0	4.5	0.5	0.5	0	25	37.5	18.5	32.5	16.5	16.5	11.5	3.5	0.000265279
p70S6K	Akt	0	0	0	0	0	0	0	0	1	0	0	0	0	0	0	0	0.334282		p70S6K	Akt	1.75	0	0	0	3.75	1.75	0	0	8.75	15.75	4.75	10.75	8.75	2.75	2.25	0	0.00878404
IR	Akt	0	0	0	0	2	0	0	0	6.5	1	3.5	3	0	1.5	0.5	0.5	0.0419651		IR	Akt	3.5	2.5	0	0	4.5	2.5	1.5	0	29.5	46.5	28.5	33.5	15.5	16.5	12	6.5	0.000402776
PTEN	Akt	63.5	224.5	15.5	118	87.5	10	66.5	10.5	111.5	3.5	38.5	94	27.5	29	58	4.5	0.34103		PTEN	Akt	6.5	5.5	4.5	1.5	7.5	4.5	6.5	4.5	39.5	60	38.5	57.5	21.5	24.5	19.5	11.5	0.000454128
GSK3alpha	Akt	0	0	0	0	0.5	0	0	0	0.5	0	19	0	0	2.5	4.5	0	0.182193		GSK3alpha	Akt	4.5	3.5	0.5	0.5	6.5	3	6.5	0.5	42	78.5	34.5	49.5	25.5	20	19	10.5	0.0010957
TSC2	Akt	6.5	51.5	9.5	31	19.5	2.5	24.5	7.5	26	2	23.5	59	6	10.5	7.5	6.5	0.872836		TSC2	Akt	6	5.5	6	2	8	5	6.5	3	45	74	53	89	37	47	31	14	0.000144752
RPS6	Akt	0	0	0	0	0	0	0	0	8.5	1.5	0.5	3.5	0	1.5	0.5	0	0.0684825		RPS6	Akt	1	0	0	0	4	1	0	0	26	33.5	17	26	14	10	8	1	0.000938848
pAtf-2	MAPK	97	117	101	77	53	81	168.5	110	137	141	94	144	87	92.5	126	122	0.255398		pAtf-2	MAPK	0.5	1.5	3.5	9.5	2.5	5.5	1.5	3.5	34.5	35.5	79.5	56.5	30.5	17.5	9.5	8.5	0.00330668
pJnk	MAPK	280.25	681.25	449.75	401.75	171.75	277.75	391.75	37.75	531.75	712.75	344.75	757.75	229.25	338.25	254.25	245.75	0.390028		pJnk	MAPK	2	5	3	14	5	10	3	5	43	48	109	87	44	37.5	17	16	0.00180238
pHSP-27	MAPK	0.5	3.5	0	1.5	1.5	0.5	0	0	18.5	29.5	16.5	32.5	8.5	6.5	0.5	0	0.00987366		pHSP-27	MAPK	0.5	2.5	2	8.5	2.5	6.5	1.5	2.5	20.5	24.5	56.5	40	16.5	10.5	6.5	4.5	0.00963044
p-p38	MAPK	0	10	13	27	24	58	4	12	0	22.5	121	96	77.5	64	80	21.5	0.0213602		p-p38	MAPK	0	0	11.5	9.5	0	2.5	7.5	14	46.5	79.5	97	220.5	15.5	31.5	36.5	29.5	0.017344
pErk12	MAPK	10.5	20	18	20	17	18	9	1	38.5	68.5	45.5	107.5	48	65	8	20	0.00627657		pErk12	MAPK	5	9	14	27	11	19	9.5	13	39	53.5	146.5	140	55	53	27	31	0.00618989
p-p53	MAPK	0	7	8.5	2.5	3.5	7	0	0	16.5	34.5	24	34.5	15	11.5	0	1.5	0.0137757		p-p53	MAPK	0	1.5	1.5	10	2.5	8.5	0.5	3.5	30.5	26.5	59.5	38.5	25.5	15.5	7.5	4.5	0.00352043
pMek1	MAPK	9.25	16.25	17.25	12.75	7.75	14.25	7.25	0	28.25	73.25	13.25	122.25	37.75	51.25	7.25	20.25	0.0272763		pMek1	MAPK	5.5	9.5	7	23.5	8.5	15.5	7.5	10.5	41.5	56.5	148.5	126.5	50.5	45.5	24.5	24.5	0.00598592
pMSK1	MAPK	3.5	2.5	0.5	1.5	1.5	1.5	0	0	23.5	33	37	25.5	12.5	9.5	1.5	3.5	0.0032188		pMSK1	MAPK	1.5	1.5	2.5	10.5	3.5	7.5	2.5	3.5	33.5	30.5	64.5	40.5	26.5	13.5	7.5	7.5	0.00374675
pStat1	MAPK	1.5	5	2.5	2.5	2.5	0	0	0	26.5	38	34	28.5	13.5	10.5	1.5	1.5	0.00416622		pStat1	MAPK	0	1.5	1.5	10.5	2.5	8.5	1.5	2.5	34.5	31.5	73	43.5	28.5	15.5	8.5	5.5	0.00442966
pcJun	MAPK	16.25	4.25	3.25	0.25	0	0.75	0	0	9.25	36.25	46.75	35.25	16.25	12.75	0	7.75	0.0139476		pcJun	MAPK	2	3.5	3.5	11.5	3.5	12.5	2.5	4.5	36.5	36.5	74.5	56.5	35.5	22.5	12.5	9.5	0.00185288
G-CSF	Cytokines	0	0.5	0	0.5	7.5	1.5	2.5	1.5	1.5	2.5	5.5	5.5	2.5	6.5	0.5	0	0.306716		G-CSF	Cytokines	0	0	0	0	0	0	0	0	0	0.5	0	0	4	1.5	1	2	0.037211
Eotaxin	Cytokines	0	0	0.5	0.5	3.5	4.5	0	0.5	2	3.5	3.5	4	6.5	7.5	0.5	1.5	0.0366372		Eotaxin	Cytokines	0	0	0	2	0	0	0	0	0	1	0	2	4.5	2	2	4.5	0.020209
GM-CSF	Cytokines	1	1	2	2.5	3	3	3	5	2	2	6.5	3	4.5	5	2	0.5	0.467344		GM-CSF	Cytokines	2.5	0	0	1.5	0	0	0	0	0	0.5	0	0	2.5	1.5	1.5	2.5	0.291073
IFN-g	Cytokines	0	0	4.75	1.25	2.75	13.75	10.75	7.75	6.75	6.75	11.75	10.75	16.25	17.75	6.75	3.75	0.0717337		IFN-g	Cytokines	0.5	0	0	0	0.5	1	0	0	0	1.5	0.5	0.5	4.5	4.5	2.5	6.5	0.0163117
IL-1a	Cytokines	23.5	18	35	28	43.5	31	27	23	86	123	157	157.5	124	98	67	68	2.24325e-05		IL-1a	Cytokines	13	13	17	15	19	15	11	12	40	68	85.5	82	63	61	37	33	2.49645e-05
IL-1b	Cytokines	1	1	2	1	7	2	3	4	5.5	6	9.5	5	7	5	4	4	0.00621918		IL-1b	Cytokines	0	0	0	1	0	0	0	0	1	5	0	2	3.5	3	3	4	0.000653254
IL-2	Cytokines	31	40	33	29	48	39	40	34.5	100.5	141	182	165	135	86	88	79.5	2.75667e-05		IL-2	Cytokines	14.5	12.5	16.5	18.5	21.5	19	21.5	22.5	45.5	76.5	93.5	98.5	66.5	70.5	58.5	53.5	1.91413e-06
IL-4	Cytokines	0.5	0.5	0	0	0.5	2	0.5	0.5	1.5	0.5	1.5	1.5	2.5	2	1.5	0.5	0.0176945		IL-4	Cytokines	0.75	0	0	0	0	0	0	0	0	0	0	0.75	4.75	1.75	2.75	5.75	0.0353521
IL-3	Cytokines	0	0	1.5	0	7.5	3	3	13	1.5	0	3	3.5	10	10	0.5	0	0.977682		IL-3	Cytokines	1.5	0	0	0	0	0	0	1	0	0.5	0	0	1.5	2	1.5	1.5	0.142658
IL-5	Cytokines	0	0.75	0	0	1.75	0	0	0	0.75	0.75	0.75	0.75	0	0.75	0	0	0.563159		IL-5	Cytokines	0	0	0	2	0	0	0	0	0	0	0	0	2	2	1	3	0.148904
IL-6	Cytokines	0	0	2	0	4	2.5	3	4	1	1	5	1	6	4	0.5	1	0.621544		IL-6	Cytokines	0	0	0	0	0	0	0	0	0	0	0	0	1.5	0	3.5	2.5	0.0790567
IL-7	Cytokines	4	4	4	2	8	7	5	4	12	18	17	15	13	8	8	5	0.00114247		IL-7	Cytokines	0	0	0	0	0	0	1.5	0	4.5	10.5	1.5	5.5	5.5	3.5	3.5	4.5	0.000206209
IL-9	Cytokines	163.5	236.5	176.5	182.5	80	84.5	97.5	74.5	242	170.5	358.5	156.5	176	138.5	246	94.5	0.113751		IL-9	Cytokines	17.5	14.5	14.5	17.5	16.5	15.5	14.5	17.5	49.5	74.5	85.5	77.5	52.5	49.5	43.5	45.5	3.18259e-06
IL-10	Cytokines	3.75	3.75	4.75	3.75	6.75	9.75	7.75	0	20.25	15.75	27.75	28.75	45.75	26.75	5.75	16.25	0.000837411		IL-10	Cytokines	41.5	2	0	3.5	6.5	8.5	17.5	11.5	20.5	95.5	11.5	34.5	22.5	27.5	24.5	173	0.0693712
IL-12p40	Cytokines	0	0	2.5	0	2	2	0	2.5	1	3	4	4	6	10.5	2	1	0.0333789		IL-12p40	Cytokines	0	0	0	0.5	0	0	0	0	0	0.5	0	0	4.5	1.5	2.5	4.5	0.03371
IL-12p70	Cytokines	0	0	1	2	4	5.5	2	2.5	3	3	5	3.5	4	7	4	1	0.0847758		IL-12p70	Cytokines	1.5	0	0	0	0	0	0	0	0	1.5	0	0	3.5	2.5	1	3	0.035622
LIF	Cytokines	0	2	3	0	5	4.5	0	4	1	2	2	2	3.5	4	1	0	0.677604		LIF	Cytokines	0	0	0	0	0	0	0	0	0	1.25	0	0	2.25	1.25	1.25	1.25	0.00761387
IL-13	Cytokines	20.5	12.5	8	9.5	9.5	7.5	16.5	9.5	22.5	21.5	33.5	33	28.5	22	23.5	16.5	0.000179088		IL-13	Cytokines	3.25	0	0	1.25	0	0.75	3.75	3.25	5.75	11.25	9.25	9.25	11.25	10.25	11.25	11.25	1.80017e-07
LIX	Cytokines	0	0	5.75	3.75	4.75	6.75	0	0.25	0.75	2.75	9.75	0	9.75	3.25	1.25	0	0.665023		LIX	Cytokines	0	0	0	0.75	0	0	0	0	0	2.75	1.75	0	0.75	1.75	1.75	5.75	0.0212253
IL-15	Cytokines	0	0.75	0	0.75	1.75	5.75	0.75	2.25	1.75	1.75	7.25	5.75	7.75	8.75	1.75	0	0.0570939		IL-15	Cytokines	3	0	0	2	1	0	0	0	2	3	0	1	6	2	3	5	0.0274828
IL-17	Cytokines	8.5	14	15.5	15	32.5	23.5	15	13	11	10	19	15	30	28	12	8	0.901296		IL-17	Cytokines	0.5	0	0	0.5	0	0	0	0	0	1.5	0	0	2.5	2.5	1.5	1.5	0.0155655
IP-10	Cytokines	18	20	21	15	19.5	22.5	20	17.5	52	71	94.5	68	55	77	72	45	7.4338e-07		IP-10	Cytokines	9.5	7.5	7.5	8.5	7.5	5.5	7.5	13.5	23.5	36.5	44.5	49.5	37.5	31.5	25	38.5	7.86952e-07
KC	Cytokines	0	0	0	0	5	0	0	0	0	7	14	15	15	17.5	10	5.5	0.000512887		KC	Cytokines	1	0	0	1.5	0	0	2.5	0.5	1	4	3.5	4.5	6.5	6	6	8	0.000157796
MCP-1	Cytokines	1.5	1.5	0	2.5	1.5	0.5	0	1.5	1.5	0.5	3	1.5	3.5	2.5	0	0.5	0.376072		MCP-1	Cytokines	0	0	0	0	0	0	0	0	0	0	0	0	2	1	1	2	0.0312751
MIP-1a	Cytokines	27	22	25.5	13.5	7	9	7.5	6	27	13	33.5	7	16.5	9	20	5	0.725693		MIP-1a	Cytokines	2	0	0	1	0	0	0	1	2	8	0	2	5	3	5	4	0.00388391
MIP-1b	Cytokines	0	2	0	4	3	5	1	5	2	3	5	1	9	7.5	5	2	0.166738		MIP-1b	Cytokines	0	0	0	0	0	0.5	0	0	0	0	0	0	0.5	2.5	2.5	2.5	0.0548824
M-CSF	Cytokines	0	0	0	0	0	1	1	1	0	0	3	0.5	1	2	0	0	0.33699		M-CSF	Cytokines	0	0	0	0	0	0	0	0	0	0.5	0	0	2.5	2.5	1.5	2.5	0.0137802
MIP-2	Cytokines	0.5	1.5	3	1.5	4.5	1.5	0.5	3.5	4.5	5.5	7.5	5.5	6.5	6	3.5	2.5	0.00117162		MIP-2	Cytokines	0.25	0	0	1.25	0.25	0.25	0	0	0	2.25	0	0	4.25	1.25	2.25	3.25	0.0323221
MIG	Cytokines	3.5	0.5	0.5	2.5	5.5	3.5	3	4.5	4.5	6.5	11.5	8.5	8.5	10.5	7.5	3.5	0.00116675		MIG	Cytokines	0.5	0	0	1.5	1	0	0	1	1	6	0	2	8	3.5	6	5	0.0041807
RANTES	Cytokines	0	9.25	5.25	6.25	8.25	6.75	7.25	2.25	5.25	3.25	11.25	7.25	9.25	8.25	4.25	4.25	0.524531		RANTES	Cytokines	1	0	0	1	0	0	0	0	0	2	0	0	4	2	3	5	0.0256013
VEGF	Cytokines	201.5	211.5	277.5	165	223.5	197.5	243.5	191.5	149	221	274	270	176.5	233.5	247.5	195.5	0.7328		VEGF	Cytokines	9	2.5	7	5	5	4	8.5	11	20	34	26	29	22.5	19	25	21	4.58741e-07
TNF-a	Cytokines	0	1.5	2.5	0	2.5	3.5	2.5	2	3.5	2.5	12.5	3.5	14.5	7	4	0	0.0424311		TNF-a	Cytokines	3.5	0	0	1	0	0	0	0	0	3.5	0	1.5	5.5	6.5	3.5	5	0.0179126
