## Supplemental Table 18 for "Cell type-specific biotin labeling *in vivo* resolves regional neuronal proteomic differences in mouse brain"

### Sheet: Sheet1
Supplemental Table 21: Luminex analyses of brain lysates from Camk2a-CreErt2/RosaTurboID/wt mice, without and with normalization to TurboID abundance
(Fluorescence data from control mice was subtracted from Camk2a-CreErt2/RosaTurboID/wt mice)
Non-normalized data											Normalized data
	TurboID MS Weight	0.922004	1.12315	1.32428	1.99495	0.77317	0.936052	0.463873	0.462532			TurboID MS Weight	1	1	1	1	1	1	1	1
Analyte	Type	CTX	CTX	ST	ST	PM	PM	CB	CB		Analyte	Type	CTX	CTX	ST	ST	PM	PM	CB	CB
GSK3beta	Akt	30	46	30.5	40	10.5	15	12	8		GSK3beta	Akt	32.5378	40.9563	23.0315	20.0507	13.5805	16.0248	25.8691	17.2961
IGF1R	Akt	16	23	13	19	6	6	2.5	1		IGF1R	Akt	17.3535	20.4782	9.81669	9.52407	7.76026	6.4099	5.3894	2.16201
IRS1	Akt	30	46	28	35	11	12	12	9		IRS1	Akt	32.5378	40.9563	21.1436	17.5443	14.2271	12.8198	25.8691	19.4581
Akt	Akt	24	48	16	45	4	10	8	6		Akt	Akt	26.0303	42.737	12.0821	22.557	5.17351	10.6832	17.2461	12.9721
mTOR	Akt	22.5	37	20	33	12	16	11	5		mTOR	Akt	24.4034	32.9431	15.1026	16.5418	15.5205	17.0931	23.7134	10.8101
p70S6K	Akt	7	16	7	13	5	1	2.5	0		p70S6K	Akt	7.59216	14.2457	5.28591	6.51647	6.46688	1.06832	5.3894	0
IR	Akt	26	44	30	35	11	14	10.5	7		IR	Akt	28.1995	39.1756	22.6539	17.5443	14.2271	14.9564	22.6355	15.1341
PTEN	Akt	33	54.5	34	56	14	20	13	7		PTEN	Akt	35.7916	48.5243	25.6744	28.0709	18.1073	21.3663	28.0249	15.1341
GSK3alpha	Akt	37.5	75	34	49	19	17	12.5	10		GSK3alpha	Akt	40.6723	66.7766	25.6744	24.5621	24.5741	18.1614	26.947	21.6201
TSC2	Akt	39	68.5	47	87	29	42	24.5	11		TSC2	Akt	42.2992	60.9893	35.4911	43.6102	37.5079	44.8693	52.8161	23.7821
RPS6	Akt	25	33.5	19	29	10	9	9	5		RPS6	Akt	27.1149	29.8269	14.3475	14.5367	12.9338	9.61485	19.4018	10.8101
pAtf-2	MAPK	34	34	76	47	28	12	8	5		pAtf-2	MAPK	36.8762	30.2721	57.3899	23.5595	36.2145	12.8198	17.2461	10.8101
pJnk	MAPK	41	43	106	73	39	27.5	14	11		pJnk	MAPK	44.4684	38.2853	80.0438	36.5925	50.4417	29.3787	30.1806	23.7821
pHSP-27	MAPK	20	22	54.5	31.5	14	4	5	2		pHSP-27	MAPK	21.6919	19.5878	41.1546	15.7899	18.1073	4.27327	10.7788	4.32403
p-p38	MAPK	49	80	85.5	211	19	29	29	15.5		p-p38	MAPK	53.1451	71.2284	64.5636	105.767	24.5741	30.9812	62.517	33.5112
pErk12	MAPK	34	44.5	132.5	113	44	34	17.5	18		pErk12	MAPK	36.8762	39.6208	100.055	56.6431	56.9086	36.3228	37.7258	38.9162
p-p53	MAPK	31	25	58	28.5	23	7	7	1		p-p53	MAPK	33.6224	22.2589	43.7975	14.2861	29.7477	7.47822	15.0903	2.16201
pMek1	MAPK	36	47	141.5	103	42	30	17	14		pMek1	MAPK	39.0454	41.8467	106.851	51.6305	54.3218	32.0495	36.6479	30.2682
pMSK1	MAPK	32	29	62	30	23	6	5	4		pMSK1	MAPK	34.707	25.8203	46.8181	15.038	29.7477	6.4099	10.7788	8.64805
pStat1	MAPK	35	30	71.5	33	26	7	7	3		pStat1	MAPK	37.9608	26.7106	53.9918	16.5418	33.6278	7.47822	15.0903	6.48604
pcJun	MAPK	34.5	33	71	45	32	10	10	5		pcJun	MAPK	37.4185	29.3817	53.6142	22.557	41.388	10.6832	21.5576	10.8101
G-CSF	Cytokine	0	2	0	0	5	2.5	3	4		G-CSF	Cytokine	0	1.78071	0	0	6.46688	2.67079	6.46728	8.64805
Eotaxin	Cytokine	0	4	0	0	6.5	2.5	5	5.5		Eotaxin	Cytokine	0	3.56142	0	0	8.40695	2.67079	10.7788	11.8911
GM-CSF	Cytokine	0	3	0	0	4	3	5	5		GM-CSF	Cytokine	0	2.67106	0	0	5.17351	3.20495	10.7788	10.8101
IFN-g	Cytokine	0	3	1	1	4	3.5	3.5	8		IFN-g	Cytokine	0	2.67106	0.75513	0.501267	5.17351	3.73911	7.54516	17.2961
IL-1a	Cytokine	27	55	68.5	67	44	46	26	21		IL-1a	Cytokine	29.284	48.9695	51.7264	33.5849	56.9086	49.1426	56.0498	45.4023
IL-1b	Cytokine	1	8	2	1	3.5	4	4.5	5		IL-1b	Cytokine	1.08459	7.12284	1.51026	0.501267	4.52682	4.27327	9.70092	10.8101
IL-2	Cytokine	31	64	77	80	45	51.5	37	31		IL-2	Cytokine	33.6224	56.9827	58.145	40.1013	58.2019	55.0183	79.7631	67.0224
IL-4	Cytokine	0	0	0	1	5	2	5	6		IL-4	Cytokine	0	0	0	0.501267	6.46688	2.13663	10.7788	12.9721
IL-3	Cytokine	0	4	0	0	3	4.5	3.5	0.5		IL-3	Cytokine	0	3.56142	0	0	3.88013	4.80743	7.54516	1.08101
IL-5	Cytokine	0	1	0	0	4	2	4	6		IL-5	Cytokine	0	0.890355	0	0	5.17351	2.13663	8.62304	12.9721
IL-6	Cytokine	0	2	0	0	3.5	1.5	5	4		IL-6	Cytokine	0	1.78071	0	0	4.52682	1.60248	10.7788	8.64805
IL-7	Cytokine	2	12	3	6	6	5	2	5		IL-7	Cytokine	2.16919	10.6843	2.26539	3.0076	7.76026	5.34159	4.31152	10.8101
IL-9	Cytokine	32	60	71	60	36	34	29	28		IL-9	Cytokine	34.707	53.4213	53.6142	30.076	46.5615	36.3228	62.517	60.5364
IL-10	Cytokine	0	93.5	12	31	16	19	7	161.5		IL-10	Cytokine	0	83.2482	9.06156	15.5393	20.694	20.298	15.0903	349.165
IL-12p40	Cytokine	0	2	0	0	5	3	4	5		IL-12p40	Cytokine	0	1.78071	0	0	6.46688	3.20495	8.62304	10.8101
IL-12p70	Cytokine	0	4.5	0	0	5	4	3.5	4.5		IL-12p70	Cytokine	0	4.0066	0	0	6.46688	4.27327	7.54516	9.72906
LIF	Cytokine	0	6	0	0	4	3	4	4		LIF	Cytokine	0	5.34213	0	0	5.17351	3.20495	8.62304	8.64805
IL-13	Cytokine	2.5	12	10	8	12.5	9.5	7.5	8		IL-13	Cytokine	2.71149	10.6843	7.5513	4.01013	16.1672	10.149	16.1682	17.2961
LIX	Cytokine	0	5	5	0	1	3	2	6		LIX	Cytokine	0	4.45177	3.77565	0	1.29338	3.20495	4.31152	12.9721
IL-15	Cytokine	0	4	2	0	5	2	4	5		IL-15	Cytokine	0	3.56142	1.51026	0	6.46688	2.13663	8.62304	10.8101
IL-17	Cytokine	0	4.5	0	0	4	3.5	4.5	4		IL-17	Cytokine	0	4.0066	0	0	5.17351	3.73911	9.70092	8.64805
IP-10	Cytokine	14	29	37	41	30	26	17.5	25		IP-10	Cytokine	15.1843	25.8203	27.9398	20.5519	38.8013	27.7762	37.7258	54.0503
KC	Cytokine	0	4	4.5	3	7.5	8	3.5	7.5		KC	Cytokine	0	3.56142	3.39808	1.5038	9.70032	8.54654	7.54516	16.2151
MCP-1	Cytokine	0	3	0	0	2	2	3	3		MCP-1	Cytokine	0	2.67106	0	0	2.58675	2.13663	6.46728	6.48604
MIP-1a	Cytokine	0	8	0	1	6	4	5	3		MIP-1a	Cytokine	0	7.12284	0	0.501267	7.76026	4.27327	10.7788	6.48604
MIP-1b	Cytokine	0	2	0.5	0	2	2	5	5		MIP-1b	Cytokine	0	1.78071	0.377565	0	2.58675	2.13663	10.7788	10.8101
M-CSF	Cytokine	0	2	0	0	4	3	4	4		M-CSF	Cytokine	0	1.78071	0	0	5.17351	3.20495	8.62304	8.64805
MIP-2	Cytokine	0	5	0	0	4	1	4	4.5		MIP-2	Cytokine	0	4.45177	0	0	5.17351	1.06832	8.62304	9.72906
MIG	Cytokine	0.5	7	2	0.5	7	4.5	8	4		MIG	Cytokine	0.542297	6.23248	1.51026	0.250633	9.05363	4.80743	17.2461	8.64805
RANTES	Cytokine	0	4	0	0	4	3	3	7		RANTES	Cytokine	0	3.56142	0	0	5.17351	3.20495	6.46728	15.1341
VEGF	Cytokine	11	31.5	19	24	17.5	15	16.5	10		VEGF	Cytokine	11.9305	28.0462	14.3475	12.0304	22.6341	16.0248	35.57	21.6201
TNF-a	Cytokine	0	5	1	0.5	6	7	5	6.5		TNF-a	Cytokine	0	4.45177	0.75513	0.250633	7.76026	7.47822	10.7788	14.0531
