## Supplemental Table 20 for "Cell type-specific biotin labeling *in vivo* resolves regional neuronal proteomic differences in mouse brain"

### Sheet: Sheet1
Supplemental Table 2: Log2 transformed phospho-peptide abundances and differential enrichment analyses of RosaTurboID/wt AAV cohort
														RosaTurboID/wt+hSyn vs (WT & WT+hSyn)
Accession	GeneName	Peptide	Positions in Master Proteins	Modifications in Master Proteins	WT uninjected			WT + AAV9-hSyn-Cre			RosaTurboID/wt + AAV9-hSyn-Cre			Log2 (difference)	p value
E0CZ16	Klhl3	[K].DVDGQTLSK.[L]	E0CZ16 [95-103]		21.5777	21.3619	20.6671	22.6713	23.9949	20.7699	16.6026	16.9575	17.6364	-4.77497	0.000513071
Q9WTI7	Myo1c	[R].LGTEEISPR.[V]	Q9WTI7 [901-909]	Q9WTI7 1xPhospho [S907(100)]	21.5212	21.1568	21.1846	20.1988	24.5179	21.3638	18.1428	17.6866	18.4734	-3.55625	0.00535202
E9Q0B5	Fcgbp	[R].ISVINGGSK.[A]	E9Q0B5 [1352-1360]	E9Q0B5 1xPhospho [S1353(100)]	17.3323	17.54	17.7158	17.8963	21.062	18.399	17.4158	17.5879	18.3074	-0.553841	0.535192
P11499	Hsp90ab1	[K].EISDDEAEEEK.[G]	P11499 [224-234]	P11499 1xPhospho [S226(100)]	17.7497	17.5033	18.7122	17.3688	12.8853	17.9561	16.7549	16.4538	18.1204	0.0804392	0.952026
P11499	Hsp90ab1	[K].IEDVGSDEEDDSGK.[D]	P11499 [250-263]	P11499 1xPhospho [S255(99.9)]	17.9292	17.7119	18.9146	17.7213	17.0442	17.4854	19.266	19.2094	20.99	2.02075	0.00685302
A0A2K6EDP7	Wdhd1	[K].EPAVSANSTR.[S]	A0A2K6EDP7 [913-922]	A0A2K6EDP7 1xPhospho [T921(86.4)]	15.5752	13.4975	12.4535	13.4245	13.0918	13.6488	14.9302	16.2567	16.7908	2.37733	0.013476
P20357	Map2	[R].TPGTPGTPSYPR.[T]	P20357 [1617-1628]; G3UZJ2 [129-140]	P20357 1xPhospho [T1620(99.4)]; G3UZJ2 1xPhospho [T132(99.4)]	19.1907	18.0315	17.1673	16.6335	17.4695	15.5349	16.277	20.7446	22.4057	2.47119	0.122938
A0A286YCB8	Camk2g	[K].SSSSVHLMEPQTTVVHNATDGIK.[G]	A0A286YCB8 [161-183]		18.0665	17.262	16.9116	15.7287	18.2685	12.5432	19.3324	19.2499	19.7773	2.98982	0.0513788
Q8C8R3-2	Ank2	[R].SKSESDASSLDAK.[T]	Q8C8R3-2 [3369-3381]	Q8C8R3-2 1xPhospho [S3371(99.7)]	16.859	14.8103	14.9738	15.9695	15.7877	15.4432	19.3836	18.7029	17.8352	2.99999	0.000800577
A0A286YD03	Amer2	[R].RPDSPGQDASR.[H]	A0A286YD03 [204-214]	A0A286YD03 1xPhospho [S207(98.6)]	16.0611	18.3981	17.5815	16.4171	11.7208	15.7786	19.5654	18.777	19.1854	3.18304	0.0559908
E9Q2E4	Hectd4	[R].TEGTPPPPGQPAK.[G]	E9Q2E4 [2500-2512]	E9Q2E4 1xPhospho [T2503(98.5)]	16.2466	15.5963	14.4711	13.6917	12.6469	12.6573	16.5847	17.7598	18.0332	3.24089	0.0108745
Q9QXS1-8	Plec	[K].AQLEPVASPAK.[K]	Q9QXS1-8 [1334-1344]	Q9QXS1-8 1xPhospho [S1341(100)]	17.8344	17.1526	14.198	16.9097	16.4921	16.1569	17.4536	20.6944	21.224	3.33339	0.0171505
Q60829	Ppp1r1b	[R].VSEHSSPEEEASPHQR.[T]	Q60829 [41-56]		15.3643	14.2118	14.8499	13.1296	17.0457	12.2963	18.9951	16.5044	18.1587	3.40315	0.018468
E9Q6E0	Mapk8ip3	[K].TSPTSGEGTRPGGIIHVYGDDSSDK.[A]	E9Q6E0 [1160-1184]		14.9431	14.2121	15.5855	14.1332	16.2084	13.9803	17.5728	18.439	18.7808	3.42044	0.000654882
Q9D415	Dlgap1	[R].ERSLESSQR.[Q]	Q9D415 [945-953]	Q9D415 1xPhospho [S947(99.7)]	16.6402	15.4336	14.9302	17.0615	11.9345	12.7969	22.0099	17.8085	14.8653	3.4284	0.103288
Q8R001	Mapre2	[K].SHHANSPTAGAAK.[S]	Q8R001 [194-206]		11.9255	12.0308	13.9805	14.0603	11.9399	12.8123	16.4802	14.9832	17.4299	3.50619	0.0024737
Q99104	Myo5a	[K].AISPTSATSSGR.[T]	Q99104 [598-609]	Q99104 1xPhospho [S600(88.9)]	20.3464	19.4602	19.5248	18.5471	17.8375	18.4743	22.0842	22.6891	22.9375	3.53857	0.000431194
Q8BPN8	Dmxl2	[K].FGNVDADSPVEETIQDHSALK.[S]	Q8BPN8 [1281-1301]	Q8BPN8 1xPhospho [S1288(99.8)]	19.8466	18.6777	18.2973	17.5317	12.7536	18.351	20.5413	21.4899	21.3384	3.54687	0.0493616
G5E8Q0	Lyst	[R].SRSLPAFPTYLPLIR.[A]	G5E8Q0 [2096-2110]		16.7986	14.1611	13.9286	13.1197	12.8385	12.3399	17.0124	17.5979	18.1953	3.73745	0.00645956
P68404-2	Prkcb	[R].HPPVLTPPDQEVIR.[N]	P68404-2 [636-649]	P68404-2 1xPhospho [T641(100)]	14.3916	13.162	13.8715	15.6892	16.2657	15.7576	19.2248	17.4248	19.2288	3.76989	0.00271303
Q3UHJ0	Aak1	[K].LGGSAESLIPGFQPTQGDAFTTPSFSAGTAEK.[R]	Q3UHJ0 [726-757]	Q3UHJ0 1xPhospho [S729(76.5)]	16.5791	13.1622	14.9132	14.0011	13.0461	14.5026	18.6959	17.9536	18.5521	4.03317	0.0014427
Q9QXS6	Dbn1	[R].LSSPVLHR.[L]	Q9QXS6 [140-147]; A0A0R4J1E3 [140-147]	Q9QXS6 1xPhospho [S142(100)]; A0A0R4J1E3 1xPhospho [S142(100)]	17.4201	16.2478	17.1976	17.0248	12.431	15.7372	22.0859	16.2137	21.8769	4.04905	0.046877
Q91ZS8	Adarb1	[K].VISVSTGTK.[C]	Q91ZS8 [368-376]		18.4286	17.7241	17.289	15.5535	13.2558	12.5544	16.8898	21.0822	21.7835	4.11763	0.0529828
Q8C419	Gpr158	[K].SASAHNLSSEK.[K]	Q8C419 [879-889]		18.2677	13.2189	17.4251	13.4391	15.2865	11.0573	20.075	16.8628	20.0443	4.21163	0.0498269
Q8K232	Add1	[R].SPGTPAGEGSGSPPK.[W]	Q8K232 [355-369]	Q8K232 1xPhospho [T358(100)]	18.5329	17.9118	17.7976	16.9045	15.8449	15.3177	21.2117	20.8121	21.8278	4.23233	0.000974392
A0A087WNV1	Agfg1	[K].GTPSQSPVVGR.[S]	A0A087WNV1 [176-186]	A0A087WNV1 1xPhospho [S181(99.9)]	15.0601	13.8235	15.7986	13.7444	16.0673	17.5932	20.8076	18.0054	19.959	4.2428	0.00447701
B9EKJ1	Sptan1	[K].KLDPAQSASRENLLEEQGSIALR.[Q]	B9EKJ1 [1023-1045]	B9EKJ1 1xPhospho [S1031(99.9)]	14.2211	13.2107	13.4487	20.3489	16.3262	19.4526	20.2482	20.1851	20.9628	4.29734	0.0544641
Q3TJD4	Atp5pb	[R].AFHTGQPR.[L]	Q3TJD4 [33-40]	Q3TJD4 1xPhospho [T36(100)]	17.7677	18.4372	16.7757	17.9858	15.8519	13.9494	20.5557	20.6449	22.2244	4.34704	0.00462749
Q8BFU3	Rnf214	[R].SLSFPILNPALSQSSQPSPPLPGSHGR.[N]	Q8BFU3 [483-509]	Q8BFU3 1xPhospho [S483(80.1)]	14.1383	13.4022	13.3905	16.5431	16.9944	17.0261	19.6505	19.3062	19.8903	4.36657	0.00477597
Q8CHC4	Synj1	[K].EFGGVGAPPSPGVAR.[R]	Q8CHC4 [1138-1152]	Q8CHC4 1xPhospho [S1147(100)]	17.6403	14.1931	17.9684	14.6836	13.5778	12.2058	18.985	19.4195	19.8717	4.38055	0.0157223
Q6A065	Cep170	[R].QGSFTIDKPSSNIPIELIPHINK.[Q]	Q6A065 [827-849]		14.4639	13.6247	16.7555	16.4043	16.3161	16.3962	20.7603	19.6155	19.8543	4.41656	0.000906977
P07901	Hsp90aa1	[K].ERDKEVSDDEAEEK.[E]	P07901 [225-238]	P07901 1xPhospho [S231(100)]	14.9045	15.1843	14.0268	14.3281	13.9599	12.2548	18.9047	17.8664	18.8434	4.42844	0.00025924
Q8C8T7	Elfn1	[R].HHSVEAAPGPPR.[A]	Q8C8T7 [627-638]	Q8C8T7 1xPhospho [S629(100)]	19.5832	17.9953	18.2381	18.2758	17.2976	16.8425	21.6182	22.6824	23.2725	4.48563	0.000225659
Q3TLI0	Trappc10	[R].RQESGSSLEPPSGLALEDGAHVLR.[C]	Q3TLI0 [705-728]	Q3TLI0 1xPhospho [S708(99.5)]	14.8042	13.2922	13.6972	16.9504	12.102	12.7381	18.6298	18.0795	18.5411	4.48611	0.00359532
Q66JR7	Pgm1	[K].AIGGIILTASHNPGGPNGDFGIK.[F]	Q66JR7 [136-158]	Q66JR7 1xPhospho [T143(99.3)]	18.0822	14.0523	16.4409	16.2084	16.2587	12.42	19.3359	20.3152	20.6157	4.51189	0.00788494
Q9D1T0	Lingo1	[R].KSDAGISSADAPR.[K]	Q9D1T0 [595-607]	Q9D1T0 1xPhospho [S596(99.8)]	14.8702	13.9532	14.7652	14.1499	12.4648	13.4044	17.3516	18.5925	19.4751	4.5384	0.000265079
O35136	Ncam2	[R].ITNHEDGSPVNEPNETTPLTEPEK.[L]	O35136 [779-802]	O35136 1xPhospho [S786(80.9)]	16.3525	14.2052	13.815	14.5757	13.1278	12.9867	18.2308	18.9882	19.6442	4.77726	0.000483387
Q9WV92	Epb41l3	[K].KAEEATPVTALR.[H]	Q9WV92 [513-524]	Q9WV92 1xPhospho [T518(99.9)]	15.0693	16.8802	16.3845	17.784	12.9049	12.0875	20.2616	19.2458	20.4006	4.78428	0.0104566
A0A571BDG0	Srcin1	[R].LSYAGGRPPSYAGSPVHHAAER.[L]	A0A571BDG0 [331-352]	A0A571BDG0 1xPhospho [S340(97.9)]	16.9656	16.009	15.9334	13.9873	15.0347	12.4457	20.4607	18.9662	20.1585	4.79919	0.0021804
O70161	Pip5k1c	[R].TQSSGQDGRPQEEPHAEDLQK.[I]	O70161 [552-572]	O70161 1xPhospho [S554(94.7)]	17.152	15.7151	17.093	14.9517	12.5474	13.7974	20.1746	19.7007	20.541	4.92937	0.00292551
Q8K232	Add1	[K].QKGSEENLDETR.[E]	Q8K232 [583-594]	Q8K232 1xPhospho [S586(100)]	17.683	16.4359	17.021	15.6568	15.4361	12.6351	20.8397	20.4315	20.9994	4.94555	0.00231964
Q68FF6	Git1	[K].SLSSPTDNLELSAR.[S]	Q68FF6 [368-381]	Q68FF6 1xPhospho [S371(80.9)]	16.9236	17.6957	17.5205	14.4997	12.4282	12.0138	20.3842	19.9139	20.1033	4.95354	0.014542
F6SZ47	Braf	[R].SSSAPNVHINTIEPVNIDDLIR.[D]	F6SZ47 [345-366]	F6SZ47 1xPhospho [S347(82.4)]	14.6273	14.5999	13.7236	14.8632	12.1986	12.0528	18.5229	18.3712	19.0041	4.95516	0.000342999
P06837	Gap43	[K].KEGDGSATTDAAPATSPKAEEPSK.[A]	P06837 [81-104]		15.2743	16.4711	17.2131	16.6265	12.642	15.5158	20.4913	20.2466	21.0123	4.95962	0.00150371
A2AS45	Pkp4	[R].LLGLNELDDLLGKESPSK.[D]	A2AS45 [777-794]	A2AS45 1xPhospho [S791(98.5)]	15.1242	13.0332	13.7591	13.6306	16.1787	11.7863	17.9303	19.0722	19.775	5.00717	0.00147097
Q99P72	Rtn4	[R].RGSGSVDETLFALPAASEPVIPSSAEK.[I]	Q99P72 [163-189]	Q99P72 1xPhospho [S165(81.9)]	16.6657	13.7139	15.8731	16.1708	15.9363	12.9282	20.526	19.7835	20.3896	5.01839	0.000931975
Q8R2N2	Utp4	[R].LGSTSATGK.[N]	Q8R2N2 [360-368]		14.8587	14.2446	13.7629	14.3593	15.3154	12.6223	18.2975	19.9198	19.8834	5.17309	0.000103996
Q8C0E2	Vps26b	[K].SMSHQAAIASQR.[F]	Q8C0E2 [302-313]		16.1708	12.9016	14.7147	13.321	12.3897	11.7911	18.5639	18.4672	19.1513	5.17931	0.00113375
Q9JLM8	Dclk1	[K].SPSPSPTSPGSLR.[KR]	Q9JLM8 [330-342]	Q9JLM8 1xPhospho [S340(93.2)]	15.0251	17.4505	17.9213	16.6508	12.9152	12.6822	20.2953	20.4022	21.3003	5.22507	0.00668777
Q6PGL7	Washc2	[R].ARPAQAPVSEELPPSPKPGK.[K]	Q6PGL7 [374-393]	Q6PGL7 1xPhospho [S388(100)]	14.6	13.9471	14.3733	14.4615	13.7344	13.036	20.4825	17.975	19.4285	5.26996	4.50505e-05
Q3UHL1	Camkv	[R].SATPATDGRATPATEESTVPATQSSALPAAK.[A]	Q3UHL1 [436-466]	Q3UHL1 1xPhospho [T441(76.4)]	18.0806	18.2475	18.1694	16.8377	13.2466	13.8937	21.2657	21.6471	22.2883	5.32108	0.00604622
Q99PD7	Slc24a3	[R].KASVIMVDELLSAYPHQLSFSEAGLR.[I]	Q99PD7 [305-330]	Q99PD7 1xPhospho [S307(99.6)]	14.5881	13.7303	14.0749	14.0623	12.7419	12.1969	18.0966	18.9024	19.776	5.35929	6.09203e-05
A0A0R4J087	Slc6a17	[R].EHSNEHVTESVADLLALEEPVDYK.[Q]	A0A0R4J087 [11-34]	A0A0R4J087 1xPhospho [S20(92.8)]	14.741	13.6933	13.8897	13.5707	14.5216	12.2304	18.4143	19.2683	20.1595	5.50629	4.87687e-05
Q5SRX1	Tom1l2	[R].GIEFPMADLDALSPIHTPQR.[S]	Q5SRX1 [148-167]	Q5SRX1 1xPhospho [S160(86.8)]	14.1954	13.8996	13.8379	14.0752	13.284	13.2913	19.0895	19.4588	19.3125	5.52303	8.19011e-08
G5E8T0	Dnajc5	[R].SLSTSGESLYHVLGLDK.[N]	G5E8T0 [8-24]	G5E8T0 1xPhospho [S10(77.3)]	17.5302	13.5308	16.6338	15.9057	15.9392	15.7955	20.6216	21.5214	22.0957	5.52371	0.000315727
Q8CAF8	Gabbr1	[R].HPPTPPDPSGGLPR.[G]	Q8CAF8 [714-727]	Q8CAF8 1xPhospho [T717(100)]	14.1511	14.173	16.0529	14.5008	13.9652	12.5195	19.3171	19.9645	20.239	5.6131	8.93686e-05
Q8C8R3-2	Ank2	[K].TAEGTEPKPQGAIRSPQGLELPLPNR.[D]	Q8C8R3-2 [2378-2403]	Q8C8R3-2 1xPhospho [S2392(100)]	14.5497	14.4467	13.4543	13.7163	12.6633	12.8525	19.2587	18.9362	19.7199	5.69115	8.21373e-06
A0A0A6YW36	Rgs7	[R].SHSPTHTPTPETKPPTEDELHQQIK.[Y]	A0A0A6YW36 [239-263]		14.5215	15.2058	17.5541	16.3409	12.8631	12.7446	20.5894	20.6407	20.4647	5.69325	0.00156825
P61264	Stx1b	[R].SAKDSDDEEEVVHVDRDHFMDEFFEQVEEIR.[G]	P61264 [10-40]	P61264 1xPhospho [S14(96.5)]	15.0294	13.6835	13.2716	14.0432	12.8111	12.8444	18.0381	19.1348	20.9631	5.76481	0.000119411
A2ARP8	Map1a	[R].TEATQGLDYVPSAGTISPTSSLEEDK.[G]	A2ARP8 [1117-1142]	A2ARP8 1xPhospho [S1133(86.4)]	17.4437	16.7495	16.3061	16.1559	12.7111	16.8406	22.2533	21.4105	21.9207	5.82703	0.000736832
E9PW07	Cbarp	[R].HASLDGASPYFK.[V]	E9PW07 [295-306]	E9PW07 1xPhospho [S297(100)]	14.0345	13.679	13.6099	13.7298	11.7658	14.3056	19.4131	18.9223	19.7557	5.84295	1.61218e-05
Q80Z38	Shank2	[R].RNSPAFLSTDLGDEDVGLGPPAPR.[M]	Q80Z38 [722-745]; Q80Z38-2 [718-741]	Q80Z38 1xPhospho [S729(84.8)]; Q80Z38-2 1xPhospho [S725(84.8)]	14.5396	16.4279	14.3074	14.6337	12.5413	12.8669	20.6365	19.466	20.0877	5.8439	0.000264744
Q8BHE3	Atcay	[R].LGGAVEDSSSPPSTLNLSGAHR.[K]	Q8BHE3 [37-58]	Q8BHE3 1xPhospho [S45(77.4)]	14.9073	13.8636	15.6554	13.9341	13.0639	12.5359	19.219	19.7753	20.7415	5.91858	9.61819e-05
Q3TGE4	Prkcd	[K].SPSDYSNFDPEFLNEKPQLSFSDK.[N]	Q3TGE4 [624-647]	Q3TGE4 1xPhospho [S643(97.9)]	15.4342	13.9173	14.1012	14.0497	12.5279	13.0996	19.3305	19.6925	20.2986	5.91889	2.94737e-05
F8SLP8	Pex5l	[R].NHSLEEEFER.[A]	F8SLP8 [235-244]	F8SLP8 1xPhospho [S237(100)]	14.5028	13.6015	12.395	13.9429	12.8978	13.0697	19.0459	19.1414	20.1293	6.03727	6.97247e-06
A0A571BDG0	Srcin1	[R].RGSDELTVPR.[Y]	A0A571BDG0 [986-995]	A0A571BDG0 1xPhospho [S988(99.7)]	14.3052	14.5137	13.8224	16.6165	12.3189	13.4451	21.756	20.9627	17.9521	6.05328	0.00112106
Q8K0T0	Rtn1	[R].SQQQKPEEEAVSSSQSPTATEIPGPLGSGLMPPLPFFNK.[Q]	Q8K0T0 [552-590]	Q8K0T0 1xPhospho [S565(78.9)]	15.5763	12.851	13.6459	13.7447	11.1849	13.7126	19.6345	19.1608	19.7238	6.05382	0.00020638
E9Q248	Slc7a10	[R].RDSDMASHIQQPGGHGNPGPAPSPSPGPGPGPGASER.[V]	E9Q248 [3-39]	E9Q248 1xPhospho [S5(97)]	15.5423	14.6435	13.4077	14.6554	12.4888	12.8361	19.0182	20.3793	20.5529	6.0545	0.000113634
Q80Z38	Shank2	[R].NSPAFLSTDLGDEDVGLGPPAPR.[M]	Q80Z38 [723-745]; Q80Z38-2 [719-741]	Q80Z38 1xPhospho [S729(79.2)]; Q80Z38-2 1xPhospho [S725(79.2)]	14.7175	13.1057	13.1612	15.7177	12.8702	11.6286	19.8697	18.9318	20.0092	6.07004	0.000259853
A2ARP8	Map1a	[K].MASPPPSGPPSAAHTPFHQSPVEEK.[S]	A2ARP8 [1227-1251]	A2ARP8 1xPhospho [S1229(99.9)]	15.1511	14.3493	14.311	16.4178	13.6496	16.7068	17.8685	22.9189	22.8456	6.11343	0.00238796
O88704	Hcn1	[K].RLGTPPGGGAAGK.[E]	O88704 [36-48]	O88704 1xPhospho [T39(100)]	17.4328	14.6511	14.5016	14.3063	13.7432	13.6408	20.1314	20.7898	21.6585	6.14725	0.000216356
Q9CZW5	Tomm70	[R].ASPALGSGHHDGSGDSLEMSSLDR.[A]	Q9CZW5 [93-116]	Q9CZW5 1xPhospho [S94(100)]	17.3901	17.0579	17.3571	13.9951	11.7776	12.9356	20.7675	21.5162	21.432	6.15302	0.00454344
P07901	Hsp90aa1	[K].ESDDKPEIEDVGSDEEEEEKK.[D]	P07901 [251-271]	P07901 1xPhospho [S263(100)]	18.1427	18.5392	19.1844	16.7778	13.1277	12.5706	21.87	22.404	23.5731	6.22527	0.00900923
O88935	Syn1	[R].QASISGPAPTK.[A]	O88935 [566-576]	O88935 1xPhospho [S568(99.9)]	19.5448	12.775	19.352	13.9183	13.017	12.9341	21.7154	21.2032	21.5852	6.24439	0.0152876
P14873	Map1b	[K].QGFPDRESPVSDLTSTGLYQDK.[Q]	P14873 [1431-1452]	P14873 1xPhospho [S1438(100)]	16.7875	14.7481	13.943	13.3633	13.6771	17.2503	21.6523	20.8805	21.207	6.28506	0.000424366
A2ARP8	Map1a	[K].ELSSAVSPPNLHSDTPTFSYASLAGPTIPPR.[Q]	A2ARP8 [2225-2255]		15.1295	13.2032	13.7802	14.224	12.5873	11.844	20.154	19.3024	20.2131	6.42848	4.8525e-05
A2ARP8	Map1a	[K].AELEEMEEVHPSDEEEEETKAESFYQK.[H]	A2ARP8 [894-920]	A2ARP8 1xPhospho [S905(99.9)]	14.6248	13.0265	13.3377	13.9955	12.7035	12.0357	19.821	19.1288	20.257	6.44833	1.22197e-05
Q80TX7	mKIAA0567	[K].ITESLSLLK.[D]	Q80TX7 [190-198]		20.0765	19.6024	18.5585	17.4916	12.7834	16.6903	23.1843	23.7848	24.9845	6.45074	0.00531541
P20357	Map2	[K].KSEVQAHSPSRK.[L]	P20357 [1478-1489]	P20357 1xPhospho [S1485(91.8)]	14.7861	14.122	11.5916	11.7822	11.6103	11.0931	19.5107	18.4297	18.919	6.45559	0.000249321
A2ARP8	Map1a	[R].VPSAPGQESPVPDTK.[S]	A2ARP8 [2019-2033]	A2ARP8 1xPhospho [S2027(100)]	17.2286	15.4103	15.9052	15.9929	12.4783	15.6185	22.6586	21.5137	21.7488	6.53474	0.00027355
Q80TQ3	Nefh	[K].AKPLDVKSPEAQTPVQEEAK.[H]	Q80TQ3 [783-802]	Q80TQ3 1xPhospho [S790(99.8)]	15.9711	13.6487	13.5027	17.528	11.8921	17.8107	22.0729	20.0325	22.6998	6.54282	0.00368893
A0A0R4J036	Nefm	[K].EVTKESPKEEK.[V]	A0A0R4J036 [640-650]	A0A0R4J036 1xPhospho [S645(100)]	14.8337	13.5605	13.3508	17.058	15.9747	17.5402	22.232	21.4726	22.1121	6.5526	0.000467791
A0A0G2JEG8	Amph	[K].AALPAGEGGSPEGAK.[I]	A0A0G2JEG8 [495-509]	A0A0G2JEG8 1xPhospho [S504(100)]	17.0535	16.1544	15.6136	17.4098	12.3586	15.4905	22.5648	21.8539	22.3667	6.58177	0.000504415
Q80Z38	Shank2	[R].RAPSPVVSPTELSK.[E]	Q80Z38 [1331-1344]; Q80Z38-2 [1327-1340]	Q80Z38 1xPhospho [S1338(97.6)]; Q80Z38-2 1xPhospho [S1334(97.6)]	14.5115	15.385	14.0588	13.276	11.6702	13.5551	21.1266	19.5971	20.438	6.64445	7.56231e-05
P43006	Slc1a2	[K].TQSIYDDK.[N-]	P43006 [518-525]	P43006 1xPhospho [S520(100)]	17.9762	13.1313	17.2186	13.4523	12.1267	12.1933	20.6356	20.8087	21.6372	6.67746	0.0035879
P14873	Map1b	[K].VQSLEGEKLSPK.[S]	P14873 [1766-1777]	P14873 1xPhospho [S1775(100)]	16.7767	15.8119	13.8466	15.9528	13.8356	12.4477	21.5479	21.0288	21.8074	6.68282	0.000278392
P14873	Map1b	[K].ETAAAHQASSSPPIDAATAEPYGFR.[S]	P14873 [1805-1829]		17.8519	16.9584	13.5549	17.7154	14.229	13.4828	22.6039	22.0957	22.4966	6.76665	0.00102051
B1AQW2	Mapt	[K].SPVVSGDTSPR.[H]	B1AQW2 [345-355]; Q3UH19 [385-395]	B1AQW2 1xPhospho [S353(91.1)]; Q3UH19 1xPhospho [S393(91.1)]	14.7872	16.3612	15.5016	18.8592	18.1082	17.2348	24.1898	23.1779	23.5207	6.82081	0.000179032
P20357	Map2	[K].KSEVQAHSPSR.[K]	P20357 [1478-1488]	P20357 1xPhospho [S1485(99.4)]	17.8911	17.1657	17.2485	12.9415	16.4337	17.0991	24.1579	22.2989	23.5403	6.86911	0.000490778
P20357	Map2	[K].DGSPDAPATPEK.[E]	P20357 [1350-1361]	P20357 1xPhospho [S1352(100)]	14.6243	13.523	14.2175	15.7554	14.8174	13.9845	22.1673	20.5959	21.433	6.91172	4.63494e-06
P28652	Camk2b	[K].NSSAITSPK.[G]	P28652 [361-369]	P28652 1xPhospho [S367(99.2)]	14.9175	13.944	18.87	20.1144	11.8774	13.6856	22.2801	22.2323	23.0268	6.94492	0.00877692
Q3UNH4	Gprin1	[K].SPSAEAAAPPPGPR.[T]	Q3UNH4 [691-704]	Q3UNH4 1xPhospho [S691(99.1)]	14.7435	13.1528	13.681	14.674	12.4525	11.9093	20.7386	19.7564	20.6603	6.94958	2.72331e-05
P20357	Map2	[K].VTDGISKSPEK.[R]	P20357 [1532-1542]; G3UZJ2 [44-54]	P20357 1xPhospho [S1539(100)]; G3UZJ2 1xPhospho [S51(100)]	18.7431	17.1764	17.8829	18.7033	18.5534	17.3105	25.5941	24.3077	25.2665	6.99452	2.02971e-06
P61264	Stx1b	[R].SAKDSDDEEEVVHVDR.[D]	P61264 [10-25]	P61264 1xPhospho [S14(100)]	14.9652	14.8828	14.5214	13.7083	12.3447	12.4397	18.48	21.7319	22.2767	7.01922	0.000282447
P14873	Map1b	[K].TLEVVSPSQSVTGSAGHTPYYQSPTDEK.[S]	P14873 [1312-1339]	P14873 1xPhospho [S1319(93.1)]	14.877	14.095	13.5965	13.5281	12.5727	13.3359	20.7329	20.4896	20.892	7.03732	1.37295e-06
A0A0R4J036	Nefm	[K].SPMPKSPVEEVKPKPEAK.[A]	A0A0R4J036 [605-622]	A0A0R4J036 1xPhospho [S610(100)]	14.7021	13.6537	14.4494	14.2825	12.8517	12.6998	21.887	20.411	20.3428	7.10708	7.30164e-06
D6REI2	Prss30	[-].MGNPPVVTSPK.[S]	D6REI2 [1-11]	D6REI2 1xPhospho [S9(86)]	19.8975	18.2934	18.5701	14.3702	12.0827	13.3703	21.9927	23.4418	24.2861	7.14281	0.00854769
P14873	Map1b	[K].TPGDFNYAYQKPENAAGSPDEEDYDYESQEK.[T]	P14873 [1860-1890]	P14873 1xPhospho [S1877(99.8)]	14.3882	12.9529	14.2768	13.8287	13.2492	12.8259	20.5179	20.6814	21.0508	7.16311	5.45736e-07
Q7TSJ2	Map6	[K].GQSPTAPGPTK.[D]	Q7TSJ2 [630-640]	Q7TSJ2 1xPhospho [S632(100)]	18.2635	16.8972	14.7496	18.721	17.6559	16.8365	25.1605	23.2761	24.7051	7.19327	0.000104449
P20357	Map2	[R].VDHGAEIITQSPSR.[S]	P20357 [1773-1786]		14.0748	13.6307	14.5373	15.6715	15.3109	14.226	22.6371	21.5033	21.4129	7.2759	2.58147e-06
B1AQW2	Mapt	[R].SGYSSPGSPGTPGSR.[S]	B1AQW2 [144-158]; Q3UH19 [184-198]	B1AQW2 1xPhospho [S151(79.8)]; Q3UH19 1xPhospho [S191(79.8)]	15.4863	14.2292	14.1358	17.2462	12.0605	13.0624	22.3395	21.312	21.6792	7.40685	0.000280907
A0A0N4SVB5	Prrt3	[R].GSVGPAPSLSELDLRPPSPINLSR.[S]	A0A0N4SVB5 [783-806]	A0A0N4SVB5 1xPhospho [S800(99.8)]	15.1831	13.6618	14.2032	14.0798	12.2203	13.0226	20.0546	21.4221	22.0229	7.43807	1.74106e-05
P20357	Map2	[K].SGTSTPTTPGSTAITPGTPPSYSSR.[T]	P20357 [1592-1616]; G3UZJ2 [104-128]	P20357 1xPhospho [T1609(98.6)]; G3UZJ2 1xPhospho [T121(98.6)]	16.4659	16.223	13.8843	16.9091	15.8961	15.6202	23.9666	22.789	23.0885	7.4483	1.07265e-05
E9QB01	Ncam1	[R].TEEERTPNHDGGK.[H]	E9QB01 [784-796]; A0A0A6YY91 [757-769]	E9QB01 1xPhospho [T789(100)]; A0A0A6YY91 1xPhospho [T762(100)]	14.6308	13.6045	13.2578	14.8121	16.1846	12.2231	22.3745	21.2835	21.0435	7.44834	5.93279e-05
Q9JIS5	Sv2a	[R].GGLSDGEGPPGGR.[G]	Q9JIS5 [124-136]	Q9JIS5 1xPhospho [S127(100)]	14.5216	15.4074	13.6725	13.4974	11.2976	11.5068	20.2189	21.1576	21.8948	7.77322	0.000129029
Q60771	Cldn11	[R].FYYSSGSSSPTHAK.[S]	Q60771 [190-203]	Q60771 1xPhospho [S198(94.9)]	14.847	13.0883	13.6222	16.4205	12.1641	13.5964	21.0443	21.9366	22.444	7.85192	6.39624e-05
P20357	Map2	[K].SEVQAHSPSR.[K]	P20357 [1479-1488]	P20357 1xPhospho [S1487(92.5)]	15.2598	14.3377	15.1561	14.1795	12.4024	12.878	22.5692	21.334	21.8795	7.89201	1.38134e-05
E9QB01	Ncam1	[K].DESKEPIVEVR.[T]	E9QB01 [773-783]; A0A0A6YY91 [746-756]	E9QB01 1xPhospho [S775(100)]; A0A0A6YY91 1xPhospho [S748(100)]	15.2965	13.8781	17.6103	16.1923	13.2378	15.5612	23.5756	22.6671	23.8119	8.05549	7.23484e-05
P20357	Map2	[K].ASQPSPPAQEAGYSTLAQSYTPDHPSELPEEPSSPQER.[M]	P20357 [622-659]		14.74	13.6003	13.9806	13.9563	11.838	12.9661	23.2296	22.7156	22.9289	9.44449	1.10062e-06
A0A0A6YY91	Ncam1	[K].NPPEAATAPASPK.[S]	A0A0A6YY91 [969-981]	A0A0A6YY91 1xPhospho [S979(100)]	18.2758	16.8719	13.0897	13.8555	12.4249	12.3176	25.5994	24.4674	25.3153	10.6548	0.000203736
